# Sexually Dimorphic Response to Dietary Restriction-induced Longevity and Muscle Rejuvenation in *Nothobranchius furzeri*

**DOI:** 10.64898/2026.02.09.704879

**Authors:** Sonia Sandhi, Hannah Somers, Matthew Cox, Celeste Nobrega, Ryan Seaman, Elizabeth Bakers, Olivia Letchner, Robyn Reeve, Romain Menard, James Godwin, Anastasia Paulmann, Aric Rogers, Dario Riccardo Valenzano, Joel Graber, Hermann Haller, Romain Madelaine

## Abstract

Age-related skeletal muscle decline (sarcopenia) is a major contributor to frailty and mortality during aging, yet the extent to which sex shapes muscle aging and its response to dietary interventions remains poorly understood. Here, we use the short-lived vertebrate *Nothobranchius furzeri* (African turquoise killifish; ATK) to investigate how sex and intermittent fasting (IF) interact to regulate lifespan and skeletal-muscle aging. We establish and optimize an IF regimen that significantly extends lifespan in both male and female killifish, albeit with classical trade-offs including reduced growth and reproductive output. Despite these costs, IF markedly improves swimming performance in aged animals of both sexes. Structural analyses of killifish on a normal diet reveal pronounced sexual dimorphism in muscle aging. Males exhibit age-associated myofiber hyperplasia, whereas females maintain fiber number but undergo hypertrophic remodeling. IF partially reverses both phenotypes, restoring a more youthful fiber size distribution in both males and females. Single-nucleus RNA sequencing uncovers sex-specific remodeling of muscle-fiber composition in killifish on a normal diet, with females displaying an age-associated shift toward oxidative slow-twitch fibers that is reversed by IF, while males show relatively stable fiber-type proportions under normal and IF feeding regimens. Cell-cell communication analyses further reveal a global decline in intercellular signaling with age, alongside sex-specific restoration of distinct pathways under IF, including axon guidance and IGF signaling in females and metabolic ANGPTL signaling in males. Finally, bulk transcriptomic profiling demonstrates that aging follows largely sexually dimorphic molecular trajectories, whereas IF induces both sex-specific and shared responses. Notably, under IF, both sexes exhibit upregulation of ribosome biogenesis and genes supporting myofibrillar organization and contraction, likely underlying preserved muscle function. Together, these findings demonstrate that IF promotes longevity and muscle health through conserved anabolic mechanisms alongside sex-specific cellular and molecular rejuvenation strategies. Our work highlights the importance of incorporating sex as a biological variable when designing dietary interventions to promote healthy aging.
