## Supplementary material for "Sexually Dimorphic Response to Dietary Restriction-induced Longevity and Muscle Rejuvenation in *Nothobranchius furzeri*": TableS5

gene_id	gene_name	A_OCMvsYM	C_OCFvsYF
ENSNFUG00015021492	H1F0	TRUE	TRUE
ENSNFUG00015007377	SMOX	TRUE	TRUE
ENSNFUG00015024901	col1a1b	TRUE	TRUE
ENSNFUG00015008689	COL2A1	TRUE	TRUE
ENSNFUG00015001737	FILIP1L	TRUE	TRUE
ENSNFUG00015006971	ENSNFUG00015006971	TRUE	TRUE
ENSNFUG00015024212	COL1A2	TRUE	TRUE
ENSNFUG00015012839	ENSNFUG00015012839	TRUE	missing
ENSNFUG00015004998	ENSNFUG00015004998	TRUE	missing
ENSNFUG00015022836	ENSNFUG00015022836	TRUE	missing
ENSNFUG00015009773	nefma	TRUE	missing
ENSNFUG00015003414	TOMM40	TRUE	missing
ENSNFUG00015008179	si:ch211-266i6.3	TRUE	missing
ENSNFUG00015008181	COL6A6	TRUE	missing
ENSNFUG00015023357	rpl22l1	TRUE	missing
ENSNFUG00015021327	KCNJ10	TRUE	missing
ENSNFUG00015005881	RCN3	TRUE	missing
ENSNFUG00015017486	slc1a2b	TRUE	missing
ENSNFUG00015014798	NUPR1	TRUE	missing
ENSNFUG00015009789	NEFL	TRUE	missing
ENSNFUG00015003795	ghrb	TRUE	missing
ENSNFUG00015022580	DNAJC11	TRUE	missing
ENSNFUG00015022628	ENSNFUG00015022628	TRUE	missing
ENSNFUG00015007826	apoda.1	TRUE	missing
ENSNFUG00015002357	INTS12	TRUE	missing
ENSNFUG00015012734	kdelr3	TRUE	missing
ENSNFUG00015005986	BYSL	TRUE	missing
ENSNFUG00015023570	calr	TRUE	missing
ENSNFUG00015013877	KHDRBS1B	TRUE	missing
ENSNFUG00015016238	ppa1b	TRUE	missing
ENSNFUG00015009997	slc16a6b	TRUE	missing
ENSNFUG00015014955	ELL	TRUE	missing
ENSNFUG00015002019	OLA.28460	TRUE	missing
ENSNFUG00015015786	neflb	TRUE	missing
ENSNFUG00015016677	flj13639	TRUE	missing
ENSNFUG00015025440	ENSNFUG00015025440	TRUE	missing
ENSNFUG00015016767	MRPS2	TRUE	missing
ENSNFUG00015009675	ENSNFUG00015009675	TRUE	missing
ENSNFUG00015007760	UFSP2	TRUE	missing
ENSNFUG00015024437	KLHL20	TRUE	missing
ENSNFUG00015009305	ENSNFUG00015009305	TRUE	missing
ENSNFUG00015017960	adamts12	TRUE	missing
ENSNFUG00015018070	ifrd2	TRUE	missing
ENSNFUG00015016298	pdia6	TRUE	missing
ENSNFUG00015014498	mrps26	TRUE	missing
ENSNFUG00015019516	ufl1	TRUE	missing
ENSNFUG00015013453	ENSNFUG00015013453	TRUE	missing
ENSNFUG00015021849	nipsnap2	TRUE	missing
ENSNFUG00015024330	MRPS30	TRUE	missing
ENSNFUG00015009920	GPC6	TRUE	missing
ENSNFUG00015003744	Nfu_g_1_018818	TRUE	missing
ENSNFUG00015015438	postnb	TRUE	missing
ENSNFUG00015014647	ZNRD1	TRUE	missing
ENSNFUG00015001286	SYNGR2	TRUE	missing
ENSNFUG00015004179	POLA2	TRUE	missing
ENSNFUG00015020678	FN1	TRUE	missing
ENSNFUG00015021249	fap	TRUE	missing
ENSNFUG00015005251	chchd4a	TRUE	missing
ENSNFUG00015024058	Nfu_g_1_009071	TRUE	missing
ENSNFUG00015024129	C10ORF2	TRUE	missing
ENSNFUG00015012305	RACGAP1	TRUE	missing
ENSNFUG00015020111	fkbp9	TRUE	missing
ENSNFUG00015020035	ivd	TRUE	missing
ENSNFUG00015010050	CKMT2	TRUE	missing
ENSNFUG00015017335	FREM1A	TRUE	missing
ENSNFUG00015019943	zgc:92137	TRUE	missing
ENSNFUG00015019457	cenpn	TRUE	missing
ENSNFUG00015014714	PLP1B	TRUE	missing
ENSNFUG00015008627	SEC31A	TRUE	missing
ENSNFUG00015012672	si:ch211-260e23.9	TRUE	missing
ENSNFUG00015019809	NRXN2	TRUE	missing
ENSNFUG00015004936	NAT8L	TRUE	missing
ENSNFUG00015004800	KIF20A	TRUE	missing
ENSNFUG00015006731	MFAP2	TRUE	missing
ENSNFUG00015005790	FKBP14	TRUE	missing
ENSNFUG00015015726	hccsb	TRUE	missing
ENSNFUG00015007711	abcf2a	TRUE	missing
ENSNFUG00015005939	CGREF1	TRUE	missing
ENSNFUG00015007713	RCN1	TRUE	missing
ENSNFUG00015008687	CDH4	TRUE	missing
ENSNFUG00015016922	UCP2	TRUE	missing
ENSNFUG00015007261	prmt5	TRUE	missing
ENSNFUG00015014572	tuba8l3	TRUE	missing
ENSNFUG00015020301	TUBA1C	TRUE	missing
ENSNFUG00015016709	capza1b	TRUE	missing
ENSNFUG00015020805	cnpy2	TRUE	missing
ENSNFUG00015005324	PCCA	TRUE	missing
ENSNFUG00015014019	uchl3	TRUE	missing
ENSNFUG00015005039	ENSNFUG00015005039	TRUE	missing
ENSNFUG00015018469	APLNRB	TRUE	missing
ENSNFUG00015018035	COX8A	TRUE	missing
ENSNFUG00015011951	ENSNFUG00015011951	TRUE	missing
ENSNFUG00015010358	RHEBL1	TRUE	missing
ENSNFUG00015013322	ENSNFUG00015013322	TRUE	missing
ENSNFUG00015008539	agrn	TRUE	missing
ENSNFUG00015008323	GLUL	TRUE	missing
ENSNFUG00015014119	trrap	TRUE	missing
ENSNFUG00015024148	OAT	TRUE	missing
ENSNFUG00015005507	slc6a11b	TRUE	missing
ENSNFUG00015019446	ENSNFUG00015019446	TRUE	missing
ENSNFUG00015015707	ISCU	TRUE	missing
ENSNFUG00015009524	ATP5G3B	TRUE	missing
ENSNFUG00015014069	aspm	TRUE	missing
ENSNFUG00015008492	exosc9	TRUE	missing
ENSNFUG00015011193	hsp90aa1.1	TRUE	missing
ENSNFUG00015018613	ENSNFUG00015018613	TRUE	missing
ENSNFUG00015013807	ENSNFUG00015013807	TRUE	missing
ENSNFUG00015008483	nbeaa	TRUE	missing
ENSNFUG00015001229	GFAP	TRUE	missing
ENSNFUG00015008223	ENSNFUG00015008223	TRUE	missing
ENSNFUG00015020071	xylt1	TRUE	missing
ENSNFUG00015025062	NPLOC4	TRUE	missing
ENSNFUG00015024644	SPRY4	TRUE	missing
ENSNFUG00015002286	CCNA2	TRUE	missing
ENSNFUG00015020411	ACY1	TRUE	missing
ENSNFUG00015002952	EMC2	TRUE	missing
ENSNFUG00015017416	SPC24	TRUE	missing
ENSNFUG00015009807	pgam2	TRUE	missing
ENSNFUG00015018284	pabpc4	TRUE	missing
ENSNFUG00015013529	myoz1b	TRUE	missing
ENSNFUG00015010810	SLC1A5	TRUE	missing
ENSNFUG00015005078	JMY	TRUE	missing
ENSNFUG00015021667	ENSNFUG00015021667	TRUE	missing
ENSNFUG00015018708	ppfibp1a	TRUE	missing
ENSNFUG00015020720	ZFP36L1	TRUE	missing
ENSNFUG00015016034	HARS	TRUE	missing
ENSNFUG00015007968	IDH2	TRUE	missing
ENSNFUG00015000125	timm50	TRUE	missing
ENSNFUG00015003902	NPM3	TRUE	missing
ENSNFUG00015005029	PAQR6	TRUE	missing
ENSNFUG00015023280	SYN2A	TRUE	missing
ENSNFUG00015016319	copz2	TRUE	missing
ENSNFUG00015011627	HIGD1A	TRUE	missing
ENSNFUG00015008972	uqcr10	TRUE	missing
ENSNFUG00015009727	eaf2	TRUE	missing
ENSNFUG00015004985	SPAG5	TRUE	missing
ENSNFUG00015020141	myo10l1	TRUE	missing
ENSNFUG00015019332	ncaph	TRUE	missing
ENSNFUG00015024123	GLDC	TRUE	missing
ENSNFUG00015005472	ETFA	TRUE	missing
ENSNFUG00015023661	FSTL3	TRUE	missing
ENSNFUG00015016764	SLC25A1	TRUE	missing
ENSNFUG00015004011	asb2a.1	missing	TRUE
ENSNFUG00015000591	PPM1K	missing	TRUE
ENSNFUG00015023084	ENSNFUG00015023084	missing	TRUE
ENSNFUG00015023030	mylk4a	missing	TRUE
ENSNFUG00015001839	zbtb16b	missing	TRUE
ENSNFUG00015021591	ubp1	missing	TRUE
ENSNFUG00015023815	NFATC2	missing	TRUE
ENSNFUG00015002267	AKAP12B	missing	TRUE
ENSNFUG00015012417	ENSNFUG00015012417	missing	TRUE
ENSNFUG00015012075	col6a1	missing	TRUE
ENSNFUG00015001349	ENSNFUG00015001349	missing	TRUE
ENSNFUG00015002432	pdgfrl	missing	TRUE
ENSNFUG00015005511	TNC	missing	TRUE
ENSNFUG00015003598	fkbp1b	missing	TRUE
ENSNFUG00015019301	THBS1	missing	TRUE
ENSNFUG00015013758	COL15A1	missing	TRUE
ENSNFUG00015003639	TRIB2	missing	TRUE
ENSNFUG00015017536	Nfu_g_1_023527	missing	TRUE
ENSNFUG00015020742	mfsd2ab	missing	TRUE
ENSNFUG00015005940	aspn	missing	TRUE
ENSNFUG00015021536	ENSNFUG00015021536	missing	TRUE
ENSNFUG00015001997	LGALS1	missing	TRUE
ENSNFUG00015024941	LRRFIP2	missing	TRUE
ENSNFUG00015012096	col6a2	missing	TRUE
ENSNFUG00015016057	sorbs2a	missing	TRUE
ENSNFUG00015009027	ENSNFUG00015009027	missing	TRUE
ENSNFUG00015014258	OLA.5446	missing	TRUE
ENSNFUG00015017281	ENSNFUG00015017281	missing	TRUE
ENSNFUG00015018838	CPT1B	missing	TRUE
ENSNFUG00015014166	lrrc39	missing	TRUE
ENSNFUG00015018444	si:dkey-193c22.2	missing	TRUE
ENSNFUG00015009087	eepd1	missing	TRUE
ENSNFUG00015022987	nr1d4b	missing	TRUE
ENSNFUG00015006137	bin1b	missing	TRUE
ENSNFUG00015007978	slc16a12b	missing	TRUE
ENSNFUG00015001580	alpk2	missing	TRUE
ENSNFUG00015016797	GTPBP2	missing	TRUE
ENSNFUG00015007541	ENSNFUG00015007541	missing	TRUE
ENSNFUG00015011620	ENSNFUG00015011620	missing	TRUE
ENSNFUG00015004311	GPI	missing	TRUE
ENSNFUG00015019931	ENSNFUG00015019931	missing	TRUE
ENSNFUG00015014365	ENSNFUG00015014365	missing	TRUE
ENSNFUG00015013125	TP53INP2	missing	TRUE
ENSNFUG00015006229	SIK1	missing	TRUE
ENSNFUG00015011642	CNN2	missing	TRUE
ENSNFUG00015000434	MNT	missing	TRUE
ENSNFUG00015013279	flncb	missing	TRUE
ENSNFUG00015024416	EYA4	missing	TRUE
