## Supplementary material for "Sexually Dimorphic Response to Dietary Restriction-induced Longevity and Muscle Rejuvenation in *Nothobranchius furzeri*": TableS6

gene_id	gene_name	A_OCMvsYM	C_OCFvsYF
ENSNFUG00015013910	Nfu_g_1_022203	TRUE	TRUE
ENSNFUG00015003687	AKT1S1	TRUE	TRUE
ENSNFUG00015015135	smtnl	TRUE	missing
ENSNFUG00015017340	ANKRD1A	TRUE	missing
ENSNFUG00015001971	ZFP36	TRUE	missing
ENSNFUG00015003847	TCAP	TRUE	missing
ENSNFUG00015004243	map1lc3cl	TRUE	missing
ENSNFUG00015022692	ENSNFUG00015022692	TRUE	missing
ENSNFUG00015012084	uacab	TRUE	missing
ENSNFUG00015016467	CEBPD	TRUE	missing
ENSNFUG00015004007	TSC22D3	TRUE	missing
ENSNFUG00015007498	ENSNFUG00015007498	TRUE	missing
ENSNFUG00015007402	ENSNFUG00015007402	TRUE	missing
ENSNFUG00015009220	OLA.21581	TRUE	missing
ENSNFUG00015018671	arxa	TRUE	missing
ENSNFUG00015006794	ank2a	TRUE	missing
ENSNFUG00015008830	ENSNFUG00015008830	TRUE	missing
ENSNFUG00015009512	cyp2n13	TRUE	missing
ENSNFUG00015000694	si:ch211-156l18.7	TRUE	missing
ENSNFUG00015023843	BX927253.1	TRUE	missing
ENSNFUG00015025021	ENSNFUG00015025021	TRUE	missing
ENSNFUG00015011686	KCNK4	TRUE	missing
ENSNFUG00015000562	FAM184B	TRUE	missing
ENSNFUG00015016806	OTOR	TRUE	missing
ENSNFUG00015020644	Nfu_g_1_021288	TRUE	missing
ENSNFUG00015002521	TBX22	TRUE	missing
ENSNFUG00015005810	zswim5	TRUE	missing
ENSNFUG00015023005	ENSNFUG00015023005	TRUE	missing
ENSNFUG00015015239	ENSNFUG00015015239	TRUE	missing
ENSNFUG00015010480	MATCAP1	TRUE	missing
ENSNFUG00015015474	tns2b	TRUE	missing
ENSNFUG00015002366	ENSNFUG00015002366	TRUE	missing
ENSNFUG00015013342	DDIT4	TRUE	missing
ENSNFUG00015002604	ENSNFUG00015002604	TRUE	missing
ENSNFUG00015024733	gart	TRUE	missing
ENSNFUG00015018077	tns1b	TRUE	missing
ENSNFUG00015013138	snai1b	TRUE	missing
ENSNFUG00015013530	Nfu_g_1_021384	TRUE	missing
ENSNFUG00015013632	HSPB6	TRUE	missing
ENSNFUG00015017676	ampd1	TRUE	missing
ENSNFUG00015015499	usp28	TRUE	missing
ENSNFUG00015005264	rgl2	TRUE	missing
ENSNFUG00015003275	fhl1a	TRUE	missing
ENSNFUG00015006469	SOX17	TRUE	missing
ENSNFUG00015005428	KLF2	TRUE	missing
ENSNFUG00015009250	lmo7b	TRUE	missing
ENSNFUG00015020256	ENSNFUG00015020256	TRUE	missing
ENSNFUG00015023092	ENSNFUG00015023092	TRUE	missing
ENSNFUG00015020263	ENSNFUG00015020263	TRUE	missing
ENSNFUG00015024433	ENSNFUG00015024433	TRUE	missing
ENSNFUG00015002182	ENSNFUG00015002182	TRUE	missing
ENSNFUG00015023113	ank1a	TRUE	missing
ENSNFUG00015021811	pdia2	TRUE	missing
ENSNFUG00015008655	ENSNFUG00015008655	TRUE	missing
ENSNFUG00015009961	ENSNFUG00015009961	TRUE	missing
ENSNFUG00015008722	pabpc1b	TRUE	missing
ENSNFUG00015022693	tnfrsf9a	TRUE	missing
ENSNFUG00015021688	ENSNFUG00015021688	TRUE	missing
ENSNFUG00015024241	si:ch211-263k4.2	TRUE	missing
ENSNFUG00015015922	rorca	TRUE	missing
ENSNFUG00015011790	mettl11b	TRUE	missing
ENSNFUG00015000931	ENSNFUG00015000931	TRUE	missing
ENSNFUG00015006965	ENSNFUG00015006965	TRUE	missing
ENSNFUG00015007790	APBB1IP	TRUE	missing
ENSNFUG00015001074	si:dkey-19b23.13	TRUE	missing
ENSNFUG00015018902	MAF1	TRUE	missing
ENSNFUG00015001990	bloc1s3	TRUE	missing
ENSNFUG00015010070	gadd45ga	TRUE	missing
ENSNFUG00015024359	ENSNFUG00015024359	TRUE	missing
ENSNFUG00015024115	ENSNFUG00015024115	TRUE	missing
ENSNFUG00015002937	ENSNFUG00015002937	TRUE	missing
ENSNFUG00015009573	Nfu_g_1_001420	TRUE	missing
ENSNFUG00015002228	crybb1	TRUE	missing
ENSNFUG00015024228	FGD	TRUE	missing
ENSNFUG00015018994	ENSNFUG00015018994	TRUE	missing
ENSNFUG00015011043	ENSNFUG00015011043	TRUE	missing
ENSNFUG00015020157	CSRNP1B	TRUE	missing
ENSNFUG00015022289	GSTM3	TRUE	missing
ENSNFUG00015006671	SGTA	TRUE	missing
ENSNFUG00015008325	MAP2K1	TRUE	missing
ENSNFUG00015005020	BCL6A	TRUE	missing
ENSNFUG00015019761	MYOC	TRUE	missing
ENSNFUG00015003485	cbx7a	TRUE	missing
ENSNFUG00015020401	ENSNFUG00015020401	TRUE	missing
ENSNFUG00015009541	GPR84	TRUE	missing
ENSNFUG00015009075	prodha	TRUE	missing
ENSNFUG00015004174	ENSNFUG00015004174	TRUE	missing
ENSNFUG00015005142	ip6k2a	TRUE	missing
ENSNFUG00015007797	ENSNFUG00015007797	TRUE	missing
ENSNFUG00015001554	sbk3	TRUE	missing
ENSNFUG00015023230	TM6SF1	TRUE	missing
ENSNFUG00015020690	DUSP6	TRUE	missing
ENSNFUG00015000896	ENSNFUG00015000896	TRUE	missing
ENSNFUG00015017581	MOB2	TRUE	missing
ENSNFUG00015008794	GADD45AB	TRUE	missing
ENSNFUG00015023676	ENSNFUG00015023676	TRUE	missing
ENSNFUG00015021221	ctdspla	TRUE	missing
ENSNFUG00015022701	tnni4a	TRUE	missing
ENSNFUG00015022788	fhl5	TRUE	missing
ENSNFUG00015005926	GGA2	TRUE	missing
ENSNFUG00015011335	mef2aa	TRUE	missing
ENSNFUG00015003798	HSD11B2	TRUE	missing
ENSNFUG00015020960	efr3a	TRUE	missing
ENSNFUG00015013355	DTD2	TRUE	missing
ENSNFUG00015020337	pih1d3	TRUE	missing
ENSNFUG00015018758	kat2b	TRUE	missing
ENSNFUG00015012007	ENSNFUG00015012007	TRUE	missing
ENSNFUG00015007899	ENSNFUG00015007899	TRUE	missing
ENSNFUG00015016746	sdc2	TRUE	missing
ENSNFUG00015022329	CHST6	TRUE	missing
ENSNFUG00015019040	ENSNFUG00015019040	TRUE	missing
ENSNFUG00015014261	Nfu_g_1_007364	TRUE	missing
ENSNFUG00015010967	ENSNFUG00015010967	TRUE	missing
ENSNFUG00015018279	ENSNFUG00015018279	TRUE	missing
ENSNFUG00015011418	SYNM	TRUE	missing
ENSNFUG00015000101	ENSNFUG00015000101	TRUE	missing
ENSNFUG00015008115	ENSNFUG00015008115	TRUE	missing
ENSNFUG00015010629	ENSNFUG00015010629	TRUE	missing
ENSNFUG00015024315	PELI1B	TRUE	missing
ENSNFUG00015019797	ENSNFUG00015019797	TRUE	missing
ENSNFUG00015009410	EF1	TRUE	missing
ENSNFUG00015023147	PPP1R3C	TRUE	missing
ENSNFUG00015007369	cyp3a65	TRUE	missing
ENSNFUG00015008113	ENSNFUG00015008113	TRUE	missing
ENSNFUG00015013127	ENSNFUG00015013127	TRUE	missing
ENSNFUG00015022151	slc10a4	TRUE	missing
ENSNFUG00015016797	GTPBP2	TRUE	missing
ENSNFUG00015005656	si:dkeyp-72e1.9	TRUE	missing
ENSNFUG00015024199	ENSNFUG00015024199	TRUE	missing
ENSNFUG00015017684	RCBTB1	TRUE	missing
ENSNFUG00015020225	FUT4	TRUE	missing
ENSNFUG00015011476	ern2	TRUE	missing
ENSNFUG00015012657	tnnt2b	TRUE	missing
ENSNFUG00015011708	BEST3	TRUE	missing
ENSNFUG00015015534	ENSNFUG00015015534	TRUE	missing
ENSNFUG00015020771	ENSNFUG00015020771	TRUE	missing
ENSNFUG00015013993	ENSNFUG00015013993	TRUE	missing
ENSNFUG00015017579	RAP1GAP	TRUE	missing
ENSNFUG00015015095	mylipa	TRUE	missing
ENSNFUG00015004650	TESK1	TRUE	missing
ENSNFUG00015023247	RSL24D1	TRUE	missing
ENSNFUG00015013104	Nfu_g_1_016132	TRUE	missing
ENSNFUG00015011794	clk4a	TRUE	missing
ENSNFUG00015003079	RND2	TRUE	missing
ENSNFUG00015010142	ENSNFUG00015010142	TRUE	missing
ENSNFUG00015024732	ARHGEF18A	TRUE	missing
ENSNFUG00015015487	DBPB	TRUE	missing
ENSNFUG00015023388	SCRN3	TRUE	missing
ENSNFUG00015018220	ENSNFUG00015018220	TRUE	missing
ENSNFUG00015006327	ENSNFUG00015006327	TRUE	missing
ENSNFUG00015015558	phactr4a	TRUE	missing
ENSNFUG00015002804	SLC6A16	TRUE	missing
ENSNFUG00015004558	swap70a	TRUE	missing
ENSNFUG00015004373	PPM1K	TRUE	missing
ENSNFUG00015000966	JDP2	TRUE	missing
ENSNFUG00015011184	Nfu_g_1_011468	TRUE	missing
ENSNFUG00015014254	SLC6A6	TRUE	missing
ENSNFUG00015005943	ENSNFUG00015005943	TRUE	missing
ENSNFUG00015002073	DOK1B	TRUE	missing
ENSNFUG00015011616	pxna	TRUE	missing
ENSNFUG00015000417	ENSNFUG00015000417	TRUE	missing
ENSNFUG00015021814	tmem131l	TRUE	missing
ENSNFUG00015006024	camk2d1	TRUE	missing
ENSNFUG00015022937	IFT81	TRUE	missing
ENSNFUG00015014793	skap2	TRUE	missing
ENSNFUG00015014925	ENSNFUG00015014925	TRUE	missing
ENSNFUG00015017977	ampd3b	TRUE	missing
ENSNFUG00015015782	AGTPBP1	TRUE	missing
ENSNFUG00015009744	WDR86	TRUE	missing
ENSNFUG00015001391	si:ch211-79k12.1	TRUE	missing
ENSNFUG00015021969	EIF1B	TRUE	missing
ENSNFUG00015023275	ENSNFUG00015023275	TRUE	missing
ENSNFUG00015017912	TAGAP	TRUE	missing
ENSNFUG00015000062	PROZA	TRUE	missing
ENSNFUG00015014159	ENSNFUG00015014159	TRUE	missing
ENSNFUG00015019428	MCL1B	TRUE	missing
ENSNFUG00015024087	ITGA6	TRUE	missing
ENSNFUG00015020311	rhobtb4	TRUE	missing
ENSNFUG00015020915	galnt18a	TRUE	missing
ENSNFUG00015021796	crabp2a	TRUE	missing
ENSNFUG00015003956	ADM2A	TRUE	missing
ENSNFUG00015003356	PHIP	TRUE	missing
ENSNFUG00015017371	myoz3a	TRUE	missing
ENSNFUG00015012058	ENSNFUG00015012058	TRUE	missing
ENSNFUG00015025380	ENSNFUG00015025380	TRUE	missing
ENSNFUG00015014308	cpa1	TRUE	missing
ENSNFUG00015007631	smarcd3b	TRUE	missing
ENSNFUG00015024903	ZRANB1	TRUE	missing
ENSNFUG00015022002	PLEKHN1	TRUE	missing
ENSNFUG00015019362	pde4d	TRUE	missing
ENSNFUG00015002396	DLL4	TRUE	missing
ENSNFUG00015016457	ENSNFUG00015016457	TRUE	missing
ENSNFUG00015023562	HSD11B1L	TRUE	missing
ENSNFUG00015024458	ENSNFUG00015024458	TRUE	missing
ENSNFUG00015011226	ENSNFUG00015011226	TRUE	missing
ENSNFUG00015007991	ENSNFUG00015007991	TRUE	missing
ENSNFUG00015010532	ENSNFUG00015010532	TRUE	missing
ENSNFUG00015012839	ENSNFUG00015012839	missing	TRUE
ENSNFUG00015010938	eif5	missing	TRUE
ENSNFUG00015004867	HSPD1	missing	TRUE
ENSNFUG00015010902	ahsa1b	missing	TRUE
ENSNFUG00015011529	HSP90AA1.2	missing	TRUE
ENSNFUG00015011457	ENSNFUG00015011457	missing	TRUE
ENSNFUG00015018016	RPL7L1	missing	TRUE
ENSNFUG00015003621	rangap1a	missing	TRUE
ENSNFUG00015002035	GABARAPA	missing	TRUE
ENSNFUG00015003082	EIF4A3	missing	TRUE
ENSNFUG00015022727	ENSNFUG00015022727	missing	TRUE
ENSNFUG00015006361	ASNA1	missing	TRUE
ENSNFUG00015000382	etf1a	missing	TRUE
ENSNFUG00015006166	zgc:92429	missing	TRUE
ENSNFUG00015018231	RBM28	missing	TRUE
ENSNFUG00015004768	atp6v1e1a	missing	TRUE
ENSNFUG00015022428	ngrn	missing	TRUE
ENSNFUG00015005878	prex1	missing	TRUE
ENSNFUG00015002204	TSR1	missing	TRUE
ENSNFUG00015000624	RRP8	missing	TRUE
ENSNFUG00015009840	ACSF2	missing	TRUE
ENSNFUG00015008908	ENSNFUG00015008908	missing	TRUE
ENSNFUG00015023968	lyar	missing	TRUE
ENSNFUG00015014920	AAR2	missing	TRUE
ENSNFUG00015020010	aqp3a	missing	TRUE
ENSNFUG00015010704	ENSNFUG00015010704	missing	TRUE
ENSNFUG00015017883	ENSNFUG00015017883	missing	TRUE
ENSNFUG00015011057	HAX1	missing	TRUE
ENSNFUG00015017425	AMD1	missing	TRUE
ENSNFUG00015017484	mphosph10	missing	TRUE
