## Supplementary material for "Sexually Dimorphic Response to Dietary Restriction-induced Longevity and Muscle Rejuvenation in *Nothobranchius furzeri*": TableS11

gene_id	gene_name	B_OIFMvsOCM	D_OIFFvsOCF
ENSNFUG00015013412	ptx3a	TRUE	TRUE
ENSNFUG00015009075	prodha	TRUE	TRUE
ENSNFUG00015007123	VWA1	TRUE	TRUE
ENSNFUG00015017084	LOXL4	TRUE	TRUE
ENSNFUG00015014100	pdlim5a	TRUE	TRUE
ENSNFUG00015013677	RBP4	TRUE	TRUE
ENSNFUG00015012130	cilp	TRUE	TRUE
ENSNFUG00015018041	SCARA3	TRUE	TRUE
ENSNFUG00015003666	FN1B	TRUE	TRUE
ENSNFUG00015003065	c6	TRUE	TRUE
ENSNFUG00015017177	steap4	TRUE	TRUE
ENSNFUG00015024469	C21H5ORF4	TRUE	TRUE
ENSNFUG00015015383	C7	TRUE	TRUE
ENSNFUG00015011418	SYNM	TRUE	TRUE
ENSNFUG00015025398	JAK1	TRUE	TRUE
ENSNFUG00015000954	cyp26b1	TRUE	TRUE
ENSNFUG00015010629	ENSNFUG00015010629	TRUE	TRUE
ENSNFUG00015012084	uacab	TRUE	TRUE
ENSNFUG00015005961	TIMP2A	TRUE	TRUE
ENSNFUG00015015447	map1lc3b	TRUE	TRUE
ENSNFUG00015001391	si:ch211-79k12.1	TRUE	TRUE
ENSNFUG00015009396	TNMD	TRUE	TRUE
ENSNFUG00015016806	OTOR	TRUE	TRUE
ENSNFUG00015024215	SSPN	TRUE	TRUE
ENSNFUG00015019836	CD63	TRUE	TRUE
ENSNFUG00015025021	ENSNFUG00015025021	TRUE	TRUE
ENSNFUG00015012513	WBP2	TRUE	TRUE
ENSNFUG00015009863	CTSD	TRUE	TRUE
ENSNFUG00015008134	POR	TRUE	TRUE
ENSNFUG00015016297	ITGA11	TRUE	TRUE
ENSNFUG00015022853	hivep1	TRUE	TRUE
ENSNFUG00015007655	CTSZ	TRUE	TRUE
ENSNFUG00015007839	BNIP4	TRUE	TRUE
ENSNFUG00015007257	psap	TRUE	TRUE
ENSNFUG00015002311	clu	TRUE	TRUE
ENSNFUG00015013620	mfge8b	TRUE	TRUE
ENSNFUG00015012378	Nfu_g_1_011626	TRUE	TRUE
ENSNFUG00015009652	SLC16A5	TRUE	TRUE
ENSNFUG00015024124	zranb1a	TRUE	TRUE
ENSNFUG00015007190	ITM2B	TRUE	TRUE
ENSNFUG00015016265	eif4ebp2	TRUE	TRUE
ENSNFUG00015009284	BNIP3LB	TRUE	TRUE
ENSNFUG00015022904	ENSNFUG00015022904	TRUE	TRUE
ENSNFUG00015024854	CDC34A	TRUE	TRUE
ENSNFUG00015002804	SLC6A16	TRUE	TRUE
ENSNFUG00015001720	ENSNFUG00015001720	TRUE	TRUE
ENSNFUG00015004001	thbs2a	TRUE	TRUE
ENSNFUG00015000508	ctsf	TRUE	TRUE
ENSNFUG00015004082	ly75	TRUE	TRUE
ENSNFUG00015006963	ARL8B	TRUE	TRUE
ENSNFUG00015001515	gabrb3	TRUE	TRUE
ENSNFUG00015015017	pfkfb4b	TRUE	TRUE
ENSNFUG00015004742	nmrk2	TRUE	TRUE
ENSNFUG00015011006	plin2	TRUE	TRUE
ENSNFUG00015010070	gadd45ga	TRUE	missing
ENSNFUG00015013632	HSPB6	TRUE	missing
ENSNFUG00015022105	fkbp5	TRUE	missing
ENSNFUG00015004007	TSC22D3	TRUE	missing
ENSNFUG00015011184	Nfu_g_1_011468	TRUE	missing
ENSNFUG00015015497	ANGPTL7	TRUE	missing
ENSNFUG00015003847	TCAP	TRUE	missing
ENSNFUG00015022787	COL10A1	TRUE	missing
ENSNFUG00015016797	GTPBP2	TRUE	missing
ENSNFUG00015021060	pfkfb3	TRUE	missing
ENSNFUG00015015773	CEBPB	TRUE	missing
ENSNFUG00015016467	CEBPD	TRUE	missing
ENSNFUG00015020157	CSRNP1B	TRUE	missing
ENSNFUG00015021433	ARRDC2	TRUE	missing
ENSNFUG00015001971	ZFP36	TRUE	missing
ENSNFUG00015000127	slc38a2	TRUE	missing
ENSNFUG00015022914	CYP1C2	TRUE	missing
ENSNFUG00015016627	ENSNFUG00015016627	TRUE	missing
ENSNFUG00015010961	si:busm1-194e12.8	TRUE	missing
ENSNFUG00015019853	BX640584.1	TRUE	missing
ENSNFUG00015003801	SPP1	TRUE	missing
ENSNFUG00015007369	cyp3a65	TRUE	missing
ENSNFUG00015023170	fermt2	TRUE	missing
ENSNFUG00015016990	MKNK2	TRUE	missing
ENSNFUG00015002851	CD97	TRUE	missing
ENSNFUG00015015782	AGTPBP1	TRUE	missing
ENSNFUG00015008325	MAP2K1	TRUE	missing
ENSNFUG00015019761	MYOC	TRUE	missing
ENSNFUG00015024435	dbh	TRUE	missing
ENSNFUG00015019460	CTSK	TRUE	missing
ENSNFUG00015015756	bpifcl	TRUE	missing
ENSNFUG00015012706	ENSNFUG00015012706	TRUE	missing
ENSNFUG00015005914	CTSBA	TRUE	missing
ENSNFUG00015017781	RASGEF1B	TRUE	missing
ENSNFUG00015016857	ENSNFUG00015016857	TRUE	missing
ENSNFUG00015004974	TTC36	TRUE	missing
ENSNFUG00015015135	smtnl	TRUE	missing
ENSNFUG00015009835	Nfu_g_1_020146	TRUE	missing
ENSNFUG00015017954	fam107b	TRUE	missing
ENSNFUG00015011686	KCNK4	TRUE	missing
ENSNFUG00015007224	arpc1b	TRUE	missing
ENSNFUG00015020884	SLC6A2	TRUE	missing
ENSNFUG00015004472	psme1	TRUE	missing
ENSNFUG00015022034	retreg1	TRUE	missing
ENSNFUG00015014913	itgb2	TRUE	missing
ENSNFUG00015019392	DUSP8A	TRUE	missing
ENSNFUG00015003351	LYZ	TRUE	missing
ENSNFUG00015001743	ENSNFUG00015001743	TRUE	missing
ENSNFUG00015012843	CDO1	TRUE	missing
ENSNFUG00015024852	atp2a3	TRUE	missing
ENSNFUG00015005142	ip6k2a	TRUE	missing
ENSNFUG00015003845	C5AR1	TRUE	missing
ENSNFUG00015021127	mmp2	TRUE	missing
ENSNFUG00015000080	tent5ab	TRUE	missing
ENSNFUG00015002185	ENSNFUG00015002185	TRUE	missing
ENSNFUG00015022162	C7A	TRUE	missing
ENSNFUG00015016616	ENSNFUG00015016616	TRUE	missing
ENSNFUG00015023147	PPP1R3C	TRUE	missing
ENSNFUG00015008794	GADD45AB	TRUE	missing
ENSNFUG00015000317	ptpn6	TRUE	missing
ENSNFUG00015015681	ENSNFUG00015015681	TRUE	missing
ENSNFUG00015011217	gnsb	TRUE	missing
ENSNFUG00015001906	TGFBI	TRUE	missing
ENSNFUG00015006867	pigr	TRUE	missing
ENSNFUG00015007620	ENSNFUG00015007620	TRUE	missing
ENSNFUG00015004412	DENND4A	TRUE	missing
ENSNFUG00015023788	GADD45BA	TRUE	missing
ENSNFUG00015009541	GPR84	TRUE	missing
ENSNFUG00015017215	gls2a	TRUE	missing
ENSNFUG00015004528	B2M	TRUE	missing
ENSNFUG00015017547	ZBTB16A	TRUE	missing
ENSNFUG00015024115	ENSNFUG00015024115	TRUE	missing
ENSNFUG00015019454	CTSS	TRUE	missing
ENSNFUG00015009050	ENSNFUG00015009050	TRUE	missing
ENSNFUG00015013427	ENSNFUG00015013427	TRUE	missing
ENSNFUG00015003728	tefb	TRUE	missing
ENSNFUG00015014348	TP53I3	TRUE	missing
ENSNFUG00015007797	ENSNFUG00015007797	TRUE	missing
ENSNFUG00015015533	ENSNFUG00015015533	TRUE	missing
ENSNFUG00015007934	TRIB3	TRUE	missing
ENSNFUG00015012336	KLF6	TRUE	missing
ENSNFUG00015020223	OXSR1B	TRUE	missing
ENSNFUG00015001055	FOXO3B	TRUE	missing
ENSNFUG00015004466	ENSNFUG00015004466	TRUE	missing
ENSNFUG00015005348	ncf4	TRUE	missing
ENSNFUG00015014709	ENSNFUG00015014709	TRUE	missing
ENSNFUG00015018902	MAF1	TRUE	missing
ENSNFUG00015004212	vwa11	TRUE	missing
ENSNFUG00015016566	KCNAB1	TRUE	missing
ENSNFUG00015025223	sorbs1	TRUE	missing
ENSNFUG00015005751	IQGAP1	TRUE	missing
ENSNFUG00015017578	ptprc	TRUE	missing
ENSNFUG00015019428	MCL1B	TRUE	missing
ENSNFUG00015001292	PRSS23	TRUE	missing
ENSNFUG00015020618	sec23b	TRUE	missing
ENSNFUG00015021713	ARPP21	TRUE	missing
ENSNFUG00015017418	Nfu_g_1_001221	TRUE	missing
ENSNFUG00015016124	si:ch73-233k15.2	TRUE	missing
ENSNFUG00015016302	SNAI2	TRUE	missing
ENSNFUG00015003551	hkdc1	TRUE	missing
ENSNFUG00015002962	BX470254.1	TRUE	missing
ENSNFUG00015001053	pcolceb	TRUE	missing
ENSNFUG00015011620	ENSNFUG00015011620	TRUE	missing
ENSNFUG00015002124	IRF8	TRUE	missing
ENSNFUG00015017647	SLC30A1A	TRUE	missing
ENSNFUG00015012949	fam20ca	TRUE	missing
ENSNFUG00015009410	EF1	TRUE	missing
ENSNFUG00015011838	loxl2a	TRUE	missing
ENSNFUG00015007626	ENSNFUG00015007626	TRUE	missing
ENSNFUG00015005428	KLF2	TRUE	missing
ENSNFUG00015025366	FAM43A	TRUE	missing
ENSNFUG00015016450	Nfu_g_1_014949	TRUE	missing
ENSNFUG00015022693	tnfrsf9a	TRUE	missing
ENSNFUG00015008027	aebp1	TRUE	missing
ENSNFUG00015000425	CORO1A	TRUE	missing
ENSNFUG00015008521	ENSNFUG00015008521	TRUE	missing
ENSNFUG00015004719	PDCD6	TRUE	missing
ENSNFUG00015024306	SGK1	TRUE	missing
ENSNFUG00015017912	TAGAP	TRUE	missing
ENSNFUG00015017233	ANGPTL2B	TRUE	missing
ENSNFUG00015017272	SFRP2	TRUE	missing
ENSNFUG00015017907	ENSNFUG00015017907	TRUE	missing
ENSNFUG00015023036	ENSNFUG00015023036	TRUE	missing
ENSNFUG00015004779	antxr2a	TRUE	missing
ENSNFUG00015018454	scinlb	TRUE	missing
ENSNFUG00015021720	ENTPD5	TRUE	missing
ENSNFUG00015004249	DCN	TRUE	missing
ENSNFUG00015011338	SLC2A1B	TRUE	missing
ENSNFUG00015016466	IP6K2	TRUE	missing
ENSNFUG00015025001	ENSNFUG00015025001	TRUE	missing
ENSNFUG00015016924	ncf2	TRUE	missing
ENSNFUG00015004872	ENSNFUG00015004872	TRUE	missing
ENSNFUG00015022636	dnajb5	TRUE	missing
ENSNFUG00015021811	pdia2	TRUE	missing
ENSNFUG00015013342	DDIT4	TRUE	missing
ENSNFUG00015019624	STXBP3	TRUE	missing
ENSNFUG00015018960	ORLA-UAA	TRUE	missing
ENSNFUG00015014573	ets1	TRUE	missing
ENSNFUG00015002425	slc2a6	TRUE	missing
ENSNFUG00015017632	pamr1	TRUE	missing
ENSNFUG00015006469	SOX17	TRUE	missing
ENSNFUG00015005940	aspn	TRUE	missing
ENSNFUG00015000960	ENSNFUG00015000960	TRUE	missing
ENSNFUG00015001327	si:ch211-69g19.2	TRUE	missing
ENSNFUG00015006912	ENSNFUG00015006912	TRUE	missing
ENSNFUG00015012167	CD97	TRUE	missing
ENSNFUG00015002681	HIVEP2	TRUE	missing
ENSNFUG00015025064	ENSNFUG00015025064	TRUE	missing
ENSNFUG00015007363	WNT5A	TRUE	missing
ENSNFUG00015018220	ENSNFUG00015018220	TRUE	missing
ENSNFUG00015009107	cdh11	TRUE	missing
ENSNFUG00015023095	Nfu_g_1_015341	TRUE	missing
ENSNFUG00015002592	ENSNFUG00015002592	TRUE	missing
ENSNFUG00015014220	deptor	TRUE	missing
ENSNFUG00015005306	DNASE2	TRUE	missing
ENSNFUG00015002164	CTGFA	TRUE	missing
ENSNFUG00015020690	DUSP6	TRUE	missing
ENSNFUG00015004908	ENSNFUG00015004908	TRUE	missing
ENSNFUG00015021395	ENSNFUG00015021395	TRUE	missing
ENSNFUG00015012413	ptn	TRUE	missing
ENSNFUG00015019909	COL11A1B	TRUE	missing
ENSNFUG00015013438	NUF2	TRUE	missing
ENSNFUG00015005262	smoc1	TRUE	missing
ENSNFUG00015024951	ENSNFUG00015024951	TRUE	missing
ENSNFUG00015007549	SLC3A2	TRUE	missing
ENSNFUG00015020311	rhobtb4	TRUE	missing
ENSNFUG00015005689	fgd4a	TRUE	missing
ENSNFUG00015011226	ENSNFUG00015011226	TRUE	missing
ENSNFUG00015008620	eif4g2a	TRUE	missing
ENSNFUG00015006701	malt3	TRUE	missing
ENSNFUG00015002441	ENSNFUG00015002441	TRUE	missing
ENSNFUG00015012333	tuft1a	TRUE	missing
ENSNFUG00015007636	tmod2	TRUE	missing
ENSNFUG00015021367	ENSNFUG00015021367	TRUE	missing
ENSNFUG00015018287	BAG4	TRUE	missing
ENSNFUG00015005090	phtf2	TRUE	missing
ENSNFUG00015004815	PTGIS	TRUE	missing
ENSNFUG00015008525	STAC	TRUE	missing
ENSNFUG00015019501	FAM49BA	TRUE	missing
ENSNFUG00015015058	CNTN1B	TRUE	missing
ENSNFUG00015024799	LPL	TRUE	missing
ENSNFUG00015022622	slc10a3	TRUE	missing
ENSNFUG00015018414	wls	TRUE	missing
ENSNFUG00015009398	LMCD1	TRUE	missing
ENSNFUG00015002382	STK11IP	TRUE	missing
ENSNFUG00015015324	ENSNFUG00015015324	TRUE	missing
ENSNFUG00015008216	CMTM6	TRUE	missing
ENSNFUG00015005276	slc25a25a	TRUE	missing
ENSNFUG00015015249	bgnb	TRUE	missing
ENSNFUG00015006876	CFL1L	TRUE	missing
ENSNFUG00015006853	ENSNFUG00015006853	TRUE	missing
ENSNFUG00015006005	PIK3R1	TRUE	missing
ENSNFUG00015023030	mylk4a	TRUE	missing
ENSNFUG00015017249	clstn1	TRUE	missing
ENSNFUG00015013125	TP53INP2	TRUE	missing
ENSNFUG00015000879	TGFB3	TRUE	missing
ENSNFUG00015011727	paplnb	TRUE	missing
ENSNFUG00015019396	TNFAIP8L2A	TRUE	missing
ENSNFUG00015002604	ENSNFUG00015002604	TRUE	missing
ENSNFUG00015003511	pbk	TRUE	missing
ENSNFUG00015017472	IST1	TRUE	missing
ENSNFUG00015022779	rrm1	TRUE	missing
ENSNFUG00015005787	dhx58	TRUE	missing
ENSNFUG00015019847	lima1a	TRUE	missing
ENSNFUG00015014836	Nfu_g_1_001141	TRUE	missing
ENSNFUG00015020401	ENSNFUG00015020401	TRUE	missing
ENSNFUG00015000269	ENSNFUG00015000269	TRUE	missing
ENSNFUG00015006124	PTP4A2	TRUE	missing
ENSNFUG00015022854	ENSNFUG00015022854	TRUE	missing
ENSNFUG00015006461	CDK1	TRUE	missing
ENSNFUG00015014696	C1QA	TRUE	missing
ENSNFUG00015020808	errfi1a	TRUE	missing
ENSNFUG00015011118	ENSNFUG00015011118	TRUE	missing
ENSNFUG00015003798	HSD11B2	TRUE	missing
ENSNFUG00015016168	APCDD1	TRUE	missing
ENSNFUG00015000530	ENSNFUG00015000530	TRUE	missing
ENSNFUG00015011229	ENSNFUG00015011229	TRUE	missing
ENSNFUG00015010322	ENSNFUG00015010322	TRUE	missing
ENSNFUG00015025236	ITGB8	TRUE	missing
ENSNFUG00015019692	iqgap3	TRUE	missing
ENSNFUG00015014614	MARCO	TRUE	missing
ENSNFUG00015007842	TGFBR3	TRUE	missing
ENSNFUG00015013703	hck	TRUE	missing
ENSNFUG00015020041	ece1	TRUE	missing
ENSNFUG00015012347	KIF4A	TRUE	missing
ENSNFUG00015014495	cbfb	TRUE	missing
ENSNFUG00015022470	erap1b	TRUE	missing
ENSNFUG00015005466	SULF2	TRUE	missing
ENSNFUG00015008412	ENSNFUG00015008412	TRUE	missing
ENSNFUG00015010382	Nfu_g_1_022803	TRUE	missing
ENSNFUG00015004752	OLA.7650	TRUE	missing
ENSNFUG00015012778	ENSNFUG00015012778	TRUE	missing
ENSNFUG00015001839	zbtb16b	TRUE	missing
ENSNFUG00015018421	CCRL1B	TRUE	missing
ENSNFUG00015015928	fbln1	TRUE	missing
ENSNFUG00015006999	LTBP3	TRUE	missing
ENSNFUG00015024540	phactr3a	TRUE	missing
ENSNFUG00015009573	Nfu_g_1_001420	TRUE	missing
ENSNFUG00015014286	Nfu_g_1_012085	TRUE	missing
ENSNFUG00015010237	ENSNFUG00015010237	TRUE	missing
ENSNFUG00015019771	ENSNFUG00015019771	TRUE	missing
ENSNFUG00015015338	SOX9	TRUE	missing
ENSNFUG00015015474	tns2b	TRUE	missing
ENSNFUG00015009047	ANLN	TRUE	missing
ENSNFUG00015019120	KLF9	TRUE	missing
ENSNFUG00015006857	VPS4B	TRUE	missing
ENSNFUG00015004250	EHD1	TRUE	missing
ENSNFUG00015004639	Nfu_g_1_024366	TRUE	missing
ENSNFUG00015014414	MYCH	TRUE	missing
ENSNFUG00015022918	CYP1C1	TRUE	missing
ENSNFUG00015012984	prkcda	TRUE	missing
ENSNFUG00015003177	CD74B	TRUE	missing
ENSNFUG00015022141	ucmab	TRUE	missing
ENSNFUG00015013225	ITGB1	TRUE	missing
ENSNFUG00015003470	IL18R1	TRUE	missing
ENSNFUG00015007647	CRABP1	TRUE	missing
ENSNFUG00015022705	myo1g	TRUE	missing
ENSNFUG00015021947	MYL4	TRUE	missing
ENSNFUG00015022277	SDC3	TRUE	missing
ENSNFUG00015017305	prkcba	TRUE	missing
ENSNFUG00015023586	ENSNFUG00015023586	TRUE	missing
ENSNFUG00015007237	lcp1	TRUE	missing
ENSNFUG00015007498	ENSNFUG00015007498	TRUE	missing
ENSNFUG00015015922	rorca	TRUE	missing
ENSNFUG00015006102	hcls1	TRUE	missing
ENSNFUG00015020796	MSNA	TRUE	missing
ENSNFUG00015012038	OLFML2A	TRUE	missing
ENSNFUG00015000880	rbpjb	TRUE	missing
ENSNFUG00015023024	itih6	TRUE	missing
ENSNFUG00015015370	CU694453.2	TRUE	missing
ENSNFUG00015007326	TNFAIP2	TRUE	missing
ENSNFUG00015011335	mef2aa	TRUE	missing
ENSNFUG00015003309	PBLD	TRUE	missing
ENSNFUG00015010200	ENSNFUG00015010200	TRUE	missing
ENSNFUG00015022412	zbtb42	TRUE	missing
ENSNFUG00015000299	LONRF3	TRUE	missing
ENSNFUG00015020695	WAS	TRUE	missing
ENSNFUG00015022443	ENSNFUG00015022443	TRUE	missing
ENSNFUG00015001599	DOCK2	TRUE	missing
ENSNFUG00015006483	IRS2	TRUE	missing
ENSNFUG00015024223	pcsk5b	TRUE	missing
ENSNFUG00015006385	SCPEP1	TRUE	missing
ENSNFUG00015022573	anxa11a	TRUE	missing
ENSNFUG00015001864	ENSNFUG00015001864	TRUE	missing
ENSNFUG00015018964	OLA.21318	TRUE	missing
ENSNFUG00015009955	EAF1	TRUE	missing
ENSNFUG00015013850	HS3ST6	TRUE	missing
ENSNFUG00015010805	cpne3	TRUE	missing
ENSNFUG00015019156	NINJ1	TRUE	missing
ENSNFUG00015021882	IRX5A	TRUE	missing
ENSNFUG00015016424	SEC61A1	TRUE	missing
ENSNFUG00015008360	ccdc80	TRUE	missing
ENSNFUG00015021218	thbs4a	TRUE	missing
ENSNFUG00015014793	skap2	TRUE	missing
ENSNFUG00015006560	slc12a2	TRUE	missing
ENSNFUG00015018821	TEFA	TRUE	missing
ENSNFUG00015003489	ENSNFUG00015003489	TRUE	missing
ENSNFUG00015010904	ANGPTL1	TRUE	missing
ENSNFUG00015014865	FADD	TRUE	missing
ENSNFUG00015007171	itga11a	TRUE	missing
ENSNFUG00015025107	KRT18	TRUE	missing
ENSNFUG00015010039	ENSNFUG00015010039	TRUE	missing
ENSNFUG00015014104	ENSNFUG00015014104	TRUE	missing
ENSNFUG00015015000	SLC20A1B	TRUE	missing
ENSNFUG00015012784	FABP6	TRUE	missing
ENSNFUG00015018206	AEBP1	TRUE	missing
ENSNFUG00015019206	HSPA4L	TRUE	missing
ENSNFUG00015015546	ZNF512B	TRUE	missing
ENSNFUG00015009944	SAMSN1A	TRUE	missing
ENSNFUG00015005019	srgap1a	TRUE	missing
ENSNFUG00015005264	rgl2	TRUE	missing
ENSNFUG00015006281	ENSNFUG00015006281	TRUE	missing
ENSNFUG00015006690	ENSNFUG00015006690	TRUE	missing
ENSNFUG00015018792	SAA	TRUE	missing
ENSNFUG00015010480	MATCAP1	TRUE	missing
ENSNFUG00015001658	CU694256.1	TRUE	missing
ENSNFUG00015006158	Nfu_g_1_018518	TRUE	missing
ENSNFUG00015004364	CEBPA	TRUE	missing
ENSNFUG00015008831	aox6	TRUE	missing
ENSNFUG00015023248	igfbp3	TRUE	missing
ENSNFUG00015005529	ENSNFUG00015005529	TRUE	missing
ENSNFUG00015024790	rapgef6	TRUE	missing
ENSNFUG00015020702	FAM49A	TRUE	missing
ENSNFUG00015001333	TEC	TRUE	missing
ENSNFUG00015007535	gpr156	TRUE	missing
ENSNFUG00015008595	ENSNFUG00015008595	TRUE	missing
ENSNFUG00015002378	OLA.20466	TRUE	missing
ENSNFUG00015002940	BX005082.1	TRUE	missing
ENSNFUG00015015409	KRT18	TRUE	missing
ENSNFUG00015012035	UBE2QL1	TRUE	missing
ENSNFUG00015011559	ENSNFUG00015011559	TRUE	missing
ENSNFUG00015017777	HGD	TRUE	missing
ENSNFUG00015003210	ENSNFUG00015003210	TRUE	missing
ENSNFUG00015015301	ENSNFUG00015015301	TRUE	missing
ENSNFUG00015000929	CABZ01097761.1	TRUE	missing
ENSNFUG00015004253	lum	TRUE	missing
ENSNFUG00015005938	ENSNFUG00015005938	TRUE	missing
ENSNFUG00015000399	ENSNFUG00015000399	TRUE	missing
ENSNFUG00015004141	f8	TRUE	missing
ENSNFUG00015020384	lig1	TRUE	missing
ENSNFUG00015021092	MYD88	TRUE	missing
ENSNFUG00015002601	ENSNFUG00015002601	TRUE	missing
ENSNFUG00015009619	prdx1	TRUE	missing
ENSNFUG00015011432	CSRNP1A	TRUE	missing
ENSNFUG00015022788	fhl5	TRUE	missing
ENSNFUG00015024056	MXD1	TRUE	missing
ENSNFUG00015019217	ENSNFUG00015019217	TRUE	missing
ENSNFUG00015013523	PIK3R5	TRUE	missing
ENSNFUG00015024488	CHRNA1	TRUE	missing
ENSNFUG00015002906	AMFR	TRUE	missing
ENSNFUG00015003370	fmnl1a	TRUE	missing
ENSNFUG00015000500	YWHAG1	TRUE	missing
ENSNFUG00015017902	ENSNFUG00015017902	TRUE	missing
ENSNFUG00015014933	CU896602.1	TRUE	missing
ENSNFUG00015023426	ENSNFUG00015023426	TRUE	missing
ENSNFUG00015008294	scinla	TRUE	missing
ENSNFUG00015000248	RAC2	TRUE	missing
ENSNFUG00015021379	ENSNFUG00015021379	TRUE	missing
ENSNFUG00015008043	ncam1a	TRUE	missing
ENSNFUG00015000488	CNFN	TRUE	missing
ENSNFUG00015020060	optn	TRUE	missing
ENSNFUG00015024845	mtss1la	TRUE	missing
ENSNFUG00015005035	ccdc88b	TRUE	missing
ENSNFUG00015021727	vclb	TRUE	missing
ENSNFUG00015000553	ENSNFUG00015000553	TRUE	missing
ENSNFUG00015020601	ada	TRUE	missing
ENSNFUG00015006334	ENSNFUG00015006334	TRUE	missing
ENSNFUG00015009558	rgs13	TRUE	missing
ENSNFUG00015017826	spi1b	TRUE	missing
ENSNFUG00015019917	tfeb	TRUE	missing
ENSNFUG00015017205	ENSNFUG00015017205	TRUE	missing
ENSNFUG00015006628	PTPRD	TRUE	missing
ENSNFUG00015019964	KLF11B	TRUE	missing
ENSNFUG00015016204	ENSNFUG00015016204	TRUE	missing
ENSNFUG00015018271	CSRP1A	TRUE	missing
ENSNFUG00015010583	ENSNFUG00015010583	TRUE	missing
ENSNFUG00015001052	ENSNFUG00015001052	TRUE	missing
ENSNFUG00015009472	ENSNFUG00015009472	TRUE	missing
ENSNFUG00015001896	GLIS2	TRUE	missing
ENSNFUG00015000574	SLC7A7	TRUE	missing
ENSNFUG00015002063	PLSCR3B	TRUE	missing
ENSNFUG00015002130	TRIM47	TRUE	missing
ENSNFUG00015017938	ENSNFUG00015017938	TRUE	missing
ENSNFUG00015020095	PPAP2C	TRUE	missing
ENSNFUG00015019676	HAPLN1A	TRUE	missing
ENSNFUG00015023562	HSD11B1L	TRUE	missing
ENSNFUG00015000908	REL	TRUE	missing
ENSNFUG00015019246	BX294190.1	TRUE	missing
ENSNFUG00015013204	OTUD7A	TRUE	missing
ENSNFUG00015001653	rapgef5a	TRUE	missing
ENSNFUG00015023388	SCRN3	TRUE	missing
ENSNFUG00015014725	ENSNFUG00015014725	TRUE	missing
ENSNFUG00015012370	si:dkey-119f1.1	TRUE	missing
ENSNFUG00015006229	SIK1	TRUE	missing
ENSNFUG00015010375	kidins220a	TRUE	missing
ENSNFUG00015024760	ENSNFUG00015024760	TRUE	missing
ENSNFUG00015002339	ENSNFUG00015002339	TRUE	missing
ENSNFUG00015019915	psme2	TRUE	missing
ENSNFUG00015009343	ENSNFUG00015009343	TRUE	missing
ENSNFUG00015001059	ENSNFUG00015001059	TRUE	missing
ENSNFUG00015021417	ENSNFUG00015021417	TRUE	missing
ENSNFUG00015010990	ADAMTSL1	TRUE	missing
ENSNFUG00015003355	EFEMP1	TRUE	missing
ENSNFUG00015022877	shisa4	TRUE	missing
ENSNFUG00015010106	SHOC2	TRUE	missing
ENSNFUG00015022539	FAS	TRUE	missing
ENSNFUG00015022121	ENTPD1	TRUE	missing
ENSNFUG00015004254	fam13b	TRUE	missing
ENSNFUG00015004960	ATP1B1	TRUE	missing
ENSNFUG00015022910	APP	TRUE	missing
ENSNFUG00015011408	SEMA3FA	TRUE	missing
ENSNFUG00015010699	padi2	TRUE	missing
ENSNFUG00015006058	DSC2L	TRUE	missing
ENSNFUG00015006275	adamts16	TRUE	missing
ENSNFUG00015006536	acp5a	TRUE	missing
ENSNFUG00015000117	DUSP14	TRUE	missing
ENSNFUG00015001102	si:dkey-33c9.6	TRUE	missing
ENSNFUG00015020342	adcy8	TRUE	missing
ENSNFUG00015024667	cercam	TRUE	missing
ENSNFUG00015016614	LAPTM4A	TRUE	missing
ENSNFUG00015004555	TSC22D1	TRUE	missing
ENSNFUG00015018409	tap2a	TRUE	missing
ENSNFUG00015020300	Nfu_g_1_016592	TRUE	missing
ENSNFUG00015006324	Nfu_g_1_015619	TRUE	missing
ENSNFUG00015021859	NGFR	TRUE	missing
ENSNFUG00015009888	RGS13	TRUE	missing
ENSNFUG00015020686	rasgef1bb	TRUE	missing
ENSNFUG00015006321	si:ch211-219a4.3	TRUE	missing
ENSNFUG00015025007	PLXNB2B	TRUE	missing
ENSNFUG00015015978	ENSNFUG00015015978	TRUE	missing
ENSNFUG00015009455	fosb	TRUE	missing
ENSNFUG00015011760	DDAH2	TRUE	missing
ENSNFUG00015008798	RPS6KA2	TRUE	missing
ENSNFUG00015024241	si:ch211-263k4.2	TRUE	missing
ENSNFUG00015008598	ENSNFUG00015008598	TRUE	missing
ENSNFUG00015019155	LBP	TRUE	missing
ENSNFUG00015015420	serinc2	TRUE	missing
ENSNFUG00015009053	myh9a	TRUE	missing
ENSNFUG00015009718	ENSNFUG00015009718	TRUE	missing
ENSNFUG00015002393	igfbp5a	TRUE	missing
ENSNFUG00015005032	DDC	TRUE	missing
ENSNFUG00015020524	cab39l	TRUE	missing
ENSNFUG00015005544	SERPINF1	TRUE	missing
ENSNFUG00015009551	fam50a	TRUE	missing
ENSNFUG00015020733	casp10	TRUE	missing
ENSNFUG00015010407	USP33	TRUE	missing
ENSNFUG00015013219	CD53	TRUE	missing
ENSNFUG00015021759	stoml3b	TRUE	missing
ENSNFUG00015022528	C6ORF106	TRUE	missing
ENSNFUG00015017210	IGFBP5B	TRUE	missing
ENSNFUG00015017318	ENSNFUG00015017318	TRUE	missing
ENSNFUG00015001308	VAV1	TRUE	missing
ENSNFUG00015019689	TIMP3	TRUE	missing
ENSNFUG00015019845	ENSNFUG00015019845	TRUE	missing
ENSNFUG00015014069	aspm	TRUE	missing
ENSNFUG00015016454	sh3gl1a	TRUE	missing
ENSNFUG00015009415	LHFP	TRUE	missing
ENSNFUG00015016791	TIPARP	TRUE	missing
ENSNFUG00015007110	sptbn2	TRUE	missing
ENSNFUG00015016564	gnai2a	TRUE	missing
ENSNFUG00015015399	ENSNFUG00015015399	TRUE	missing
ENSNFUG00015001403	cadm4	TRUE	missing
ENSNFUG00015022846	edn1	TRUE	missing
ENSNFUG00015005368	tap1	TRUE	missing
ENSNFUG00015002477	stat3	TRUE	missing
ENSNFUG00015004478	LOXL1	TRUE	missing
ENSNFUG00015012496	ponzr1	TRUE	missing
ENSNFUG00015015029	BX323459.1	TRUE	missing
ENSNFUG00015001398	slc4a1a	TRUE	missing
ENSNFUG00015018834	cry1a	TRUE	missing
ENSNFUG00015006115	COL8A2	TRUE	missing
ENSNFUG00015018612	CD82B	TRUE	missing
ENSNFUG00015015150	OLA.21582	TRUE	missing
ENSNFUG00015004762	qkib	TRUE	missing
ENSNFUG00015020438	SCN3B	TRUE	missing
ENSNFUG00015008170	CNKSR1	TRUE	missing
ENSNFUG00015000410	HLFA	TRUE	missing
ENSNFUG00015014938	KLF14	TRUE	missing
ENSNFUG00015016524	ANXA11B	TRUE	missing
ENSNFUG00015011844	ANO1	TRUE	missing
ENSNFUG00015005926	GGA2	TRUE	missing
ENSNFUG00015023032	rnf126	TRUE	missing
ENSNFUG00015005012	ATG7	TRUE	missing
ENSNFUG00015002982	C1QTNF6A	TRUE	missing
ENSNFUG00015011162	mki67	TRUE	missing
ENSNFUG00015002402	mthfd1l	TRUE	missing
ENSNFUG00015008662	cemip2	TRUE	missing
ENSNFUG00015019009	ENSNFUG00015019009	TRUE	missing
ENSNFUG00015009751	SAMHD1	TRUE	missing
ENSNFUG00015008910	PACS2	TRUE	missing
ENSNFUG00015010675	ENSNFUG00015010675	TRUE	missing
ENSNFUG00015017717	plek	TRUE	missing
ENSNFUG00015008571	chst3b	TRUE	missing
ENSNFUG00015012100	TACC1	TRUE	missing
ENSNFUG00015002585	TMTC2	TRUE	missing
ENSNFUG00015003776	notch1a	TRUE	missing
ENSNFUG00015024315	PELI1B	TRUE	missing
ENSNFUG00015000579	cdc42l	TRUE	missing
ENSNFUG00015005022	LONRF2	TRUE	missing
ENSNFUG00015004662	st3gal4	TRUE	missing
ENSNFUG00015017635	FOSL2	TRUE	missing
ENSNFUG00015000835	Nfu_g_1_016443	TRUE	missing
ENSNFUG00015022757	pfkfb1	TRUE	missing
ENSNFUG00015013252	pdgfrb	TRUE	missing
ENSNFUG00015004637	ENSNFUG00015004637	TRUE	missing
ENSNFUG00015024697	twf1a	TRUE	missing
ENSNFUG00015003192	MRC2	TRUE	missing
ENSNFUG00015019296	TINAGL1	TRUE	missing
ENSNFUG00015006976	NAAA	TRUE	missing
ENSNFUG00015025155	ENSNFUG00015025155	TRUE	missing
ENSNFUG00015007615	TBCELB	TRUE	missing
ENSNFUG00015006492	VPS41	TRUE	missing
ENSNFUG00015022473	F13A1B	TRUE	missing
ENSNFUG00015007609	col14a1a	TRUE	missing
ENSNFUG00015000886	SLC44A1A	TRUE	missing
ENSNFUG00015008534	NCF1	TRUE	missing
ENSNFUG00015008249	NADKA	TRUE	missing
ENSNFUG00015023667	TLR1	TRUE	missing
ENSNFUG00015022561	ptk2ba	TRUE	missing
ENSNFUG00015006074	mib2	TRUE	missing
ENSNFUG00015017156	ENSNFUG00015017156	TRUE	missing
ENSNFUG00015002366	ENSNFUG00015002366	TRUE	missing
ENSNFUG00015005216	ptafr	TRUE	missing
ENSNFUG00015024269	TFPI2	TRUE	missing
ENSNFUG00015020719	zmiz1a	TRUE	missing
ENSNFUG00015014115	ENSNFUG00015014115	TRUE	missing
ENSNFUG00015013417	ENSNFUG00015013417	TRUE	missing
ENSNFUG00015024081	stat6	TRUE	missing
ENSNFUG00015022208	PSMA6L	TRUE	missing
ENSNFUG00015021109	NPC2	TRUE	missing
ENSNFUG00015025034	ENSNFUG00015025034	TRUE	missing
ENSNFUG00015020857	ZFAND5A	TRUE	missing
ENSNFUG00015020654	NR4A1	TRUE	missing
ENSNFUG00015013999	slc7a5	TRUE	missing
ENSNFUG00015017779	igsf10	TRUE	missing
ENSNFUG00015019194	SH3BP1	TRUE	missing
ENSNFUG00015016215	idh1	TRUE	missing
ENSNFUG00015021288	CADM3	TRUE	missing
ENSNFUG00015009203	nrap	TRUE	missing
ENSNFUG00015012628	pdk2a	TRUE	missing
ENSNFUG00015023666	OLA.12645	TRUE	missing
ENSNFUG00015022615	Nfu_g_1_023239	TRUE	missing
ENSNFUG00015008847	cpn1	TRUE	missing
ENSNFUG00015020153	TEAD4	TRUE	missing
ENSNFUG00015012310	tktb	TRUE	missing
ENSNFUG00015011566	OSTF1	TRUE	missing
ENSNFUG00015019119	PTPLAD2	TRUE	missing
ENSNFUG00015017651	PLK3	TRUE	missing
ENSNFUG00015008452	RHOBTB2	TRUE	missing
ENSNFUG00015012337	ENSNFUG00015012337	TRUE	missing
ENSNFUG00015000700	FHL2	TRUE	missing
ENSNFUG00015021906	ATP6V1A	TRUE	missing
ENSNFUG00015016644	ENSNFUG00015016644	TRUE	missing
ENSNFUG00015014872	FLCN	TRUE	missing
ENSNFUG00015015488	coro1ca	TRUE	missing
ENSNFUG00015006356	OXER1	TRUE	missing
ENSNFUG00015020638	ENSNFUG00015020638	TRUE	missing
ENSNFUG00015002197	ENSNFUG00015002197	TRUE	missing
ENSNFUG00015017785	ENSNFUG00015017785	TRUE	missing
ENSNFUG00015021361	SDCBP	TRUE	missing
ENSNFUG00015024661	tpm4a	TRUE	missing
ENSNFUG00015012005	ENSNFUG00015012005	TRUE	missing
ENSNFUG00015021626	NGB	TRUE	missing
ENSNFUG00015024777	ENSNFUG00015024777	TRUE	missing
ENSNFUG00015004792	CDK2	TRUE	missing
ENSNFUG00015021524	SETBP1	TRUE	missing
ENSNFUG00015012966	ENSNFUG00015012966	TRUE	missing
ENSNFUG00015013764	OLA.10900	TRUE	missing
ENSNFUG00015004963	IGFBP4	TRUE	missing
ENSNFUG00015003275	fhl1a	TRUE	missing
ENSNFUG00015025201	CFLAR	TRUE	missing
ENSNFUG00015004267	unc93b1	TRUE	missing
ENSNFUG00015006972	ENSNFUG00015006972	TRUE	missing
ENSNFUG00015015803	fam222ba	TRUE	missing
ENSNFUG00015000988	lamp2	TRUE	missing
ENSNFUG00015022816	CABZ01055500.1	TRUE	missing
ENSNFUG00015004123	ENSNFUG00015004123	TRUE	missing
ENSNFUG00015000471	ENSNFUG00015000471	TRUE	missing
ENSNFUG00015005752	galnt6	TRUE	missing
ENSNFUG00015015269	SLC6A6A	TRUE	missing
ENSNFUG00015014439	ENSNFUG00015014439	TRUE	missing
ENSNFUG00015000931	ENSNFUG00015000931	TRUE	missing
ENSNFUG00015018690	ENSNFUG00015018690	TRUE	missing
ENSNFUG00015024401	alas2	TRUE	missing
ENSNFUG00015008374	ITM2CB	TRUE	missing
ENSNFUG00015018975	CTNNB1	TRUE	missing
ENSNFUG00015017414	ENSNFUG00015017414	TRUE	missing
ENSNFUG00015010750	plcg1	TRUE	missing
ENSNFUG00015019967	IRF9	TRUE	missing
ENSNFUG00015011790	mettl11b	TRUE	missing
ENSNFUG00015014226	cip2a	TRUE	missing
ENSNFUG00015022599	IRF1B	TRUE	missing
ENSNFUG00015023469	snx10b	TRUE	missing
ENSNFUG00015019049	ENSNFUG00015019049	TRUE	missing
ENSNFUG00015017851	CHAC1	TRUE	missing
ENSNFUG00015016911	ENSNFUG00015016911	TRUE	missing
ENSNFUG00015003639	TRIB2	TRUE	missing
ENSNFUG00015019725	ENSNFUG00015019725	TRUE	missing
ENSNFUG00015016617	SERPINE2	TRUE	missing
ENSNFUG00015009566	ddr2a	TRUE	missing
ENSNFUG00015003692	pam	TRUE	missing
ENSNFUG00015012951	pi4k2a	TRUE	missing
ENSNFUG00015024166	ankrd13c	TRUE	missing
ENSNFUG00015008865	BLZF1	TRUE	missing
ENSNFUG00015001967	CABZ01009712.1	TRUE	missing
ENSNFUG00015006862	SLC9A6B	TRUE	missing
ENSNFUG00015022491	S100V2	TRUE	missing
ENSNFUG00015002384	CHAC1	TRUE	missing
ENSNFUG00015000785	lonrf1l	TRUE	missing
ENSNFUG00015004117	Nfu_g_1_016892	TRUE	missing
ENSNFUG00015002466	clcn7	TRUE	missing
ENSNFUG00015011188	ANPEP	TRUE	missing
ENSNFUG00015005410	LYN	TRUE	missing
ENSNFUG00015014505	osgn1	TRUE	missing
ENSNFUG00015024283	ncor2	TRUE	missing
ENSNFUG00015008882	ENSNFUG00015008882	TRUE	missing
ENSNFUG00015008309	BCO2A	TRUE	missing
ENSNFUG00015000658	npr2	TRUE	missing
ENSNFUG00015004154	thbs4b	TRUE	missing
ENSNFUG00015015817	CCRN4L	TRUE	missing
ENSNFUG00015008163	KLHL5	TRUE	missing
ENSNFUG00015005812	NFE2L3	TRUE	missing
ENSNFUG00015007912	btk	TRUE	missing
ENSNFUG00015022804	CD93	TRUE	missing
ENSNFUG00015008238	LRTM2	TRUE	missing
ENSNFUG00015016932	HBEGFA	TRUE	missing
ENSNFUG00015011043	ENSNFUG00015011043	TRUE	missing
ENSNFUG00015011356	atp6v0d1	TRUE	missing
ENSNFUG00015017087	ENSNFUG00015017087	TRUE	missing
ENSNFUG00015016534	WWP2	TRUE	missing
ENSNFUG00015000267	RBP1A	TRUE	missing
ENSNFUG00015020771	ENSNFUG00015020771	TRUE	missing
ENSNFUG00015001291	nedd4l	TRUE	missing
ENSNFUG00015023252	PPTC7	TRUE	missing
ENSNFUG00015016070	ENSNFUG00015016070	TRUE	missing
ENSNFUG00015013022	DNAJB9	TRUE	missing
ENSNFUG00015007576	plaua	TRUE	missing
ENSNFUG00015024140	ano5a	TRUE	missing
ENSNFUG00015009127	ACADM	missing	TRUE
ENSNFUG00015007198	BHLHE40	missing	TRUE
ENSNFUG00015010015	ENSNFUG00015010015	missing	TRUE
ENSNFUG00015020681	RAB7	missing	TRUE
ENSNFUG00015018831	WDR82	missing	TRUE
ENSNFUG00015022617	ENSNFUG00015022617	missing	TRUE
ENSNFUG00015002035	GABARAPA	missing	TRUE
ENSNFUG00015000615	ENSNFUG00015000615	missing	TRUE
ENSNFUG00015000110	ubfd1	missing	TRUE
ENSNFUG00015004768	atp6v1e1a	missing	TRUE
ENSNFUG00015005990	map1lc3a	missing	TRUE
ENSNFUG00015010182	sqor	missing	TRUE
ENSNFUG00015018477	SLC20A2	missing	TRUE
ENSNFUG00015011984	ACADVL	missing	TRUE
ENSNFUG00015012128	SRL	missing	TRUE
ENSNFUG00015021170	fam114a2	missing	TRUE
ENSNFUG00015001033	per1b	missing	TRUE
ENSNFUG00015002924	ATF4B2	missing	TRUE
ENSNFUG00015016247	Nfu_g_1_021580	missing	TRUE
ENSNFUG00015011571	NFE2L1	missing	TRUE
ENSNFUG00015007876	ei24	missing	TRUE
ENSNFUG00015007684	rnf181	missing	TRUE
ENSNFUG00015005271	SLC25A30	missing	TRUE
ENSNFUG00015025325	trpv4	missing	TRUE
ENSNFUG00015023295	RAB2A	missing	TRUE
ENSNFUG00015008937	SLC25A20	missing	TRUE
ENSNFUG00015004140	PSMD8	missing	TRUE
ENSNFUG00015007373	DHRS1	missing	TRUE
ENSNFUG00015018177	hagh	missing	TRUE
ENSNFUG00015010533	MFGE8	missing	TRUE
ENSNFUG00015013006	PNPLA3	missing	TRUE
ENSNFUG00015023016	CPLX3	missing	TRUE
ENSNFUG00015024596	tegt	missing	TRUE
ENSNFUG00015017619	SLC35G1	missing	TRUE
ENSNFUG00015015748	PER3	missing	TRUE
ENSNFUG00015011225	RNF170	missing	TRUE
ENSNFUG00015001365	aspscr1	missing	TRUE
ENSNFUG00015016749	ube3a	missing	TRUE
ENSNFUG00015011457	ENSNFUG00015011457	missing	TRUE
ENSNFUG00015005088	igf2r	missing	TRUE
ENSNFUG00015011281	pfkmb	missing	TRUE
ENSNFUG00015013143	PSMD11B	missing	TRUE
ENSNFUG00015015896	WIPI1	missing	TRUE
ENSNFUG00015002354	esm1	missing	TRUE
ENSNFUG00015000101	ENSNFUG00015000101	missing	TRUE
ENSNFUG00015001444	ENSNFUG00015001444	missing	TRUE
ENSNFUG00015024177	PSMD9	missing	TRUE
ENSNFUG00015014758	eno3	missing	TRUE
ENSNFUG00015017883	ENSNFUG00015017883	missing	TRUE
ENSNFUG00015017974	DDIT3	missing	TRUE
ENSNFUG00015010127	dync1li2	missing	TRUE
ENSNFUG00015021077	pygma	missing	TRUE
ENSNFUG00015000812	RAD23B	missing	TRUE
ENSNFUG00015010753	RNFT2	missing	TRUE
ENSNFUG00015018922	oaz1b	missing	TRUE
ENSNFUG00015015193	UFD1L	missing	TRUE
ENSNFUG00015021916	abcb6a	missing	TRUE
ENSNFUG00015010406	phkb	missing	TRUE
ENSNFUG00015019958	PHYH	missing	TRUE
ENSNFUG00015019993	SLC16A1	missing	TRUE
ENSNFUG00015000750	furina	missing	TRUE
ENSNFUG00015006361	ASNA1	missing	TRUE
ENSNFUG00015000241	Nfu_g_1_015927	missing	TRUE
ENSNFUG00015011383	BC2	missing	TRUE
ENSNFUG00015007120	CTSL	missing	TRUE
ENSNFUG00015011938	ppt2	missing	TRUE
ENSNFUG00015013970	tax1bp1b	missing	TRUE
ENSNFUG00015013564	PSMD2	missing	TRUE
ENSNFUG00015000293	psmb7	missing	TRUE
ENSNFUG00015002845	abca3b	missing	TRUE
ENSNFUG00015007077	PSMB1	missing	TRUE
ENSNFUG00015004093	NAPA	missing	TRUE
ENSNFUG00015016591	NT5DC2	missing	TRUE
ENSNFUG00015019456	GRB10A	missing	TRUE
ENSNFUG00015017425	AMD1	missing	TRUE
ENSNFUG00015003136	ENSNFUG00015003136	missing	TRUE
ENSNFUG00015011864	keap1b	missing	TRUE
ENSNFUG00015017639	PSMC1	missing	TRUE
ENSNFUG00015000961	SEMA4D	missing	TRUE
ENSNFUG00015003687	AKT1S1	missing	TRUE
ENSNFUG00015014760	cwc15	missing	TRUE
ENSNFUG00015005470	ZNF710	missing	TRUE
ENSNFUG00015024686	FTH1A	missing	TRUE
ENSNFUG00015005425	TYRP1	missing	TRUE
ENSNFUG00015016445	PSMD3	missing	TRUE
ENSNFUG00015024386	ENSNFUG00015024386	missing	TRUE
ENSNFUG00015014798	NUPR1	missing	TRUE
ENSNFUG00015016223	SAR1AB	missing	TRUE
ENSNFUG00015023263	PEPD	missing	TRUE
ENSNFUG00015001676	PAIP2	missing	TRUE
ENSNFUG00015013048	hspa12b	missing	TRUE
ENSNFUG00015007733	ENSNFUG00015007733	missing	TRUE
ENSNFUG00015024217	BHLHE41	missing	TRUE
ENSNFUG00015015200	CABZ01076275.1	missing	TRUE
ENSNFUG00015018744	LRP12	missing	TRUE
ENSNFUG00015020126	TIMM44	missing	TRUE
ENSNFUG00015024181	PL10	missing	TRUE
ENSNFUG00015014968	HSPB8	missing	TRUE
ENSNFUG00015008237	WARS1	missing	TRUE
ENSNFUG00015015879	fgfr4	missing	TRUE
ENSNFUG00015004157	PSMA2	missing	TRUE
ENSNFUG00015017697	SLC46A3	missing	TRUE
ENSNFUG00015020609	tmem59	missing	TRUE
ENSNFUG00015002500	sqstm1	missing	TRUE
ENSNFUG00015000298	MMP14A	missing	TRUE
ENSNFUG00015010860	PSMD4B	missing	TRUE
ENSNFUG00015012948	RAB24	missing	TRUE
ENSNFUG00015001194	psmc2	missing	TRUE
ENSNFUG00015025125	tial1	missing	TRUE
ENSNFUG00015000913	spock3	missing	TRUE
ENSNFUG00015023733	fitm1l	missing	TRUE
ENSNFUG00015012575	tbx21	missing	TRUE
ENSNFUG00015023214	ATG13	missing	TRUE
ENSNFUG00015007091	RABIF	missing	TRUE
ENSNFUG00015007037	lgmn	missing	TRUE
ENSNFUG00015000028	ND4L	missing	TRUE
ENSNFUG00015010358	RHEBL1	missing	TRUE
ENSNFUG00015023918	psmd6	missing	TRUE
ENSNFUG00015003880	PSMD14	missing	TRUE
ENSNFUG00015021616	eif4e3	missing	TRUE
ENSNFUG00015022647	bsdc1	missing	TRUE
ENSNFUG00015008078	LEPROT	missing	TRUE
ENSNFUG00015009807	pgam2	missing	TRUE
ENSNFUG00015013019	TBK1	missing	TRUE
ENSNFUG00015025383	SENP2	missing	TRUE
ENSNFUG00015017778	ENSNFUG00015017778	missing	TRUE
ENSNFUG00015001951	gys1	missing	TRUE
ENSNFUG00015024205	KLHDC2	missing	TRUE
ENSNFUG00015009615	BLVRA	missing	TRUE
ENSNFUG00015003244	USP38	missing	TRUE
ENSNFUG00015023611	mat2ab	missing	TRUE
ENSNFUG00015000383	ZFAND2A	missing	TRUE
ENSNFUG00015009322	kctd12.2	missing	TRUE
ENSNFUG00015018006	C9ORF167	missing	TRUE
ENSNFUG00015025050	KCNJ2	missing	TRUE
ENSNFUG00015002846	WDR45	missing	TRUE
ENSNFUG00015010218	psmd13	missing	TRUE
ENSNFUG00015015792	CRIPT	missing	TRUE
ENSNFUG00015002583	LEPROTL1	missing	TRUE
ENSNFUG00015010186	psmd4a	missing	TRUE
ENSNFUG00015001780	OLA.27021	missing	TRUE
ENSNFUG00015017347	usp4	missing	TRUE
ENSNFUG00015016643	Nfu_g_1_007336	missing	TRUE
ENSNFUG00015016034	HARS	missing	TRUE
ENSNFUG00015024173	ada2a	missing	TRUE
ENSNFUG00015004813	kpna4	missing	TRUE
ENSNFUG00015024559	ARF1L	missing	TRUE
ENSNFUG00015013339	thap4	missing	TRUE
ENSNFUG00015001649	zgc:165656	missing	TRUE
ENSNFUG00015010810	SLC1A5	missing	TRUE
ENSNFUG00015014422	KIAA1161	missing	TRUE
ENSNFUG00015009299	CABZ01052268.1	missing	TRUE
ENSNFUG00015005911	PSMC3	missing	TRUE
ENSNFUG00015004068	VPS26A	missing	TRUE
ENSNFUG00015006365	COL4A1	missing	TRUE
ENSNFUG00015023523	RSPRY1	missing	TRUE
ENSNFUG00015013561	cep89	missing	TRUE
ENSNFUG00015004086	psmc6	missing	TRUE
ENSNFUG00015012105	SYT2	missing	TRUE
ENSNFUG00015017335	FREM1A	missing	TRUE
ENSNFUG00015011057	HAX1	missing	TRUE
ENSNFUG00015001432	usp5	missing	TRUE
ENSNFUG00015023018	TCN2L	missing	TRUE
ENSNFUG00015022858	mmp9	missing	TRUE
ENSNFUG00015007483	CABZ01083440.1	missing	TRUE
ENSNFUG00015021338	NSFL1C	missing	TRUE
ENSNFUG00015008044	FAM124B	missing	TRUE
ENSNFUG00015001689	kdrl	missing	TRUE
ENSNFUG00015022923	WNT2BA	missing	TRUE
ENSNFUG00015020734	ENSNFUG00015020734	missing	TRUE
ENSNFUG00015009539	slc7a6	missing	TRUE
ENSNFUG00015023911	LARP4AA	missing	TRUE
ENSNFUG00015024983	SLC15A4	missing	TRUE
ENSNFUG00015001744	ENSNFUG00015001744	missing	TRUE
ENSNFUG00015005816	msra	missing	TRUE
ENSNFUG00015000304	KIAA0141	missing	TRUE
ENSNFUG00015018235	nr1d1	missing	TRUE
ENSNFUG00015012672	si:ch211-260e23.9	missing	TRUE
ENSNFUG00015022267	IL11RA	missing	TRUE
ENSNFUG00015015714	PSMA5	missing	TRUE
ENSNFUG00015023843	BX927253.1	missing	TRUE
ENSNFUG00015002539	six2a	missing	TRUE
ENSNFUG00015022431	cdc42l	missing	TRUE
ENSNFUG00015023379	OLA.8803	missing	TRUE
ENSNFUG00015019920	gpc5c	missing	TRUE
ENSNFUG00015021914	AKTIP	missing	TRUE
ENSNFUG00015010056	UBE2D2	missing	TRUE
ENSNFUG00015011992	PA2G4A	missing	TRUE
ENSNFUG00015024352	NLE1	missing	TRUE
ENSNFUG00015010676	usp14	missing	TRUE
ENSNFUG00015002593	tm9sf5	missing	TRUE
ENSNFUG00015006512	NIPSNAP2	missing	TRUE
ENSNFUG00015014496	dazap2	missing	TRUE
ENSNFUG00015016783	crlf1a	missing	TRUE
ENSNFUG00015010162	ctsa	missing	TRUE
ENSNFUG00015000723	atraid	missing	TRUE
ENSNFUG00015023868	MLYCD	missing	TRUE
ENSNFUG00015015633	DNAJB6B	missing	TRUE
ENSNFUG00015003280	plecb	missing	TRUE
ENSNFUG00015006033	ENSNFUG00015006033	missing	TRUE
ENSNFUG00015017509	SEC14L1	missing	TRUE
ENSNFUG00015017278	CHMP1B	missing	TRUE
ENSNFUG00015023855	CCDC6A	missing	TRUE
ENSNFUG00015018569	ENSNFUG00015018569	missing	TRUE
ENSNFUG00015003354	PDAP1B	missing	TRUE
ENSNFUG00015024636	RNF14	missing	TRUE
ENSNFUG00015011950	EIF4EBP3	missing	TRUE
ENSNFUG00015006682	gpr155b	missing	TRUE
ENSNFUG00015021931	NKAIN1	missing	TRUE
ENSNFUG00015017521	trim13	missing	TRUE
ENSNFUG00015000230	upf3b	missing	TRUE
ENSNFUG00015002448	FTL	missing	TRUE
ENSNFUG00015011466	ENSNFUG00015011466	missing	TRUE
ENSNFUG00015006224	csnk1db	missing	TRUE
ENSNFUG00015012223	jam3b	missing	TRUE
ENSNFUG00015022461	RNF167	missing	TRUE
ENSNFUG00015020720	ZFP36L1	missing	TRUE
ENSNFUG00015019173	gcc1	missing	TRUE
ENSNFUG00015019478	VMA21	missing	TRUE
ENSNFUG00015020033	ARL6IP1	missing	TRUE
ENSNFUG00015020310	BET1L	missing	TRUE
ENSNFUG00015009461	SARS	missing	TRUE
ENSNFUG00015020050	HADHAB	missing	TRUE
ENSNFUG00015004359	fbxo32	missing	TRUE
ENSNFUG00015022492	wdr37	missing	TRUE
ENSNFUG00015022233	gpr157	missing	TRUE
ENSNFUG00015024938	CPAMD8	missing	TRUE
ENSNFUG00015020140	Nfu_g_1_011289	missing	TRUE
ENSNFUG00015022523	IDI1	missing	TRUE
ENSNFUG00015005499	RNASEKB	missing	TRUE
ENSNFUG00015019078	pla2g15	missing	TRUE
ENSNFUG00015009727	eaf2	missing	TRUE
ENSNFUG00015020957	ING5A	missing	TRUE
ENSNFUG00015001977	man2b1	missing	TRUE
ENSNFUG00015021476	upf1	missing	TRUE
ENSNFUG00015014451	NR1D2B	missing	TRUE
ENSNFUG00015005316	cyp3c4	missing	TRUE
ENSNFUG00015008393	CHRNB4	missing	TRUE
ENSNFUG00015024311	FAF1	missing	TRUE
ENSNFUG00015011601	ENSNFUG00015011601	missing	TRUE
ENSNFUG00015022245	SLC25A33	missing	TRUE
ENSNFUG00015014777	CDKN1C	missing	TRUE
ENSNFUG00015019705	KIF5B	missing	TRUE
ENSNFUG00015015540	ARL6IP5B	missing	TRUE
ENSNFUG00015007873	SMIM14	missing	TRUE
ENSNFUG00015022122	dap3	missing	TRUE
ENSNFUG00015025010	Nfu_g_1_015298	missing	TRUE
ENSNFUG00015001806	SLC38A9	missing	TRUE
ENSNFUG00015007424	ACADSB	missing	TRUE
ENSNFUG00015003008	ENSNFUG00015003008	missing	TRUE
ENSNFUG00015005806	arg2	missing	TRUE
ENSNFUG00015023692	cilp2	missing	TRUE
ENSNFUG00015016259	PCMTD1	missing	TRUE
