## Supplementary material for "Sexually Dimorphic Response to Dietary Restriction-induced Longevity and Muscle Rejuvenation in *Nothobranchius furzeri*": TableS12

gene_id	gene_name	B_OIFMvsOCM	D_OIFFvsOCF
ENSNFUG00015007645	gucy1b1	TRUE	TRUE
ENSNFUG00015002862	smyd1a	TRUE	TRUE
ENSNFUG00015006166	zgc:92429	TRUE	TRUE
ENSNFUG00015023357	rpl22l1	TRUE	TRUE
ENSNFUG00015022272	ATP5F1	TRUE	TRUE
ENSNFUG00015013658	ENSNFUG00015013658	TRUE	TRUE
ENSNFUG00015014860	JARID2B	TRUE	TRUE
ENSNFUG00015006947	ESD	TRUE	TRUE
ENSNFUG00015012229	BTF3	TRUE	TRUE
ENSNFUG00015007397	CCDC86	TRUE	TRUE
ENSNFUG00015025003	FXR2	TRUE	TRUE
ENSNFUG00015022393	AARS	TRUE	TRUE
ENSNFUG00015023565	RNF207	TRUE	TRUE
ENSNFUG00015006818	rps23	TRUE	TRUE
ENSNFUG00015024513	cct8	TRUE	TRUE
ENSNFUG00015012230	CABZ01073085.1	TRUE	TRUE
ENSNFUG00015021615	ENSNFUG00015021615	TRUE	TRUE
ENSNFUG00015011622	MIBP2	TRUE	TRUE
ENSNFUG00015015933	cct5	TRUE	TRUE
ENSNFUG00015003681	si:dkey-159f12.2	TRUE	TRUE
ENSNFUG00015021522	RPL3	TRUE	TRUE
ENSNFUG00015021189	MRTO4	TRUE	TRUE
ENSNFUG00015022116	gtpbp4	TRUE	TRUE
ENSNFUG00015010995	Nfu_g_1_009250	TRUE	TRUE
ENSNFUG00015002976	EIF3EA	TRUE	TRUE
ENSNFUG00015007074	rps13	TRUE	TRUE
ENSNFUG00015017060	BTF3	TRUE	TRUE
ENSNFUG00015018284	pabpc4	TRUE	TRUE
ENSNFUG00015018982	tmem14ca	TRUE	TRUE
ENSNFUG00015003934	eef1g	TRUE	TRUE
ENSNFUG00015018125	GRID2IPA	TRUE	TRUE
ENSNFUG00015024451	pno1	TRUE	TRUE
ENSNFUG00015002449	mtif2	TRUE	TRUE
ENSNFUG00015010205	CRLS1	TRUE	TRUE
ENSNFUG00015012799	CCT7	TRUE	TRUE
ENSNFUG00015013934	SETD7	TRUE	TRUE
ENSNFUG00015021445	UBA52	TRUE	TRUE
ENSNFUG00015012549	rpl18a	TRUE	TRUE
ENSNFUG00015012739	PVALB1	TRUE	TRUE
ENSNFUG00015007462	YWHAE1	TRUE	TRUE
ENSNFUG00015005047	bhmt	TRUE	TRUE
ENSNFUG00015024703	rpl23a	TRUE	TRUE
ENSNFUG00015003273	AL928657.1	TRUE	TRUE
ENSNFUG00015004769	EIF4A1	TRUE	TRUE
ENSNFUG00015014391	rps9	TRUE	TRUE
ENSNFUG00015022174	RPS17	TRUE	TRUE
ENSNFUG00015002705	ENSNFUG00015002705	TRUE	TRUE
ENSNFUG00015011663	TCP1	TRUE	TRUE
ENSNFUG00015008298	rpl4	TRUE	TRUE
ENSNFUG00015025039	cox5b2	TRUE	TRUE
ENSNFUG00015017532	RPLP2L	TRUE	TRUE
ENSNFUG00015018467	CCT3	TRUE	TRUE
ENSNFUG00015023668	ATP5D	TRUE	TRUE
ENSNFUG00015011689	tpt1	TRUE	TRUE
ENSNFUG00015007791	Nfu_g_1_017029	TRUE	TRUE
ENSNFUG00015012048	rack1	TRUE	TRUE
ENSNFUG00015022725	ECSIT	TRUE	TRUE
ENSNFUG00015007670	RPL7A	TRUE	TRUE
ENSNFUG00015016768	rps27a	TRUE	TRUE
ENSNFUG00015020435	map7d1b	TRUE	TRUE
ENSNFUG00015017505	CAP2	TRUE	TRUE
ENSNFUG00015012915	RPL7	TRUE	TRUE
ENSNFUG00015001374	RPSA	TRUE	TRUE
ENSNFUG00015016301	Nfu_g_1_014066	TRUE	TRUE
ENSNFUG00015023349	ATP5G3A	TRUE	TRUE
ENSNFUG00015006216	NDUFB11	TRUE	TRUE
ENSNFUG00015014462	RPL15	TRUE	TRUE
ENSNFUG00015009385	PNKP	TRUE	TRUE
ENSNFUG00015006527	Nfu_g_1_019255	TRUE	TRUE
ENSNFUG00015024091	RPL21	TRUE	TRUE
ENSNFUG00015001702	NAP1L1	TRUE	TRUE
ENSNFUG00015018822	eef1da	TRUE	TRUE
ENSNFUG00015016967	ENSNFUG00015016967	TRUE	TRUE
ENSNFUG00015009734	ckmb	TRUE	TRUE
ENSNFUG00015021123	ENSNFUG00015021123	TRUE	TRUE
ENSNFUG00015021329	COX4I2	TRUE	TRUE
ENSNFUG00015015428	RPL6	TRUE	TRUE
ENSNFUG00015001705	RPS6	TRUE	TRUE
ENSNFUG00015007012	ACTA1	TRUE	TRUE
ENSNFUG00015011674	RPLP0	TRUE	TRUE
ENSNFUG00015004265	si:ch211-225p5.8	TRUE	TRUE
ENSNFUG00015016728	PFDN1	TRUE	TRUE
ENSNFUG00015015712	RPL27A	TRUE	TRUE
ENSNFUG00015011560	SOD2	TRUE	TRUE
ENSNFUG00015011306	EEF1B2	TRUE	TRUE
ENSNFUG00015004350	ADH5	TRUE	TRUE
ENSNFUG00015001693	NDUFAB1	TRUE	TRUE
ENSNFUG00015012060	RPL35	TRUE	TRUE
ENSNFUG00015009561	eef1db	TRUE	TRUE
ENSNFUG00015008502	DHDH	TRUE	TRUE
ENSNFUG00015012259	RPL37A	TRUE	TRUE
ENSNFUG00015013584	rps7	TRUE	TRUE
ENSNFUG00015019720	TMA16	TRUE	TRUE
ENSNFUG00015016271	RPS24	TRUE	TRUE
ENSNFUG00015008108	RPL5	TRUE	TRUE
ENSNFUG00015009063	rps8a	TRUE	TRUE
ENSNFUG00015017001	ENSNFUG00015017001	TRUE	TRUE
ENSNFUG00015020642	RPL14	TRUE	TRUE
ENSNFUG00015009641	ENSNFUG00015009641	TRUE	TRUE
ENSNFUG00015004569	eif3ha	TRUE	TRUE
ENSNFUG00015004182	ddx21	TRUE	TRUE
ENSNFUG00015018063	RPS16	TRUE	TRUE
ENSNFUG00015007955	RPL9	TRUE	TRUE
ENSNFUG00015023353	ENSNFUG00015023353	TRUE	TRUE
ENSNFUG00015011780	PPT2	TRUE	TRUE
ENSNFUG00015008460	rpl13a	TRUE	TRUE
ENSNFUG00015019590	RPL13	TRUE	TRUE
ENSNFUG00015003531	RPL37	TRUE	TRUE
ENSNFUG00015023812	RPL10A	TRUE	TRUE
ENSNFUG00015010090	NDUFA12	TRUE	TRUE
ENSNFUG00015007690	EIF3M	TRUE	TRUE
ENSNFUG00015020945	ENSNFUG00015020945	TRUE	TRUE
ENSNFUG00015012104	rpl8	TRUE	TRUE
ENSNFUG00015006565	RPS14	TRUE	TRUE
ENSNFUG00015014027	RPL32	TRUE	TRUE
ENSNFUG00015015089	rps18	TRUE	TRUE
ENSNFUG00015003759	rpl17	TRUE	TRUE
ENSNFUG00015021595	RPL11	TRUE	TRUE
ENSNFUG00015023325	ugp2a	TRUE	TRUE
ENSNFUG00015016756	tpmt.1	TRUE	TRUE
ENSNFUG00015003000	RPL19	TRUE	TRUE
ENSNFUG00015007284	cacna1sb	TRUE	TRUE
ENSNFUG00015000710	MYL11	TRUE	TRUE
ENSNFUG00015008721	rps15a	TRUE	TRUE
ENSNFUG00015014912	rps4x	TRUE	TRUE
ENSNFUG00015003124	RPL12	TRUE	TRUE
ENSNFUG00015019465	rps25	TRUE	TRUE
ENSNFUG00015016770	RPS20	TRUE	TRUE
ENSNFUG00015003404	tsen34	TRUE	TRUE
ENSNFUG00015002750	dera	TRUE	TRUE
ENSNFUG00015012205	RPS3A	TRUE	TRUE
ENSNFUG00015003820	MYLZ3	TRUE	TRUE
ENSNFUG00015019106	myl1	TRUE	TRUE
ENSNFUG00015006410	CHCHD1	TRUE	TRUE
ENSNFUG00015008333	RPL10	TRUE	TRUE
ENSNFUG00015008711	RPL26	TRUE	TRUE
ENSNFUG00015001434	RPS19	TRUE	TRUE
ENSNFUG00015019435	TMOD4	TRUE	TRUE
ENSNFUG00015003622	rpl28	TRUE	TRUE
ENSNFUG00015015649	rps3	TRUE	TRUE
ENSNFUG00015011586	RPS15	TRUE	TRUE
ENSNFUG00015010401	rps26	TRUE	TRUE
ENSNFUG00015012140	MYBPHB	TRUE	TRUE
ENSNFUG00015021219	chst10	TRUE	TRUE
ENSNFUG00015025177	caprin1b	TRUE	TRUE
ENSNFUG00015024525	RPS12	TRUE	TRUE
ENSNFUG00015022284	RPL36	TRUE	TRUE
ENSNFUG00015021390	RPL27	TRUE	TRUE
ENSNFUG00015012847	TNNI2	TRUE	TRUE
ENSNFUG00015007653	WDR61	TRUE	TRUE
ENSNFUG00015020900	klhl31	TRUE	TRUE
ENSNFUG00015025410	ENSNFUG00015025410	TRUE	TRUE
ENSNFUG00015012775	TNNT3A	TRUE	TRUE
ENSNFUG00015022366	EIF2S3	TRUE	TRUE
ENSNFUG00015007127	rpl29	TRUE	TRUE
ENSNFUG00015023800	ybx1	TRUE	TRUE
ENSNFUG00015012954	setd3	TRUE	TRUE
ENSNFUG00015024941	LRRFIP2	TRUE	TRUE
ENSNFUG00015021536	ENSNFUG00015021536	TRUE	TRUE
ENSNFUG00015018459	CCT4	TRUE	TRUE
ENSNFUG00015010687	RPL34	TRUE	TRUE
ENSNFUG00015000272	ak1	TRUE	TRUE
ENSNFUG00015010861	FAUA	TRUE	TRUE
ENSNFUG00015009087	eepd1	TRUE	TRUE
ENSNFUG00015000757	KLHL41	TRUE	TRUE
ENSNFUG00015018279	ENSNFUG00015018279	TRUE	TRUE
ENSNFUG00015004689	ATP5C1	TRUE	TRUE
ENSNFUG00015014727	DBI	TRUE	TRUE
ENSNFUG00015021304	rpl24	TRUE	TRUE
ENSNFUG00015020335	EIF3F	TRUE	TRUE
ENSNFUG00015023182	atp2a1l	TRUE	TRUE
ENSNFUG00015014467	Nfu_g_1_010632	TRUE	TRUE
ENSNFUG00015016492	ENSNFUG00015016492	TRUE	TRUE
ENSNFUG00015019823	ENSNFUG00015019823	TRUE	TRUE
ENSNFUG00015012832	AKR1B1	TRUE	TRUE
ENSNFUG00015017855	NSA2	TRUE	TRUE
ENSNFUG00015021174	aimp1b	TRUE	TRUE
ENSNFUG00015012157	rps17	TRUE	TRUE
ENSNFUG00015005880	SCAPER	TRUE	TRUE
ENSNFUG00015014258	OLA.5446	TRUE	TRUE
ENSNFUG00015012928	tomm20b	TRUE	TRUE
ENSNFUG00015021120	TNNC2	TRUE	TRUE
ENSNFUG00015019926	ENSNFUG00015019926	TRUE	TRUE
ENSNFUG00015007512	rpl36a	TRUE	TRUE
ENSNFUG00015008057	NDUFC2	TRUE	TRUE
ENSNFUG00015011818	XYLB	TRUE	TRUE
ENSNFUG00015012574	Nfu_g_1_011800	TRUE	TRUE
ENSNFUG00015025232	TWISTNB	TRUE	TRUE
ENSNFUG00015003380	atp5fa1	TRUE	TRUE
ENSNFUG00015010420	smyd1b	TRUE	TRUE
ENSNFUG00015010061	SNRPB	TRUE	TRUE
ENSNFUG00015010994	rpl18	TRUE	TRUE
ENSNFUG00015010131	RPL23	TRUE	TRUE
ENSNFUG00015011322	RPLP1	TRUE	TRUE
ENSNFUG00015003411	zgc:113276	TRUE	TRUE
ENSNFUG00015003598	fkbp1b	TRUE	TRUE
ENSNFUG00015007034	rpl22	TRUE	TRUE
ENSNFUG00015015050	MLPHB	TRUE	TRUE
ENSNFUG00015016915	TMEM38A	TRUE	TRUE
ENSNFUG00015006209	EIF3G	TRUE	TRUE
ENSNFUG00015012901	HSD17B8	TRUE	TRUE
ENSNFUG00015004817	dldh	TRUE	TRUE
ENSNFUG00015024371	FNBP4	TRUE	TRUE
ENSNFUG00015011779	RPS10	TRUE	TRUE
ENSNFUG00015006610	ndufa2	TRUE	TRUE
ENSNFUG00015022295	MRPL9	TRUE	TRUE
ENSNFUG00015008386	HADH	TRUE	TRUE
ENSNFUG00015012732	rpl30	TRUE	TRUE
ENSNFUG00015023743	Nfu_g_1_015541	TRUE	TRUE
ENSNFUG00015021220	SNRPA	TRUE	TRUE
ENSNFUG00015016853	eef2b	TRUE	TRUE
ENSNFUG00015000213	rpl39	TRUE	TRUE
ENSNFUG00015013279	flncb	TRUE	TRUE
ENSNFUG00015005058	MYOZ1	TRUE	TRUE
ENSNFUG00015008807	ENSNFUG00015008807	TRUE	TRUE
ENSNFUG00015001164	ENSNFUG00015001164	TRUE	TRUE
ENSNFUG00015003636	tmx2a	TRUE	TRUE
ENSNFUG00015012891	NDUFA5	TRUE	TRUE
ENSNFUG00015012879	RPLP2	TRUE	TRUE
ENSNFUG00015012022	ENSNFUG00015012022	TRUE	TRUE
ENSNFUG00015002057	UNC93A	TRUE	TRUE
ENSNFUG00015022327	ENSNFUG00015022327	TRUE	TRUE
ENSNFUG00015009113	INTS9	TRUE	TRUE
ENSNFUG00015009613	zgc:153990	TRUE	TRUE
ENSNFUG00015014473	ENSNFUG00015014473	TRUE	TRUE
ENSNFUG00015016727	SH3BGR	TRUE	TRUE
ENSNFUG00015002764	GADD45GIP1	TRUE	TRUE
ENSNFUG00015012943	lmnb1	TRUE	TRUE
ENSNFUG00015014433	NACA	TRUE	TRUE
ENSNFUG00015005043	PDCL3	TRUE	TRUE
ENSNFUG00015016793	dnmt3ba	TRUE	TRUE
ENSNFUG00015020890	actn3a	TRUE	TRUE
ENSNFUG00015021625	SLC38A7	TRUE	TRUE
ENSNFUG00015014501	rps21	TRUE	TRUE
ENSNFUG00015018353	DHRS7C	TRUE	TRUE
ENSNFUG00015024996	OLA.11839	TRUE	TRUE
ENSNFUG00015014166	lrrc39	TRUE	TRUE
ENSNFUG00015013954	cpt1cb	TRUE	TRUE
ENSNFUG00015017595	ybey	TRUE	TRUE
ENSNFUG00015023247	RSL24D1	TRUE	TRUE
ENSNFUG00015022776	atp5pf	TRUE	TRUE
ENSNFUG00015016311	COQ9	TRUE	TRUE
ENSNFUG00015019001	unc45b	TRUE	TRUE
ENSNFUG00015003307	rpl35a	TRUE	TRUE
ENSNFUG00015013595	uspl1	TRUE	TRUE
ENSNFUG00015012977	si:dkey-74k8.3	TRUE	TRUE
ENSNFUG00015009805	ENSNFUG00015009805	TRUE	TRUE
ENSNFUG00015022290	srrt	TRUE	TRUE
ENSNFUG00015023064	mylpfb	TRUE	TRUE
ENSNFUG00015015472	SCN4A	TRUE	TRUE
ENSNFUG00015023443	GAMT	TRUE	TRUE
ENSNFUG00015002228	crybb1	TRUE	TRUE
ENSNFUG00015007480	plch2a	TRUE	TRUE
ENSNFUG00015012315	PEBP1	TRUE	TRUE
ENSNFUG00015015855	trim101	TRUE	TRUE
ENSNFUG00015014852	PLEKHA4	TRUE	TRUE
ENSNFUG00015012039	ENSNFUG00015012039	TRUE	TRUE
ENSNFUG00015020238	RPS28	TRUE	TRUE
ENSNFUG00015006094	LLPH	TRUE	TRUE
ENSNFUG00015008226	SLC25A29	TRUE	TRUE
ENSNFUG00015002816	EIF3K	TRUE	TRUE
ENSNFUG00015004867	HSPD1	TRUE	missing
ENSNFUG00015017825	ENSNFUG00015017825	TRUE	missing
ENSNFUG00015020294	ppp1r27b	TRUE	missing
ENSNFUG00015007060	IARS	TRUE	missing
ENSNFUG00015009271	EIF4EBP1	TRUE	missing
ENSNFUG00015008645	FASTK	TRUE	missing
ENSNFUG00015003717	DNM1L	TRUE	missing
ENSNFUG00015021335	OLA.10274	TRUE	missing
ENSNFUG00015009450	mrps31	TRUE	missing
ENSNFUG00015011486	impdh2	TRUE	missing
ENSNFUG00015003414	TOMM40	TRUE	missing
ENSNFUG00015018142	NDUFB10	TRUE	missing
ENSNFUG00015006411	MKI67IP	TRUE	missing
ENSNFUG00015003263	PNPT1	TRUE	missing
ENSNFUG00015015281	FAM136A	TRUE	missing
ENSNFUG00015006484	CTU2	TRUE	missing
ENSNFUG00015004585	ipo4	TRUE	missing
ENSNFUG00015003375	EIF2A	TRUE	missing
ENSNFUG00015010534	gtpbp10	TRUE	missing
ENSNFUG00015010336	kif13bb	TRUE	missing
ENSNFUG00015003048	mat1a	TRUE	missing
ENSNFUG00015014255	NAA20	TRUE	missing
ENSNFUG00015002116	AIMP1	TRUE	missing
ENSNFUG00015020230	GNL2	TRUE	missing
ENSNFUG00015025089	NPM1A	TRUE	missing
ENSNFUG00015002145	LRPPRC	TRUE	missing
ENSNFUG00015015382	GNL3	TRUE	missing
ENSNFUG00015004570	NMD3	TRUE	missing
ENSNFUG00015004300	FBL	TRUE	missing
ENSNFUG00015011410	MRPL2	TRUE	missing
ENSNFUG00015014119	trrap	TRUE	missing
ENSNFUG00015017413	rpf2	TRUE	missing
ENSNFUG00015007106	NDUFAF3	TRUE	missing
ENSNFUG00015000587	trap1	TRUE	missing
ENSNFUG00015020297	GFM1	TRUE	missing
ENSNFUG00015011066	ndufa10	TRUE	missing
ENSNFUG00015013033	KPNB3	TRUE	missing
ENSNFUG00015003575	Metazoa_SRP	TRUE	missing
ENSNFUG00015017005	eprs1	TRUE	missing
ENSNFUG00015020832	TSFM	TRUE	missing
ENSNFUG00015002917	ENSNFUG00015002917	TRUE	missing
ENSNFUG00015004832	hspe1	TRUE	missing
ENSNFUG00015011829	METTL13	TRUE	missing
ENSNFUG00015019330	klhl2	TRUE	missing
ENSNFUG00015002131	nop2	TRUE	missing
ENSNFUG00015005747	GRSF1	TRUE	missing
ENSNFUG00015014606	IMMT	TRUE	missing
ENSNFUG00015013813	EIF3B	TRUE	missing
ENSNFUG00015019484	PHB2	TRUE	missing
ENSNFUG00015017454	PDHX	TRUE	missing
ENSNFUG00015001485	esf1	TRUE	missing
ENSNFUG00015024106	PES	TRUE	missing
ENSNFUG00015008251	cand2	TRUE	missing
ENSNFUG00015015456	PA2G4B	TRUE	missing
ENSNFUG00015014373	ints8	TRUE	missing
ENSNFUG00015005251	chchd4a	TRUE	missing
ENSNFUG00015007825	timm8a	TRUE	missing
ENSNFUG00015004147	MARCHF7	TRUE	missing
ENSNFUG00015016834	ppdpfa	TRUE	missing
ENSNFUG00015016104	ENSNFUG00015016104	TRUE	missing
ENSNFUG00015021111	gcn1	TRUE	missing
ENSNFUG00015024129	C10ORF2	TRUE	missing
ENSNFUG00015021895	PDCD8	TRUE	missing
ENSNFUG00015007968	IDH2	TRUE	missing
ENSNFUG00015009840	ACSF2	TRUE	missing
ENSNFUG00015008181	COL6A6	TRUE	missing
ENSNFUG00015018070	ifrd2	TRUE	missing
ENSNFUG00015021721	prmt1	TRUE	missing
ENSNFUG00015003025	farsa	TRUE	missing
ENSNFUG00015025406	FTSJ	TRUE	missing
ENSNFUG00015001810	TUFM	TRUE	missing
ENSNFUG00015010050	CKMT2	TRUE	missing
ENSNFUG00015009919	chd2	TRUE	missing
ENSNFUG00015013797	CEBPZOS	TRUE	missing
ENSNFUG00015000475	G3BP1	TRUE	missing
ENSNFUG00015002387	DNAJA3A	TRUE	missing
ENSNFUG00015009980	EIF3C	TRUE	missing
ENSNFUG00015001242	AFMID	TRUE	missing
ENSNFUG00015019322	GSPT2	TRUE	missing
ENSNFUG00015011071	COX5A	TRUE	missing
ENSNFUG00015018032	ENSNFUG00015018032	TRUE	missing
ENSNFUG00015014244	CRAT	TRUE	missing
ENSNFUG00015013377	urb1	TRUE	missing
ENSNFUG00015003615	RRP12	TRUE	missing
ENSNFUG00015021422	TMEM161A	TRUE	missing
ENSNFUG00015008618	seh1l	TRUE	missing
ENSNFUG00015010902	ahsa1b	TRUE	missing
ENSNFUG00015021156	dimt1l	TRUE	missing
ENSNFUG00015020684	THUMPD3	TRUE	missing
ENSNFUG00015008597	FAM210A	TRUE	missing
ENSNFUG00015016238	ppa1b	TRUE	missing
ENSNFUG00015025320	ENSNFUG00015025320	TRUE	missing
ENSNFUG00015016980	wdr75	TRUE	missing
ENSNFUG00015002298	ttc27	TRUE	missing
ENSNFUG00015015988	EIF3S6IP	TRUE	missing
ENSNFUG00015014203	DBT	TRUE	missing
ENSNFUG00015017996	spryd4	TRUE	missing
ENSNFUG00015018254	ctps1a	TRUE	missing
ENSNFUG00015024139	HPDL	TRUE	missing
ENSNFUG00015016246	AASS	TRUE	missing
ENSNFUG00015015726	hccsb	TRUE	missing
ENSNFUG00015011888	tdg.2	TRUE	missing
ENSNFUG00015000026	ND3	TRUE	missing
ENSNFUG00015021982	gatm	TRUE	missing
ENSNFUG00015016136	NCL	TRUE	missing
ENSNFUG00015000987	polr1b	TRUE	missing
ENSNFUG00015002665	cavin4b	TRUE	missing
ENSNFUG00015002204	TSR1	TRUE	missing
ENSNFUG00015011951	ENSNFUG00015011951	TRUE	missing
ENSNFUG00015000520	OXA1L	TRUE	missing
ENSNFUG00015025189	NDUFA8	TRUE	missing
ENSNFUG00015016532	Nfu_g_1_014069	TRUE	missing
ENSNFUG00015007977	WDR3	TRUE	missing
ENSNFUG00015025282	ZNHIT6	TRUE	missing
ENSNFUG00015011651	slc25a3a	TRUE	missing
ENSNFUG00015022726	AURKAIP1	TRUE	missing
ENSNFUG00015020861	MTSS1	TRUE	missing
ENSNFUG00015018818	bms1	TRUE	missing
ENSNFUG00015011193	hsp90aa1.1	TRUE	missing
ENSNFUG00015004120	MTX1	TRUE	missing
ENSNFUG00015002891	adsl	TRUE	missing
ENSNFUG00015025413	NDUFB5	TRUE	missing
ENSNFUG00015022446	adss1	TRUE	missing
ENSNFUG00015003507	ISOC2	TRUE	missing
ENSNFUG00015024701	ssb	TRUE	missing
ENSNFUG00015013978	HSPA9	TRUE	missing
ENSNFUG00015016299	TSR2	TRUE	missing
ENSNFUG00015000499	MRPS15	TRUE	missing
ENSNFUG00015000573	ENSNFUG00015000573	TRUE	missing
ENSNFUG00015012726	ETFB	TRUE	missing
ENSNFUG00015023007	MTHFD1A	TRUE	missing
ENSNFUG00015004820	TIMM23	TRUE	missing
ENSNFUG00015015963	tbrg4	TRUE	missing
ENSNFUG00015008757	si:ch211-246m6.4	TRUE	missing
ENSNFUG00015012839	ENSNFUG00015012839	TRUE	missing
ENSNFUG00015004901	nvl	TRUE	missing
ENSNFUG00015005986	BYSL	TRUE	missing
ENSNFUG00015014383	thop1	TRUE	missing
ENSNFUG00015024330	MRPS30	TRUE	missing
ENSNFUG00015000262	PDCD11	TRUE	missing
ENSNFUG00015001617	MRPL11	TRUE	missing
ENSNFUG00015015777	COX7A3	TRUE	missing
ENSNFUG00015021029	OLA.6486	TRUE	missing
ENSNFUG00015012381	mpp7a	TRUE	missing
ENSNFUG00015020969	SURF2	TRUE	missing
ENSNFUG00015019882	DDX24	TRUE	missing
ENSNFUG00015024069	ACACA	TRUE	missing
ENSNFUG00015024961	C1QBP	TRUE	missing
ENSNFUG00015017606	mrps14	TRUE	missing
ENSNFUG00015008204	MRPL13	TRUE	missing
ENSNFUG00015019614	KARS	TRUE	missing
ENSNFUG00015003293	GRPEL1	TRUE	missing
ENSNFUG00015003236	ppp1cbl	TRUE	missing
ENSNFUG00015002121	OLA.5378	TRUE	missing
ENSNFUG00015011391	RSAD1	TRUE	missing
ENSNFUG00015006669	rnf123	TRUE	missing
ENSNFUG00015016034	HARS	TRUE	missing
ENSNFUG00015005105	OGDH	TRUE	missing
ENSNFUG00015021073	GEMIN5	TRUE	missing
ENSNFUG00015003406	clic5b	TRUE	missing
ENSNFUG00015007712	SURF6	TRUE	missing
ENSNFUG00015023270	PLXNA3	TRUE	missing
ENSNFUG00015015222	mrps18b	TRUE	missing
ENSNFUG00015020405	lonp1	TRUE	missing
ENSNFUG00015014647	ZNRD1	TRUE	missing
ENSNFUG00015004624	myom2a	TRUE	missing
ENSNFUG00015006438	zc3h3	TRUE	missing
ENSNFUG00015023046	TARSL2	TRUE	missing
ENSNFUG00015008103	PGM1	TRUE	missing
ENSNFUG00015016244	PDRG1	TRUE	missing
ENSNFUG00015018942	UTP3	TRUE	missing
ENSNFUG00015001464	ABCE1	TRUE	missing
ENSNFUG00015006303	SLC39A10	TRUE	missing
ENSNFUG00015003571	XPNPEP3	TRUE	missing
ENSNFUG00015004047	KIAA0020	TRUE	missing
ENSNFUG00015012040	MRPS24	TRUE	missing
ENSNFUG00015021187	AKR7A3	TRUE	missing
ENSNFUG00015005376	SAMD10A	TRUE	missing
ENSNFUG00015023752	nup210	TRUE	missing
ENSNFUG00015021313	ANO10A	TRUE	missing
ENSNFUG00015025241	EIF3S10	TRUE	missing
ENSNFUG00015006284	MYBBP1A	TRUE	missing
ENSNFUG00015004394	HEATR3	TRUE	missing
ENSNFUG00015013311	PIGQ	TRUE	missing
ENSNFUG00015021258	sdhc	TRUE	missing
ENSNFUG00015008960	BX248510.1	TRUE	missing
ENSNFUG00015002840	SDAD1	TRUE	missing
ENSNFUG00015000051	PTCD3	TRUE	missing
ENSNFUG00015021667	ENSNFUG00015021667	TRUE	missing
ENSNFUG00015005910	ddx18	TRUE	missing
ENSNFUG00015001893	HSPBP1	TRUE	missing
ENSNFUG00015006550	ATAD3B	TRUE	missing
ENSNFUG00015018016	RPL7L1	TRUE	missing
ENSNFUG00015025312	ebna1bp2	TRUE	missing
ENSNFUG00015002209	casq1b	TRUE	missing
ENSNFUG00015003095	pdcd2	TRUE	missing
ENSNFUG00015012910	C1H16ORF88	TRUE	missing
ENSNFUG00015022580	DNAJC11	TRUE	missing
ENSNFUG00015015876	nup155	TRUE	missing
ENSNFUG00015009049	nop58	TRUE	missing
ENSNFUG00015011439	letm1	TRUE	missing
ENSNFUG00015004561	APOOL	TRUE	missing
ENSNFUG00015017003	NRD1	TRUE	missing
ENSNFUG00015005847	dkc1	TRUE	missing
ENSNFUG00015022754	ENSNFUG00015022754	TRUE	missing
ENSNFUG00015000830	nop14	TRUE	missing
ENSNFUG00015010980	srcap	TRUE	missing
ENSNFUG00015019198	MIPEP	TRUE	missing
ENSNFUG00015014846	UQCRC2B	TRUE	missing
ENSNFUG00015016390	efl1	TRUE	missing
ENSNFUG00015000801	ATP5B	TRUE	missing
ENSNFUG00015024411	RPL19	TRUE	missing
ENSNFUG00015021459	nol7	TRUE	missing
ENSNFUG00015011619	ENSNFUG00015011619	TRUE	missing
ENSNFUG00015003357	strip2	TRUE	missing
ENSNFUG00015005061	MRPL1	TRUE	missing
ENSNFUG00015008675	ndufb8	TRUE	missing
ENSNFUG00015014789	GRWD1	TRUE	missing
ENSNFUG00015007366	ASL	TRUE	missing
ENSNFUG00015002842	MRPS33	TRUE	missing
ENSNFUG00015001043	robo2	TRUE	missing
ENSNFUG00015011702	mrpl27	TRUE	missing
ENSNFUG00015013581	glud1b	TRUE	missing
ENSNFUG00015006147	PPAN	TRUE	missing
ENSNFUG00015003794	ENSNFUG00015003794	TRUE	missing
ENSNFUG00015008869	trmt10c	TRUE	missing
ENSNFUG00015005789	CORO6	TRUE	missing
ENSNFUG00015012182	PITRM1	TRUE	missing
ENSNFUG00015013287	hspa8	TRUE	missing
ENSNFUG00015020002	btaf1	TRUE	missing
ENSNFUG00015010243	metap2b	TRUE	missing
ENSNFUG00015016556	ACN9	TRUE	missing
ENSNFUG00015010621	SELRC1	TRUE	missing
ENSNFUG00015019666	ENDOG	TRUE	missing
ENSNFUG00015005985	SMYD2A	TRUE	missing
ENSNFUG00015023534	MDH1	TRUE	missing
ENSNFUG00015015495	ENSNFUG00015015495	TRUE	missing
ENSNFUG00015004651	mrpl42	TRUE	missing
ENSNFUG00015010469	crabp1b	TRUE	missing
ENSNFUG00015024834	fh	TRUE	missing
ENSNFUG00015011190	GOT1	TRUE	missing
ENSNFUG00015013300	NDUFS6	TRUE	missing
ENSNFUG00015017327	CHCHD3	TRUE	missing
ENSNFUG00015015862	bccip	TRUE	missing
ENSNFUG00015011947	eif4g1a	TRUE	missing
ENSNFUG00015011456	abcc10	TRUE	missing
ENSNFUG00015010196	NAA15	TRUE	missing
ENSNFUG00015020347	aspg	TRUE	missing
ENSNFUG00015001989	ENSNFUG00015001989	TRUE	missing
ENSNFUG00015004998	ENSNFUG00015004998	TRUE	missing
ENSNFUG00015023972	VDAC2	TRUE	missing
ENSNFUG00015004785	UQCRFS1	TRUE	missing
ENSNFUG00015005929	slc38a5b	TRUE	missing
ENSNFUG00015006445	cct6a	TRUE	missing
ENSNFUG00015014519	PDSS2	TRUE	missing
ENSNFUG00015022091	fpgs	TRUE	missing
ENSNFUG00015010287	MNF1	TRUE	missing
ENSNFUG00015010841	mrps27	TRUE	missing
ENSNFUG00015000236	PRR14L	TRUE	missing
ENSNFUG00015000624	RRP8	TRUE	missing
ENSNFUG00015011445	noc4l	TRUE	missing
ENSNFUG00015004387	nol11	TRUE	missing
ENSNFUG00015012758	DLST	TRUE	missing
ENSNFUG00015005381	rrn3	TRUE	missing
ENSNFUG00015012116	nags	TRUE	missing
ENSNFUG00015001589	PFDN6	TRUE	missing
ENSNFUG00015003373	MRPL17	TRUE	missing
ENSNFUG00015009320	CCNG1	TRUE	missing
ENSNFUG00015021751	ENSNFUG00015021751	TRUE	missing
ENSNFUG00015012511	C4H22ORF28	TRUE	missing
ENSNFUG00015001641	RARS2	TRUE	missing
ENSNFUG00015017051	NUP160	TRUE	missing
ENSNFUG00015006811	ALDH4A1	TRUE	missing
ENSNFUG00015013973	IMMP2L	TRUE	missing
ENSNFUG00015015271	COQ5	TRUE	missing
ENSNFUG00015025319	mvk	TRUE	missing
ENSNFUG00015010402	SERBP1	TRUE	missing
ENSNFUG00015008621	ACAT1	TRUE	missing
ENSNFUG00015001449	SUCLG1	TRUE	missing
ENSNFUG00015000462	zgc:174895	TRUE	missing
ENSNFUG00015013807	ENSNFUG00015013807	TRUE	missing
ENSNFUG00015020045	kyat3	TRUE	missing
ENSNFUG00015003839	DUSP11	TRUE	missing
ENSNFUG00015024213	COA3	TRUE	missing
ENSNFUG00015016130	polr3a	TRUE	missing
ENSNFUG00015006969	NDUFAF1	TRUE	missing
ENSNFUG00015008599	ENSNFUG00015008599	TRUE	missing
ENSNFUG00015008730	cops4	TRUE	missing
ENSNFUG00015000034	ND6	TRUE	missing
ENSNFUG00015004380	SDR42E1	TRUE	missing
ENSNFUG00015011610	ATP5O	TRUE	missing
ENSNFUG00015007154	tfb2m	TRUE	missing
ENSNFUG00015020182	DYRK3	TRUE	missing
ENSNFUG00015015299	SMIM13	TRUE	missing
ENSNFUG00015002800	mtg1	TRUE	missing
ENSNFUG00015001305	PPID	TRUE	missing
ENSNFUG00015011064	xpnpep1	TRUE	missing
ENSNFUG00015018086	glo1	TRUE	missing
ENSNFUG00015017180	si:ch211-131k2.3	TRUE	missing
ENSNFUG00015024727	ATP5L	TRUE	missing
ENSNFUG00015004642	PWP1	TRUE	missing
ENSNFUG00015022975	NDUFA13	TRUE	missing
ENSNFUG00015010586	RRP1	TRUE	missing
ENSNFUG00015006681	MRPL20	TRUE	missing
ENSNFUG00015006234	tprkb	TRUE	missing
ENSNFUG00015021833	FASTKD2	TRUE	missing
ENSNFUG00015009149	ADPRH	TRUE	missing
ENSNFUG00015004491	igdcc4	TRUE	missing
ENSNFUG00015014486	abhd18	TRUE	missing
ENSNFUG00015016189	UTP14C	TRUE	missing
ENSNFUG00015000651	CLUH	TRUE	missing
ENSNFUG00015024074	NDUFA9	TRUE	missing
ENSNFUG00015019255	DLAT	TRUE	missing
ENSNFUG00015017282	GCAT	TRUE	missing
ENSNFUG00015006013	EIF6	TRUE	missing
ENSNFUG00015024148	OAT	TRUE	missing
ENSNFUG00015019833	CR392045.1	TRUE	missing
ENSNFUG00015002710	eci1	TRUE	missing
ENSNFUG00015009934	ULK1B	TRUE	missing
ENSNFUG00015019509	NDUFAF4	TRUE	missing
ENSNFUG00015005736	ENSNFUG00015005736	TRUE	missing
ENSNFUG00015021917	FABP3	TRUE	missing
ENSNFUG00015000374	ENSNFUG00015000374	TRUE	missing
ENSNFUG00015020731	TRIT1	TRUE	missing
ENSNFUG00015015276	MRPL40	TRUE	missing
ENSNFUG00015019140	usp36	TRUE	missing
ENSNFUG00015000660	ccdc12	TRUE	missing
ENSNFUG00015011963	mrpl21	TRUE	missing
ENSNFUG00015004105	CLPB	TRUE	missing
ENSNFUG00015010883	myh14	TRUE	missing
ENSNFUG00015006499	eif2b1	TRUE	missing
ENSNFUG00015019328	ENSNFUG00015019328	TRUE	missing
ENSNFUG00015010869	FKBP3	TRUE	missing
ENSNFUG00015011994	ENSNFUG00015011994	TRUE	missing
ENSNFUG00015010981	ppp5c	TRUE	missing
ENSNFUG00015014877	STARD7	TRUE	missing
ENSNFUG00015008222	AAGAB	TRUE	missing
ENSNFUG00015000033	ND5	TRUE	missing
ENSNFUG00015025029	NCL	TRUE	missing
ENSNFUG00015005728	mthfr	TRUE	missing
ENSNFUG00015017657	NT5DC3	TRUE	missing
ENSNFUG00015003064	PHB	TRUE	missing
ENSNFUG00015013017	Nfu_g_1_018982	TRUE	missing
ENSNFUG00015002187	USP15	TRUE	missing
ENSNFUG00015018135	SAMM50L	TRUE	missing
ENSNFUG00015024009	pfdn4	TRUE	missing
ENSNFUG00015000783	EDF1	TRUE	missing
ENSNFUG00015007570	HDLBP	TRUE	missing
ENSNFUG00015018700	pkmb	TRUE	missing
ENSNFUG00015024735	ENSNFUG00015024735	TRUE	missing
ENSNFUG00015002274	PRPS1A	TRUE	missing
ENSNFUG00015013985	znf277	TRUE	missing
ENSNFUG00015003545	BAG2	TRUE	missing
ENSNFUG00015012289	ENSNFUG00015012289	TRUE	missing
ENSNFUG00015020059	NOL6	TRUE	missing
ENSNFUG00015013089	fryb	TRUE	missing
ENSNFUG00015021851	dus3l	TRUE	missing
ENSNFUG00015003795	ghrb	TRUE	missing
ENSNFUG00015001762	NOA1	TRUE	missing
ENSNFUG00015023625	SLC25A12	TRUE	missing
ENSNFUG00015001262	si:zfos-80g12.1	TRUE	missing
ENSNFUG00015009066	POLR1C	TRUE	missing
ENSNFUG00015008369	NOP56	TRUE	missing
ENSNFUG00015014118	PXMP2	TRUE	missing
ENSNFUG00015005612	nop10	TRUE	missing
ENSNFUG00015006246	spegb	TRUE	missing
ENSNFUG00015001001	SMYD5	TRUE	missing
ENSNFUG00015010220	mettl22	TRUE	missing
ENSNFUG00015016767	MRPS2	TRUE	missing
ENSNFUG00015023858	ENSNFUG00015023858	TRUE	missing
ENSNFUG00015000466	ufc1	TRUE	missing
ENSNFUG00015022310	mrpl24	TRUE	missing
ENSNFUG00015003497	DHX29	TRUE	missing
ENSNFUG00015010143	PRKAG1	TRUE	missing
ENSNFUG00015019450	sacs	TRUE	missing
ENSNFUG00015024887	ENSNFUG00015024887	TRUE	missing
ENSNFUG00015008136	PTPMT1	TRUE	missing
ENSNFUG00015012586	RRP7A	TRUE	missing
ENSNFUG00015006938	rrs1	TRUE	missing
ENSNFUG00015005809	PBDC1	TRUE	missing
ENSNFUG00015010194	VETZ	TRUE	missing
ENSNFUG00015005095	cnot6l	TRUE	missing
ENSNFUG00015004648	dmgdh	TRUE	missing
ENSNFUG00015014498	mrps26	TRUE	missing
ENSNFUG00015009139	flad1	TRUE	missing
ENSNFUG00015007165	SMYD3	TRUE	missing
ENSNFUG00015014003	rps6kb1b	TRUE	missing
ENSNFUG00015010652	SRP68	TRUE	missing
ENSNFUG00015021225	ENSNFUG00015021225	TRUE	missing
ENSNFUG00015010909	N4BP2	TRUE	missing
ENSNFUG00015024674	DDX52	TRUE	missing
ENSNFUG00015015173	GEMIN4	TRUE	missing
ENSNFUG00015006609	ighmbp2	TRUE	missing
ENSNFUG00015023672	Nfu_g_1_020277	TRUE	missing
ENSNFUG00015020035	ivd	TRUE	missing
ENSNFUG00015016015	ENSNFUG00015016015	TRUE	missing
ENSNFUG00015013353	DDX51	TRUE	missing
ENSNFUG00015012711	AIMP2	TRUE	missing
ENSNFUG00015001233	dnajc2	TRUE	missing
ENSNFUG00015008785	Nfu_g_1_020616	TRUE	missing
ENSNFUG00015014832	klhdc4	TRUE	missing
ENSNFUG00015017385	nr1d4a	TRUE	missing
ENSNFUG00015025228	SMPD4	TRUE	missing
ENSNFUG00015007510	GTPBP8	TRUE	missing
ENSNFUG00015002977	GCDHL	TRUE	missing
ENSNFUG00015009999	GLRX2	TRUE	missing
ENSNFUG00015007261	prmt5	TRUE	missing
ENSNFUG00015004571	gpatch4	TRUE	missing
ENSNFUG00015016709	capza1b	TRUE	missing
ENSNFUG00015008972	uqcr10	TRUE	missing
ENSNFUG00015004064	COG8	TRUE	missing
ENSNFUG00015012606	ENSNFUG00015012606	TRUE	missing
ENSNFUG00015017620	C19ORF40	TRUE	missing
ENSNFUG00015023254	metap1	TRUE	missing
ENSNFUG00015022628	ENSNFUG00015022628	TRUE	missing
ENSNFUG00015020437	C9H2ORF15	TRUE	missing
ENSNFUG00015023542	NUP93	TRUE	missing
ENSNFUG00015015955	CFL2	TRUE	missing
ENSNFUG00015023143	PTBP2B	TRUE	missing
ENSNFUG00015011500	asb12b	TRUE	missing
ENSNFUG00015005718	ENSNFUG00015005718	TRUE	missing
ENSNFUG00015018276	MRPL3	TRUE	missing
ENSNFUG00015003444	CU469518.1	TRUE	missing
ENSNFUG00015003679	ENSNFUG00015003679	TRUE	missing
ENSNFUG00015004685	txnl1	TRUE	missing
ENSNFUG00015009305	ENSNFUG00015009305	TRUE	missing
ENSNFUG00015013152	DHX35	TRUE	missing
ENSNFUG00015017858	brms1lb	TRUE	missing
ENSNFUG00015024590	PINX1	TRUE	missing
ENSNFUG00015006027	uqcc1	TRUE	missing
ENSNFUG00015023489	ENSNFUG00015023489	TRUE	missing
ENSNFUG00015018162	si:dkey-238d18.4	TRUE	missing
ENSNFUG00015021856	ccdc58	TRUE	missing
ENSNFUG00015024449	vps13a	TRUE	missing
ENSNFUG00015015827	NDUFAF8	TRUE	missing
ENSNFUG00015010010	fars2	TRUE	missing
ENSNFUG00015000346	ENSNFUG00015000346	TRUE	missing
ENSNFUG00015017744	ENSNFUG00015017744	TRUE	missing
ENSNFUG00015016547	p2rx5	TRUE	missing
ENSNFUG00015005438	mmp20b	TRUE	missing
ENSNFUG00015000413	CHD4	TRUE	missing
ENSNFUG00015021442	NDUFS5	TRUE	missing
ENSNFUG00015014206	EIF3D	TRUE	missing
ENSNFUG00015021849	nipsnap2	TRUE	missing
ENSNFUG00015001111	bxdc2	TRUE	missing
ENSNFUG00015013499	isg20	TRUE	missing
ENSNFUG00015015302	ACAA2	TRUE	missing
ENSNFUG00015010007	pklr	TRUE	missing
ENSNFUG00015023001	C2H1ORF27	TRUE	missing
ENSNFUG00015022751	SDR39U1	TRUE	missing
ENSNFUG00015024242	NUP107	TRUE	missing
ENSNFUG00015000011	ND2	TRUE	missing
ENSNFUG00015024437	KLHL20	TRUE	missing
ENSNFUG00015009524	ATP5G3B	TRUE	missing
ENSNFUG00015011872	ENSNFUG00015011872	TRUE	missing
ENSNFUG00015022455	utp4	TRUE	missing
ENSNFUG00015013572	DOHH	TRUE	missing
ENSNFUG00015000711	zgc:110843	TRUE	missing
ENSNFUG00015017654	ENSNFUG00015017654	TRUE	missing
ENSNFUG00015006975	RRP9	TRUE	missing
ENSNFUG00015017752	HSP90B1	TRUE	missing
ENSNFUG00015010233	ENSNFUG00015010233	TRUE	missing
ENSNFUG00015017764	BX530018.2	TRUE	missing
ENSNFUG00015001579	mmgt1	TRUE	missing
ENSNFUG00015008490	ZNF593	TRUE	missing
ENSNFUG00015017465	wdr43	TRUE	missing
ENSNFUG00015023509	ENSNFUG00015023509	TRUE	missing
ENSNFUG00015006996	rgl3a	TRUE	missing
ENSNFUG00015017470	mindy3	TRUE	missing
ENSNFUG00015025412	mrpl47	TRUE	missing
ENSNFUG00015021252	USP24	TRUE	missing
ENSNFUG00015011860	cops2	TRUE	missing
ENSNFUG00015007219	TRNT1	TRUE	missing
ENSNFUG00015001126	dnajc21	TRUE	missing
ENSNFUG00015025361	atp13a3	TRUE	missing
ENSNFUG00015023905	TCEA3	TRUE	missing
ENSNFUG00015014427	DRG1	TRUE	missing
ENSNFUG00015020472	ENSNFUG00015020472	TRUE	missing
ENSNFUG00015023181	ENSNFUG00015023181	TRUE	missing
ENSNFUG00015021502	NOL10	TRUE	missing
ENSNFUG00015000029	ND4	TRUE	missing
ENSNFUG00015016109	C11H12ORF10	TRUE	missing
ENSNFUG00015009274	vbp1	TRUE	missing
ENSNFUG00015013213	USP16	TRUE	missing
ENSNFUG00015006755	rrp15	TRUE	missing
ENSNFUG00015025446	timm13	TRUE	missing
ENSNFUG00015007660	ENSNFUG00015007660	TRUE	missing
ENSNFUG00015006805	KBTBD4	TRUE	missing
ENSNFUG00015017762	aplnra	TRUE	missing
ENSNFUG00015018663	MSTO1	TRUE	missing
ENSNFUG00015020477	ENSNFUG00015020477	TRUE	missing
ENSNFUG00015020284	pdss1	TRUE	missing
ENSNFUG00015001637	cox6b2	TRUE	missing
ENSNFUG00015009535	zgc:101663	TRUE	missing
ENSNFUG00015014340	si:dkey-85a20.4	TRUE	missing
ENSNFUG00015023923	pdxka	TRUE	missing
ENSNFUG00015017484	mphosph10	TRUE	missing
ENSNFUG00015009679	lancl2	TRUE	missing
ENSNFUG00015013150	ENSNFUG00015013150	TRUE	missing
ENSNFUG00015009939	ZBTB45	TRUE	missing
ENSNFUG00015019305	TOMM22	TRUE	missing
ENSNFUG00015001933	SLC2A4	TRUE	missing
ENSNFUG00015017148	mfn2	TRUE	missing
ENSNFUG00015019998	UQCRC1	TRUE	missing
ENSNFUG00015014763	snu13a	TRUE	missing
ENSNFUG00015009627	ENSNFUG00015009627	TRUE	missing
ENSNFUG00015014461	igbp1	TRUE	missing
ENSNFUG00015023910	PRC1	TRUE	missing
ENSNFUG00015024601	dis3	TRUE	missing
ENSNFUG00015015261	adck1	TRUE	missing
ENSNFUG00015021681	ddx49	TRUE	missing
ENSNFUG00015001830	gbf1	TRUE	missing
ENSNFUG00015003802	ENSNFUG00015003802	TRUE	missing
ENSNFUG00015003337	hspa4b	TRUE	missing
ENSNFUG00015007976	BDP1	TRUE	missing
ENSNFUG00015025310	ENSNFUG00015025310	TRUE	missing
ENSNFUG00015012505	C3H7ORF55	TRUE	missing
ENSNFUG00015015118	PDHB	TRUE	missing
ENSNFUG00015017391	c2cd5	TRUE	missing
ENSNFUG00015020336	ENSNFUG00015020336	TRUE	missing
ENSNFUG00015019085	USB1	TRUE	missing
ENSNFUG00015001543	MRPS34	TRUE	missing
ENSNFUG00015016286	ccdc90b	TRUE	missing
ENSNFUG00015017528	Nfu_g_1_010245	TRUE	missing
ENSNFUG00015021853	fam162a	TRUE	missing
ENSNFUG00015011165	UBE3A	TRUE	missing
ENSNFUG00015021648	NFASC	TRUE	missing
ENSNFUG00015018269	PRRT4	TRUE	missing
ENSNFUG00015019828	TM2D1	TRUE	missing
ENSNFUG00015012528	xpot	TRUE	missing
ENSNFUG00015021745	WDR46	TRUE	missing
ENSNFUG00015015421	nom1	TRUE	missing
ENSNFUG00015019516	ufl1	TRUE	missing
ENSNFUG00015015381	TSEN54	TRUE	missing
ENSNFUG00015015026	GTPBP5	TRUE	missing
ENSNFUG00015014030	EIF2AK1	TRUE	missing
ENSNFUG00015015576	krr1	TRUE	missing
ENSNFUG00015003902	NPM3	TRUE	missing
ENSNFUG00015005086	FOXRED1	TRUE	missing
ENSNFUG00015002574	HSPA14	TRUE	missing
ENSNFUG00015019144	nomo	TRUE	missing
ENSNFUG00015017536	Nfu_g_1_023527	TRUE	missing
ENSNFUG00015024692	cib3	TRUE	missing
ENSNFUG00015000020	COX2	TRUE	missing
ENSNFUG00015007116	glsa	TRUE	missing
ENSNFUG00015010949	LARP1B	TRUE	missing
ENSNFUG00015020121	BDH1	TRUE	missing
ENSNFUG00015005378	GTF2A1L	TRUE	missing
ENSNFUG00015005735	PTPLA	TRUE	missing
ENSNFUG00015001213	ENSNFUG00015001213	TRUE	missing
ENSNFUG00015017650	PET112	TRUE	missing
ENSNFUG00015004816	PTGES3A	TRUE	missing
ENSNFUG00015012244	mrpl41	TRUE	missing
ENSNFUG00015021744	kbtbd12	TRUE	missing
ENSNFUG00015011696	ELAC2	TRUE	missing
ENSNFUG00015022606	tiam2a	TRUE	missing
ENSNFUG00015011509	pus1	TRUE	missing
ENSNFUG00015017959	ENSNFUG00015017959	TRUE	missing
ENSNFUG00015025364	lsg1	TRUE	missing
ENSNFUG00015015379	ENSNFUG00015015379	TRUE	missing
ENSNFUG00015013815	REXO4	TRUE	missing
ENSNFUG00015019558	GTPBP6	TRUE	missing
ENSNFUG00015014022	SRSF6	TRUE	missing
ENSNFUG00015000603	coq8aa	TRUE	missing
ENSNFUG00015008223	ENSNFUG00015008223	TRUE	missing
ENSNFUG00015008762	bzw1a	TRUE	missing
ENSNFUG00015020810	MRPS16	TRUE	missing
ENSNFUG00015019878	CK2A2B	TRUE	missing
ENSNFUG00015018187	SRP9	TRUE	missing
ENSNFUG00015006287	MAPKBP1	TRUE	missing
ENSNFUG00015000028	ND4L	TRUE	missing
ENSNFUG00015008974	ENSNFUG00015008974	TRUE	missing
ENSNFUG00015022933	ENSNFUG00015022933	TRUE	missing
ENSNFUG00015006382	MRPL15	TRUE	missing
ENSNFUG00015005444	ddx46	TRUE	missing
ENSNFUG00015014164	zgc:112001	TRUE	missing
ENSNFUG00015008544	ENSNFUG00015008544	TRUE	missing
ENSNFUG00015012919	dcxr	TRUE	missing
ENSNFUG00015002326	RLIM	TRUE	missing
ENSNFUG00015007544	isy1	TRUE	missing
ENSNFUG00015015557	ENSNFUG00015015557	TRUE	missing
ENSNFUG00015010796	EGLN2	TRUE	missing
ENSNFUG00015012929	ddx27	TRUE	missing
ENSNFUG00015021208	ENSNFUG00015021208	TRUE	missing
ENSNFUG00015002952	EMC2	TRUE	missing
ENSNFUG00015008835	ERBB3B	TRUE	missing
ENSNFUG00015010201	timm29	TRUE	missing
ENSNFUG00015015766	cps1	TRUE	missing
ENSNFUG00015011126	LYSMD4	TRUE	missing
ENSNFUG00015021082	WDR77	TRUE	missing
ENSNFUG00015022273	TACO1	TRUE	missing
ENSNFUG00015025260	COX10	TRUE	missing
ENSNFUG00015012605	NDUFA6	TRUE	missing
ENSNFUG00015002395	ENSNFUG00015002395	TRUE	missing
ENSNFUG00015018469	APLNRB	TRUE	missing
ENSNFUG00015009318	TFAM	TRUE	missing
ENSNFUG00015005855	TRAPPC2L	TRUE	missing
ENSNFUG00015021432	pccb	TRUE	missing
ENSNFUG00015003783	DNAJC25	TRUE	missing
ENSNFUG00015010590	prpf39	TRUE	missing
ENSNFUG00015014451	NR1D2B	TRUE	missing
ENSNFUG00015023392	RNPC3	TRUE	missing
ENSNFUG00015021898	thg1l	TRUE	missing
ENSNFUG00015011874	PAK1IP1	TRUE	missing
ENSNFUG00015011871	itpa	TRUE	missing
ENSNFUG00015021299	GOT2	TRUE	missing
ENSNFUG00015003271	ptpa	TRUE	missing
ENSNFUG00015003559	ENSNFUG00015003559	TRUE	missing
ENSNFUG00015019186	gng5	TRUE	missing
ENSNFUG00015014931	cbr1	TRUE	missing
ENSNFUG00015005906	HIBADHA	TRUE	missing
ENSNFUG00015008482	uck2b	TRUE	missing
ENSNFUG00015001564	STEAP3	TRUE	missing
ENSNFUG00015005506	mak16	TRUE	missing
ENSNFUG00015024099	fam98b	TRUE	missing
ENSNFUG00015017932	GCSH	TRUE	missing
ENSNFUG00015003832	E2F6	TRUE	missing
ENSNFUG00015005542	nup205	TRUE	missing
ENSNFUG00015002609	DYNC2I1	TRUE	missing
ENSNFUG00015008613	RNLS	TRUE	missing
ENSNFUG00015019120	KLF9	missing	TRUE
ENSNFUG00015016467	CEBPD	missing	TRUE
ENSNFUG00015019403	ENSNFUG00015019403	missing	TRUE
ENSNFUG00015006229	SIK1	missing	TRUE
ENSNFUG00015001059	ENSNFUG00015001059	missing	TRUE
ENSNFUG00015005142	ip6k2a	missing	TRUE
ENSNFUG00015008830	ENSNFUG00015008830	missing	TRUE
ENSNFUG00015008979	CABZ01024201.1	missing	TRUE
ENSNFUG00015016935	ucp3	missing	TRUE
ENSNFUG00015003501	SCLT1	missing	TRUE
ENSNFUG00015005276	slc25a25a	missing	TRUE
ENSNFUG00015014414	MYCH	missing	TRUE
ENSNFUG00015011032	ENSNFUG00015011032	missing	TRUE
ENSNFUG00015009220	OLA.21581	missing	TRUE
ENSNFUG00015001971	ZFP36	missing	TRUE
ENSNFUG00015019964	KLF11B	missing	TRUE
ENSNFUG00015018198	hsc70	missing	TRUE
ENSNFUG00015004011	asb2a.1	missing	TRUE
ENSNFUG00015023815	NFATC2	missing	TRUE
ENSNFUG00015007564	ENSNFUG00015007564	missing	TRUE
ENSNFUG00015002229	obsl1a	missing	TRUE
ENSNFUG00015007541	ENSNFUG00015007541	missing	TRUE
ENSNFUG00015009292	NCCRP1	missing	TRUE
ENSNFUG00015023540	ENSNFUG00015023540	missing	TRUE
ENSNFUG00015005488	COBL	missing	TRUE
ENSNFUG00015008952	ENSNFUG00015008952	missing	TRUE
ENSNFUG00015006213	dmd	missing	TRUE
ENSNFUG00015020759	mss51	missing	TRUE
ENSNFUG00015000143	cox7a1	missing	TRUE
ENSNFUG00015007568	ENSNFUG00015007568	missing	TRUE
ENSNFUG00015020157	CSRNP1B	missing	TRUE
ENSNFUG00015010070	gadd45ga	missing	TRUE
ENSNFUG00015025465	NMRK2	missing	TRUE
ENSNFUG00015010905	ENSNFUG00015010905	missing	TRUE
ENSNFUG00015011390	ENSNFUG00015011390	missing	TRUE
ENSNFUG00015004475	asb15b	missing	TRUE
ENSNFUG00015004458	ENSNFUG00015004458	missing	TRUE
ENSNFUG00015016303	ENSNFUG00015016303	missing	TRUE
ENSNFUG00015006602	myca	missing	TRUE
ENSNFUG00015000633	Nfu_g_1_019081	missing	TRUE
ENSNFUG00015005255	ENSNFUG00015005255	missing	TRUE
ENSNFUG00015009027	ENSNFUG00015009027	missing	TRUE
ENSNFUG00015015062	AAMDC	missing	TRUE
ENSNFUG00015017174	ATPIF1A	missing	TRUE
ENSNFUG00015005428	KLF2	missing	TRUE
ENSNFUG00015022664	ENSNFUG00015022664	missing	TRUE
ENSNFUG00015010239	atg10	missing	TRUE
ENSNFUG00015006483	IRS2	missing	TRUE
ENSNFUG00015017579	RAP1GAP	missing	TRUE
ENSNFUG00015016414	ddx5	missing	TRUE
ENSNFUG00015018338	ENSNFUG00015018338	missing	TRUE
ENSNFUG00015021633	MYCBP	missing	TRUE
ENSNFUG00015016736	ANGPT1	missing	TRUE
ENSNFUG00015002435	med13b	missing	TRUE
ENSNFUG00015017057	txlnbb	missing	TRUE
ENSNFUG00015001990	bloc1s3	missing	TRUE
ENSNFUG00015025332	RPL38	missing	TRUE
ENSNFUG00015015223	ENSNFUG00015015223	missing	TRUE
ENSNFUG00015025049	ENSNFUG00015025049	missing	TRUE
ENSNFUG00015002561	ENSNFUG00015002561	missing	TRUE
ENSNFUG00015009785	ENSNFUG00015009785	missing	TRUE
ENSNFUG00015006496	prdx2	missing	TRUE
ENSNFUG00015007063	rbm5	missing	TRUE
ENSNFUG00015022987	nr1d4b	missing	TRUE
ENSNFUG00015018425	myo18ab	missing	TRUE
ENSNFUG00015022633	TBC1D22B	missing	TRUE
ENSNFUG00015006348	SERPINH1B	missing	TRUE
ENSNFUG00015003915	ITGB6	missing	TRUE
ENSNFUG00015022065	ENSNFUG00015022065	missing	TRUE
ENSNFUG00015008155	ENSNFUG00015008155	missing	TRUE
ENSNFUG00015018977	si:dkey-264d12.5	missing	TRUE
ENSNFUG00015008631	scrib	missing	TRUE
ENSNFUG00015004006	asb2a.1	missing	TRUE
ENSNFUG00015000427	ENSNFUG00015000427	missing	TRUE
ENSNFUG00015005020	BCL6A	missing	TRUE
ENSNFUG00015002327	bcat2	missing	TRUE
ENSNFUG00015003599	IER2	missing	TRUE
ENSNFUG00015000152	Nfu_g_1_009550	missing	TRUE
ENSNFUG00015006005	PIK3R1	missing	TRUE
ENSNFUG00015023301	HNRNPA3	missing	TRUE
ENSNFUG00015014159	ENSNFUG00015014159	missing	TRUE
ENSNFUG00015008166	cstf3	missing	TRUE
ENSNFUG00015005881	RCN3	missing	TRUE
ENSNFUG00015022344	ENSNFUG00015022344	missing	TRUE
ENSNFUG00015008850	zgc:92518	missing	TRUE
ENSNFUG00015015776	SLC4A7	missing	TRUE
ENSNFUG00015003951	ENSNFUG00015003951	missing	TRUE
ENSNFUG00015008514	TOB1	missing	TRUE
ENSNFUG00015022940	ENSNFUG00015022940	missing	TRUE
ENSNFUG00015021480	ENSNFUG00015021480	missing	TRUE
ENSNFUG00015025126	aatkb	missing	TRUE
ENSNFUG00015021572	ENSNFUG00015021572	missing	TRUE
ENSNFUG00015007766	anxa13l	missing	TRUE
ENSNFUG00015005973	CDKN1A	missing	TRUE
ENSNFUG00015015323	ZC3H12A	missing	TRUE
ENSNFUG00015010712	zgc:103759	missing	TRUE
ENSNFUG00015005445	ENSNFUG00015005445	missing	TRUE
ENSNFUG00015024228	FGD	missing	TRUE
ENSNFUG00015016007	slc25a11	missing	TRUE
ENSNFUG00015002348	ASB16	missing	TRUE
ENSNFUG00015004027	srsf7a	missing	TRUE
ENSNFUG00015024368	TBPL1	missing	TRUE
ENSNFUG00015002269	ppfibp2a	missing	TRUE
ENSNFUG00015020654	NR4A1	missing	TRUE
ENSNFUG00015017543	mcm3ap	missing	TRUE
ENSNFUG00015004968	ENSNFUG00015004968	missing	TRUE
ENSNFUG00015004007	TSC22D3	missing	TRUE
ENSNFUG00015011527	myom1a	missing	TRUE
ENSNFUG00015024733	gart	missing	TRUE
ENSNFUG00015019301	THBS1	missing	TRUE
ENSNFUG00015011432	CSRNP1A	missing	TRUE
ENSNFUG00015006914	ENSNFUG00015006914	missing	TRUE
ENSNFUG00015018321	ENSNFUG00015018321	missing	TRUE
ENSNFUG00015006800	rapsn	missing	TRUE
ENSNFUG00015010560	Nfu_g_1_016919	missing	TRUE
ENSNFUG00015006798	asb14a	missing	TRUE
ENSNFUG00015013424	Nfu_g_1_013830	missing	TRUE
ENSNFUG00015017646	smarca4a	missing	TRUE
ENSNFUG00015007574	ENSNFUG00015007574	missing	TRUE
ENSNFUG00015001025	ndufa1	missing	TRUE
ENSNFUG00015020181	SLC22A13	missing	TRUE
ENSNFUG00015000355	si:ch73-106g13.1	missing	TRUE
ENSNFUG00015007426	zmynd8	missing	TRUE
ENSNFUG00015017837	EGFL7	missing	TRUE
ENSNFUG00015007720	ENSNFUG00015007720	missing	TRUE
ENSNFUG00015023845	ENSNFUG00015023845	missing	TRUE
ENSNFUG00015002872	ENSNFUG00015002872	missing	TRUE
ENSNFUG00015005010	itih2	missing	TRUE
ENSNFUG00015000649	MME	missing	TRUE
ENSNFUG00015021992	HER9	missing	TRUE
ENSNFUG00015007239	mrps6	missing	TRUE
ENSNFUG00015013355	DTD2	missing	TRUE
ENSNFUG00015022686	ARNTL2	missing	TRUE
ENSNFUG00015017503	syne1b	missing	TRUE
ENSNFUG00015014303	ENSNFUG00015014303	missing	TRUE
ENSNFUG00015008794	GADD45AB	missing	TRUE
ENSNFUG00015017761	zfhx4	missing	TRUE
ENSNFUG00015018261	ZC3H12D	missing	TRUE
ENSNFUG00015019518	ENSNFUG00015019518	missing	TRUE
ENSNFUG00015016441	pcf11	missing	TRUE
ENSNFUG00015023932	ADAMTS1	missing	TRUE
ENSNFUG00015005691	piezo1	missing	TRUE
ENSNFUG00015012007	ENSNFUG00015012007	missing	TRUE
ENSNFUG00015014569	LENG8	missing	TRUE
ENSNFUG00015009429	HHATLA	missing	TRUE
ENSNFUG00015007651	ENSNFUG00015007651	missing	TRUE
ENSNFUG00015003076	RBMX	missing	TRUE
ENSNFUG00015023963	ENSNFUG00015023963	missing	TRUE
ENSNFUG00015015695	mast3b	missing	TRUE
ENSNFUG00015013920	SRPK3	missing	TRUE
ENSNFUG00015021052	ENSNFUG00015021052	missing	TRUE
ENSNFUG00015013465	PIK3R6	missing	TRUE
ENSNFUG00015002964	cacnb1	missing	TRUE
ENSNFUG00015013116	ZNF706	missing	TRUE
ENSNFUG00015025414	usp13	missing	TRUE
ENSNFUG00015003665	gpatch8	missing	TRUE
ENSNFUG00015020529	mcf2la	missing	TRUE
ENSNFUG00015004278	ENSNFUG00015004278	missing	TRUE
ENSNFUG00015006888	RRBP1A	missing	TRUE
ENSNFUG00015018791	ENSNFUG00015018791	missing	TRUE
ENSNFUG00015025442	ENSNFUG00015025442	missing	TRUE
ENSNFUG00015000665	EIF2S1B	missing	TRUE
ENSNFUG00015020686	rasgef1bb	missing	TRUE
ENSNFUG00015024540	phactr3a	missing	TRUE
ENSNFUG00015025437	hnrnpm	missing	TRUE
ENSNFUG00015017013	CCDC124	missing	TRUE
ENSNFUG00015017635	FOSL2	missing	TRUE
ENSNFUG00015006369	golga3	missing	TRUE
ENSNFUG00015020256	ENSNFUG00015020256	missing	TRUE
ENSNFUG00015021673	slc9a1b	missing	TRUE
ENSNFUG00015004089	lama2	missing	TRUE
ENSNFUG00015025366	FAM43A	missing	TRUE
ENSNFUG00015009906	ADAMTS18	missing	TRUE
ENSNFUG00015023805	asb4	missing	TRUE
ENSNFUG00015024416	EYA4	missing	TRUE
ENSNFUG00015005441	NXF3	missing	TRUE
ENSNFUG00015000828	zgc:162872	missing	TRUE
ENSNFUG00015024969	ENSNFUG00015024969	missing	TRUE
ENSNFUG00015021222	ZC3H13	missing	TRUE
ENSNFUG00015016040	Nfu_g_1_018478	missing	TRUE
ENSNFUG00015020596	ENSNFUG00015020596	missing	TRUE
ENSNFUG00015008804	casq1a	missing	TRUE
ENSNFUG00015001103	RPA2	missing	TRUE
ENSNFUG00015011293	SLA2	missing	TRUE
ENSNFUG00015017676	ampd1	missing	TRUE
ENSNFUG00015015146	ENSNFUG00015015146	missing	TRUE
ENSNFUG00015019814	NR4A1	missing	TRUE
ENSNFUG00015009203	nrap	missing	TRUE
ENSNFUG00015016905	ENSNFUG00015016905	missing	TRUE
ENSNFUG00015018055	ENSNFUG00015018055	missing	TRUE
ENSNFUG00015022982	CIRBP	missing	TRUE
ENSNFUG00015004134	hjv	missing	TRUE
ENSNFUG00015005212	ADAM11	missing	TRUE
ENSNFUG00015004432	fam13a	missing	TRUE
ENSNFUG00015002208	EML6	missing	TRUE
ENSNFUG00015017281	ENSNFUG00015017281	missing	TRUE
ENSNFUG00015018814	HEMK1	missing	TRUE
ENSNFUG00015005981	dynlrb1	missing	TRUE
ENSNFUG00015020808	errfi1a	missing	TRUE
ENSNFUG00015002106	ogt.1	missing	TRUE
ENSNFUG00015021908	CLINT1A	missing	TRUE
