## Supplementary material for "Sexually Dimorphic Response to Dietary Restriction-induced Longevity and Muscle Rejuvenation in *Nothobranchius furzeri*": TableS17

gene_id	gene_name	E_OCFvsOCM	H_OIFFvsOIFM
ENSNFUG00015008830	ENSNFUG00015008830	TRUE	TRUE
ENSNFUG00015021826	mustn1b	TRUE	TRUE
ENSNFUG00015003275	fhl1a	TRUE	TRUE
ENSNFUG00015012657	tnnt2b	TRUE	TRUE
ENSNFUG00015011108	DNAJA4	TRUE	TRUE
ENSNFUG00015022788	fhl5	TRUE	TRUE
ENSNFUG00015021376	OLFML2BB	TRUE	TRUE
ENSNFUG00015009512	cyp2n13	TRUE	TRUE
ENSNFUG00015004067	CSRP3	TRUE	TRUE
ENSNFUG00015012516	HSPB1	TRUE	TRUE
ENSNFUG00015007025	Nfu_g_1_015864	TRUE	TRUE
ENSNFUG00015002416	tnnt1	TRUE	TRUE
ENSNFUG00015005654	mybpc1	TRUE	TRUE
ENSNFUG00015000552	tpm2	TRUE	TRUE
ENSNFUG00015013910	Nfu_g_1_022203	TRUE	TRUE
ENSNFUG00015009007	ENSNFUG00015009007	TRUE	TRUE
ENSNFUG00015017371	myoz3a	TRUE	TRUE
ENSNFUG00015016030	pdlim3a	TRUE	TRUE
ENSNFUG00015023856	pfkma	TRUE	TRUE
ENSNFUG00015020298	prelp	TRUE	TRUE
ENSNFUG00015013691	igflr1	TRUE	TRUE
ENSNFUG00015022701	tnni4a	TRUE	TRUE
ENSNFUG00015010293	ENSNFUG00015010293	TRUE	TRUE
ENSNFUG00015021201	FHL2	TRUE	TRUE
ENSNFUG00015017481	tnnc1b	TRUE	TRUE
ENSNFUG00015007130	fbp2	TRUE	TRUE
ENSNFUG00015020934	myhb	TRUE	TRUE
ENSNFUG00015018236	mybpha	TRUE	TRUE
ENSNFUG00015022568	OLA.15633	TRUE	TRUE
ENSNFUG00015022495	ENSNFUG00015022495	TRUE	TRUE
ENSNFUG00015018252	actn2b	TRUE	TRUE
ENSNFUG00015023269	myl2b	TRUE	TRUE
ENSNFUG00015017183	RUSC2	TRUE	TRUE
ENSNFUG00015004001	thbs2a	TRUE	TRUE
ENSNFUG00015007801	myoz2b	TRUE	TRUE
ENSNFUG00015007264	HSPB7	TRUE	TRUE
ENSNFUG00015020842	ENSNFUG00015020842	TRUE	TRUE
ENSNFUG00015011708	BEST3	TRUE	TRUE
ENSNFUG00015011418	SYNM	TRUE	TRUE
ENSNFUG00015015497	ANGPTL7	TRUE	missing
ENSNFUG00015006348	SERPINH1B	TRUE	missing
ENSNFUG00015002604	ENSNFUG00015002604	TRUE	missing
ENSNFUG00015019403	ENSNFUG00015019403	TRUE	missing
ENSNFUG00015014860	JARID2B	TRUE	missing
ENSNFUG00015001971	ZFP36	TRUE	missing
ENSNFUG00015019676	HAPLN1A	TRUE	missing
ENSNFUG00015015135	smtnl	TRUE	missing
ENSNFUG00015004007	TSC22D3	TRUE	missing
ENSNFUG00015013861	col12a1b	TRUE	missing
ENSNFUG00015003847	TCAP	TRUE	missing
ENSNFUG00015024212	COL1A2	TRUE	missing
ENSNFUG00015021947	MYL4	TRUE	missing
ENSNFUG00015002601	ENSNFUG00015002601	TRUE	missing
ENSNFUG00015011686	KCNK4	TRUE	missing
ENSNFUG00015000694	si:ch211-156l18.7	TRUE	missing
ENSNFUG00015004123	ENSNFUG00015004123	TRUE	missing
ENSNFUG00015004243	map1lc3cl	TRUE	missing
ENSNFUG00015007494	ENSNFUG00015007494	TRUE	missing
ENSNFUG00015020939	PARK7	TRUE	missing
ENSNFUG00015002432	pdgfrl	TRUE	missing
ENSNFUG00015014965	calua	TRUE	missing
ENSNFUG00015012300	ENSNFUG00015012300	TRUE	missing
ENSNFUG00015005428	KLF2	TRUE	missing
ENSNFUG00015007290	fibinb	TRUE	missing
ENSNFUG00015018077	tns1b	TRUE	missing
ENSNFUG00015008979	CABZ01024201.1	TRUE	missing
ENSNFUG00015006888	RRBP1A	TRUE	missing
ENSNFUG00015023815	NFATC2	TRUE	missing
ENSNFUG00015001179	ENSNFUG00015001179	TRUE	missing
ENSNFUG00015001997	LGALS1	TRUE	missing
ENSNFUG00015006794	ank2a	TRUE	missing
ENSNFUG00015019962	UCMAA	TRUE	missing
ENSNFUG00015024115	ENSNFUG00015024115	TRUE	missing
ENSNFUG00015015166	prnprs3	TRUE	missing
ENSNFUG00015004006	asb2a.1	TRUE	missing
ENSNFUG00015024901	col1a1b	TRUE	missing
ENSNFUG00015010244	dock9b	TRUE	missing
ENSNFUG00015005511	TNC	TRUE	missing
ENSNFUG00015016797	GTPBP2	TRUE	missing
ENSNFUG00015017536	Nfu_g_1_023527	TRUE	missing
ENSNFUG00015018206	AEBP1	TRUE	missing
ENSNFUG00015003309	PBLD	TRUE	missing
ENSNFUG00015025034	ENSNFUG00015025034	TRUE	missing
ENSNFUG00015016904	TRIM9	TRUE	missing
ENSNFUG00015015239	ENSNFUG00015015239	TRUE	missing
ENSNFUG00015018117	hivep3b	TRUE	missing
ENSNFUG00015020256	ENSNFUG00015020256	TRUE	missing
ENSNFUG00015021796	crabp2a	TRUE	missing
ENSNFUG00015015928	fbln1	TRUE	missing
ENSNFUG00015008917	SULT1ST6	TRUE	missing
ENSNFUG00015024435	dbh	TRUE	missing
ENSNFUG00015016627	ENSNFUG00015016627	TRUE	missing
ENSNFUG00015005085	ITIH5	TRUE	missing
ENSNFUG00015023170	fermt2	TRUE	missing
ENSNFUG00015022050	ENSNFUG00015022050	TRUE	missing
ENSNFUG00015005544	SERPINF1	TRUE	missing
ENSNFUG00015005940	aspn	TRUE	missing
ENSNFUG00015019301	THBS1	TRUE	missing
ENSNFUG00015007766	anxa13l	TRUE	missing
ENSNFUG00015013522	TNNT1	TRUE	missing
ENSNFUG00015025442	ENSNFUG00015025442	TRUE	missing
ENSNFUG00015019947	cav3	TRUE	missing
ENSNFUG00015009566	ddr2a	TRUE	missing
ENSNFUG00015001554	sbk3	TRUE	missing
ENSNFUG00015019246	BX294190.1	TRUE	missing
ENSNFUG00015022636	dnajb5	TRUE	missing
ENSNFUG00015010455	p3h4	TRUE	missing
ENSNFUG00015003951	ENSNFUG00015003951	TRUE	missing
ENSNFUG00015009835	Nfu_g_1_020146	TRUE	missing
ENSNFUG00015007402	ENSNFUG00015007402	TRUE	missing
ENSNFUG00015017579	RAP1GAP	TRUE	missing
ENSNFUG00015014217	ENSNFUG00015014217	TRUE	missing
ENSNFUG00015013632	HSPB6	TRUE	missing
ENSNFUG00015017954	fam107b	TRUE	missing
ENSNFUG00015006798	asb14a	TRUE	missing
ENSNFUG00015020614	plekhh1	TRUE	missing
ENSNFUG00015024228	FGD	TRUE	missing
ENSNFUG00015018531	kcnq5b	TRUE	missing
ENSNFUG00015015851	myog	TRUE	missing
ENSNFUG00015013758	COL15A1	TRUE	missing
ENSNFUG00015021688	ENSNFUG00015021688	TRUE	missing
ENSNFUG00015004973	dpt	TRUE	missing
ENSNFUG00015011616	pxna	TRUE	missing
ENSNFUG00015003639	TRIB2	TRUE	missing
ENSNFUG00015008113	ENSNFUG00015008113	TRUE	missing
ENSNFUG00015004253	lum	TRUE	missing
ENSNFUG00015012096	col6a2	TRUE	missing
ENSNFUG00015012075	col6a1	TRUE	missing
ENSNFUG00015008794	GADD45AB	TRUE	missing
ENSNFUG00015019496	ENSNFUG00015019496	TRUE	missing
ENSNFUG00015009573	Nfu_g_1_001420	TRUE	missing
ENSNFUG00015016441	pcf11	TRUE	missing
ENSNFUG00015001028	MAMDC2	TRUE	missing
ENSNFUG00015022641	endouc	TRUE	missing
ENSNFUG00015016449	rorcb	TRUE	missing
ENSNFUG00015006416	PLOD1A	TRUE	missing
ENSNFUG00015020884	SLC6A2	TRUE	missing
ENSNFUG00015011184	Nfu_g_1_011468	TRUE	missing
ENSNFUG00015021553	KAZALD3	TRUE	missing
ENSNFUG00015005844	tspan4b	TRUE	missing
ENSNFUG00015001990	bloc1s3	TRUE	missing
ENSNFUG00015005328	pdgfba	TRUE	missing
ENSNFUG00015018487	lrig3	TRUE	missing
ENSNFUG00015006758	ENSNFUG00015006758	TRUE	missing
ENSNFUG00015015474	tns2b	TRUE	missing
ENSNFUG00015018175	TH	TRUE	missing
ENSNFUG00015004503	si:dkey-206f10.1	TRUE	missing
ENSNFUG00015008689	COL2A1	TRUE	missing
ENSNFUG00015013666	afap1l1a	TRUE	missing
ENSNFUG00015023686	mmp19	TRUE	missing
ENSNFUG00015016344	hpcal1	TRUE	missing
ENSNFUG00015005142	ip6k2a	TRUE	missing
ENSNFUG00015002029	CSRP2	TRUE	missing
ENSNFUG00015020542	ARHGEF12	TRUE	missing
ENSNFUG00015022664	ENSNFUG00015022664	TRUE	missing
ENSNFUG00015015922	rorca	TRUE	missing
ENSNFUG00015024893	CHST15	TRUE	missing
ENSNFUG00015006971	ENSNFUG00015006971	TRUE	missing
ENSNFUG00015018902	MAF1	TRUE	missing
ENSNFUG00015016806	OTOR	TRUE	missing
ENSNFUG00015004249	DCN	TRUE	missing
ENSNFUG00015004602	ENSNFUG00015004602	TRUE	missing
ENSNFUG00015017777	HGD	TRUE	missing
ENSNFUG00015012630	ttll5	TRUE	missing
ENSNFUG00015018348	XYLT1	TRUE	missing
ENSNFUG00015019504	DSE	TRUE	missing
ENSNFUG00015007620	ENSNFUG00015007620	TRUE	missing
ENSNFUG00015023562	HSD11B1L	TRUE	missing
ENSNFUG00015007466	scgn	TRUE	missing
ENSNFUG00015006333	ENSNFUG00015006333	TRUE	missing
ENSNFUG00015004466	ENSNFUG00015004466	TRUE	missing
ENSNFUG00015022757	pfkfb1	TRUE	missing
ENSNFUG00015011887	scn12aa	TRUE	missing
ENSNFUG00015006872	AGMAT	TRUE	missing
ENSNFUG00015007966	Nfu_g_1_005373	TRUE	missing
ENSNFUG00015021218	thbs4a	TRUE	missing
ENSNFUG00015017503	syne1b	TRUE	missing
ENSNFUG00015020771	ENSNFUG00015020771	TRUE	missing
ENSNFUG00015016566	KCNAB1	TRUE	missing
ENSNFUG00015017635	FOSL2	TRUE	missing
ENSNFUG00015019783	mbd3b	TRUE	missing
ENSNFUG00015020877	BARX2	TRUE	missing
ENSNFUG00015008166	cstf3	TRUE	missing
ENSNFUG00015017233	ANGPTL2B	TRUE	missing
ENSNFUG00015025284	CYR61	TRUE	missing
ENSNFUG00015020690	DUSP6	TRUE	missing
ENSNFUG00015023932	ADAMTS1	TRUE	missing
ENSNFUG00015024056	MXD1	TRUE	missing
ENSNFUG00015007953	PMEPA1	TRUE	missing
ENSNFUG00015024193	CABZ01090975.1	TRUE	missing
ENSNFUG00015006469	SOX17	TRUE	missing
ENSNFUG00015000980	FOS	TRUE	missing
ENSNFUG00015015062	AAMDC	TRUE	missing
ENSNFUG00015023024	itih6	TRUE	missing
ENSNFUG00015022846	edn1	TRUE	missing
ENSNFUG00015004801	TNNI1	TRUE	missing
ENSNFUG00015002348	ASB16	TRUE	missing
ENSNFUG00015006327	ENSNFUG00015006327	TRUE	missing
ENSNFUG00015016070	ENSNFUG00015016070	TRUE	missing
ENSNFUG00015018671	arxa	TRUE	missing
ENSNFUG00015025049	ENSNFUG00015025049	TRUE	missing
ENSNFUG00015005276	slc25a25a	TRUE	missing
ENSNFUG00015013465	PIK3R6	TRUE	missing
ENSNFUG00015009023	IL18R1	TRUE	missing
ENSNFUG00015004988	ENTPD3	TRUE	missing
ENSNFUG00015008060	ENSNFUG00015008060	TRUE	missing
ENSNFUG00015025366	FAM43A	TRUE	missing
ENSNFUG00015002585	TMTC2	TRUE	missing
ENSNFUG00015023485	dhrs7ca	TRUE	missing
ENSNFUG00015023225	ADAMTSL7	TRUE	missing
ENSNFUG00015006238	eef2k	TRUE	missing
ENSNFUG00015012984	prkcda	TRUE	missing
ENSNFUG00015011576	MYL2	TRUE	missing
ENSNFUG00015006229	SIK1	TRUE	missing
ENSNFUG00015012038	OLFML2A	TRUE	missing
ENSNFUG00015008307	arhgap36	TRUE	missing
ENSNFUG00015004463	lmod2b	TRUE	missing
ENSNFUG00015013076	GLI3	TRUE	missing
ENSNFUG00015024241	si:ch211-263k4.2	TRUE	missing
ENSNFUG00015021811	pdia2	TRUE	missing
ENSNFUG00015019219	DKK3B	TRUE	missing
ENSNFUG00015000443	sparc	TRUE	missing
ENSNFUG00015004493	ENSNFUG00015004493	TRUE	missing
ENSNFUG00015008399	ENSNFUG00015008399	TRUE	missing
ENSNFUG00015024416	EYA4	TRUE	missing
ENSNFUG00015011790	mettl11b	TRUE	missing
ENSNFUG00015023113	ank1a	TRUE	missing
ENSNFUG00015001049	smad7	TRUE	missing
ENSNFUG00015015249	bgnb	TRUE	missing
ENSNFUG00015003859	ENSNFUG00015003859	TRUE	missing
ENSNFUG00015014837	ENSNFUG00015014837	TRUE	missing
ENSNFUG00015013514	synpo2lb	TRUE	missing
ENSNFUG00015012510	ENSNFUG00015012510	TRUE	missing
ENSNFUG00015002740	AL929222.1	TRUE	missing
ENSNFUG00015012336	KLF6	TRUE	missing
ENSNFUG00015016237	ENSNFUG00015016237	TRUE	missing
ENSNFUG00015020157	CSRNP1B	TRUE	missing
ENSNFUG00015003848	DACT3	TRUE	missing
ENSNFUG00015005286	RDH8A	TRUE	missing
ENSNFUG00015021500	ENSNFUG00015021500	TRUE	missing
ENSNFUG00015021053	SGCD	TRUE	missing
ENSNFUG00015002057	UNC93A	TRUE	missing
ENSNFUG00015009200	CD99	TRUE	missing
ENSNFUG00015000560	ENSNFUG00015000560	TRUE	missing
ENSNFUG00015025051	xirp2b	TRUE	missing
ENSNFUG00015022862	OSBP2	TRUE	missing
ENSNFUG00015017977	ampd3b	TRUE	missing
ENSNFUG00015017533	NFIL3-6	TRUE	missing
ENSNFUG00015016958	frmd6	TRUE	missing
ENSNFUG00015007584	PLEKHO1B	TRUE	missing
ENSNFUG00015003321	Nfu_g_1_018246	TRUE	missing
ENSNFUG00015002851	CD97	TRUE	missing
ENSNFUG00015020438	SCN3B	TRUE	missing
ENSNFUG00015010675	ENSNFUG00015010675	TRUE	missing
ENSNFUG00015018743	myl13	TRUE	missing
ENSNFUG00015025001	ENSNFUG00015025001	TRUE	missing
ENSNFUG00015006162	PER2	TRUE	missing
ENSNFUG00015005019	srgap1a	TRUE	missing
ENSNFUG00015007582	Nfu_g_1_001977	TRUE	missing
ENSNFUG00015014725	ENSNFUG00015014725	TRUE	missing
ENSNFUG00015000355	si:ch73-106g13.1	TRUE	missing
ENSNFUG00015019909	COL11A1B	TRUE	missing
ENSNFUG00015000562	FAM184B	TRUE	missing
ENSNFUG00015004475	asb15b	TRUE	missing
ENSNFUG00015011620	ENSNFUG00015011620	TRUE	missing
ENSNFUG00015012343	postna	TRUE	missing
ENSNFUG00015024087	ITGA6	TRUE	missing
ENSNFUG00015015259	OLA.15992	TRUE	missing
ENSNFUG00015001558	mfap5	TRUE	missing
ENSNFUG00015012239	pbxip1b	TRUE	missing
ENSNFUG00015018338	ENSNFUG00015018338	TRUE	missing
ENSNFUG00015017678	matn3b	TRUE	missing
ENSNFUG00015016911	ENSNFUG00015016911	TRUE	missing
ENSNFUG00015020821	ENSNFUG00015020821	TRUE	missing
ENSNFUG00015005488	COBL	TRUE	missing
ENSNFUG00015017281	ENSNFUG00015017281	TRUE	missing
ENSNFUG00015022443	ENSNFUG00015022443	TRUE	missing
ENSNFUG00015004364	CEBPA	TRUE	missing
ENSNFUG00015002738	ibtk	TRUE	missing
ENSNFUG00015016999	MCAM	TRUE	missing
ENSNFUG00015024098	gal3st1a	TRUE	missing
ENSNFUG00015014365	ENSNFUG00015014365	TRUE	missing
ENSNFUG00015017813	gabrb1	TRUE	missing
ENSNFUG00015004089	lama2	TRUE	missing
ENSNFUG00015023337	FAM196A	TRUE	missing
ENSNFUG00015012279	ENSNFUG00015012279	TRUE	missing
ENSNFUG00015000865	ENSNFUG00015000865	TRUE	missing
ENSNFUG00015006867	pigr	TRUE	missing
ENSNFUG00015007797	ENSNFUG00015007797	TRUE	missing
ENSNFUG00015002498	SPRY1	TRUE	missing
ENSNFUG00015001906	TGFBI	TRUE	missing
ENSNFUG00015022744	ppp1r13ba	TRUE	missing
ENSNFUG00015023676	ENSNFUG00015023676	TRUE	missing
ENSNFUG00015008525	STAC	TRUE	missing
ENSNFUG00015024970	FZD10	TRUE	missing
ENSNFUG00015013125	TP53INP2	TRUE	missing
ENSNFUG00015011642	CNN2	TRUE	missing
ENSNFUG00015017318	ENSNFUG00015017318	TRUE	missing
ENSNFUG00015013993	ENSNFUG00015013993	TRUE	missing
ENSNFUG00015007644	ENSNFUG00015007644	TRUE	missing
ENSNFUG00015007049	GPX1A	TRUE	missing
ENSNFUG00015005264	rgl2	TRUE	missing
ENSNFUG00015019392	DUSP8A	TRUE	missing
ENSNFUG00015018317	PRRX1A	TRUE	missing
ENSNFUG00015004055	CTNNB1	TRUE	missing
ENSNFUG00015010967	ENSNFUG00015010967	TRUE	missing
ENSNFUG00015005854	CAMK2A	TRUE	missing
ENSNFUG00015009455	fosb	TRUE	missing
ENSNFUG00015020835	coro1cb	TRUE	missing
ENSNFUG00015022289	GSTM3	TRUE	missing
ENSNFUG00015008478	clul1	TRUE	missing
ENSNFUG00015005561	GULP1	TRUE	missing
ENSNFUG00015024214	zgc:56585	TRUE	missing
ENSNFUG00015014159	ENSNFUG00015014159	TRUE	missing
ENSNFUG00015011442	xpr1b	TRUE	missing
ENSNFUG00015010638	CA12	TRUE	missing
ENSNFUG00015011943	zgc:113232	TRUE	missing
ENSNFUG00015002940	BX005082.1	TRUE	missing
ENSNFUG00015006337	COL9A2	TRUE	missing
ENSNFUG00015006825	sox4b	TRUE	missing
ENSNFUG00015016736	ANGPT1	TRUE	missing
ENSNFUG00015004974	TTC36	TRUE	missing
ENSNFUG00015012568	pthlha	TRUE	missing
ENSNFUG00015023433	ENSNFUG00015023433	TRUE	missing
ENSNFUG00015019167	Nfu_g_1_019414	TRUE	missing
ENSNFUG00015017581	MOB2	TRUE	missing
ENSNFUG00015016467	CEBPD	TRUE	missing
ENSNFUG00015023030	mylk4a	TRUE	missing
ENSNFUG00015006213	dmd	TRUE	missing
ENSNFUG00015017113	FAM83G	TRUE	missing
ENSNFUG00015007235	actn1	TRUE	missing
ENSNFUG00015016194	lrp1ab	TRUE	missing
ENSNFUG00015015499	usp28	TRUE	missing
ENSNFUG00015002164	CTGFA	TRUE	missing
ENSNFUG00015007581	adamts3	TRUE	missing
ENSNFUG00015013998	NT5C2L1	TRUE	missing
ENSNFUG00015013592	gria3a	TRUE	missing
ENSNFUG00015018457	LIPG	TRUE	missing
ENSNFUG00015025269	ENSNFUG00015025269	TRUE	missing
ENSNFUG00015022271	ENSNFUG00015022271	TRUE	missing
ENSNFUG00015017019	COL2A1A	TRUE	missing
ENSNFUG00015010070	gadd45ga	TRUE	missing
ENSNFUG00015010268	gsta.2	TRUE	missing
ENSNFUG00015000487	ENSNFUG00015000487	TRUE	missing
ENSNFUG00015008224	SOUL3	TRUE	missing
ENSNFUG00015005009	plekhg5b	TRUE	missing
ENSNFUG00015008309	BCO2A	TRUE	missing
ENSNFUG00015001059	ENSNFUG00015001059	TRUE	missing
ENSNFUG00015006941	ENSNFUG00015006941	TRUE	missing
ENSNFUG00015005261	SRGAP3	TRUE	missing
ENSNFUG00015005617	C19ORF24	TRUE	missing
ENSNFUG00015005810	zswim5	TRUE	missing
ENSNFUG00015002681	HIVEP2	TRUE	missing
ENSNFUG00015011003	ENSNFUG00015011003	TRUE	missing
ENSNFUG00015021239	hhatlb	TRUE	missing
ENSNFUG00015013926	CABZ01049058.1	TRUE	missing
ENSNFUG00015000931	ENSNFUG00015000931	TRUE	missing
ENSNFUG00015019943	zgc:92137	TRUE	missing
ENSNFUG00015023230	TM6SF1	TRUE	missing
ENSNFUG00015006917	fbln7	TRUE	missing
ENSNFUG00015004154	thbs4b	TRUE	missing
ENSNFUG00015020524	cab39l	TRUE	missing
ENSNFUG00015005020	BCL6A	TRUE	missing
ENSNFUG00015000807	KLF4	TRUE	missing
ENSNFUG00015009278	MCM2	TRUE	missing
ENSNFUG00015013826	dnm2b	TRUE	missing
ENSNFUG00015020223	OXSR1B	TRUE	missing
ENSNFUG00015020780	osbpl6	TRUE	missing
ENSNFUG00015007509	FAM57A	TRUE	missing
ENSNFUG00015020790	stx16	TRUE	missing
ENSNFUG00015010904	ANGPTL1	TRUE	missing
ENSNFUG00015005445	ENSNFUG00015005445	TRUE	missing
ENSNFUG00015012483	LAMB2	TRUE	missing
ENSNFUG00015008570	TMEM233	TRUE	missing
ENSNFUG00015001653	rapgef5a	TRUE	missing
ENSNFUG00015011201	DNAJB4	TRUE	missing
ENSNFUG00015022491	S100V2	TRUE	missing
ENSNFUG00015007184	fah	TRUE	missing
ENSNFUG00015007934	TRIB3	TRUE	missing
ENSNFUG00015021354	FKBP1AB	TRUE	missing
ENSNFUG00015007171	itga11a	TRUE	missing
ENSNFUG00015009599	TMOD1	TRUE	missing
ENSNFUG00015004412	DENND4A	TRUE	missing
ENSNFUG00015022552	ENSNFUG00015022552	TRUE	missing
ENSNFUG00015024598	ENSNFUG00015024598	TRUE	missing
ENSNFUG00015007192	kcnq5a	TRUE	missing
ENSNFUG00015010049	CNN3A	TRUE	missing
ENSNFUG00015017112	LZIC	TRUE	missing
ENSNFUG00015020311	rhobtb4	TRUE	missing
ENSNFUG00015006329	TINF2	TRUE	missing
ENSNFUG00015019927	ANKS1A	TRUE	missing
ENSNFUG00015000700	FHL2	TRUE	missing
ENSNFUG00015011525	ENSNFUG00015011525	TRUE	missing
ENSNFUG00015005466	SULF2	TRUE	missing
ENSNFUG00015021566	ENSNFUG00015021566	TRUE	missing
ENSNFUG00015012882	KCNB2	TRUE	missing
ENSNFUG00015012119	slc25a47a	TRUE	missing
ENSNFUG00015006999	LTBP3	TRUE	missing
ENSNFUG00015019206	HSPA4L	TRUE	missing
ENSNFUG00015000886	SLC44A1A	TRUE	missing
ENSNFUG00015013441	ENSNFUG00015013441	TRUE	missing
ENSNFUG00015015269	SLC6A6A	TRUE	missing
ENSNFUG00015020742	mfsd2ab	TRUE	missing
ENSNFUG00015012007	ENSNFUG00015012007	TRUE	missing
ENSNFUG00015008831	aox6	TRUE	missing
ENSNFUG00015022830	RRAS	TRUE	missing
ENSNFUG00015010746	MMP15	TRUE	missing
ENSNFUG00015012658	TGFB3	TRUE	missing
ENSNFUG00015021159	CP	TRUE	missing
ENSNFUG00015019176	lrch4	TRUE	missing
ENSNFUG00015021060	pfkfb3	TRUE	missing
ENSNFUG00015002521	TBX22	TRUE	missing
ENSNFUG00015018169	NPAS2	TRUE	missing
ENSNFUG00015017779	igsf10	TRUE	missing
ENSNFUG00015022873	apol1	TRUE	missing
ENSNFUG00015018220	ENSNFUG00015018220	TRUE	missing
ENSNFUG00015022787	COL10A1	TRUE	missing
ENSNFUG00015011837	GUK1	TRUE	missing
ENSNFUG00015024401	alas2	TRUE	missing
ENSNFUG00015007522	RSBN1	TRUE	missing
ENSNFUG00015015323	ZC3H12A	TRUE	missing
ENSNFUG00015015440	DYNLL1	TRUE	missing
ENSNFUG00015015420	serinc2	TRUE	missing
ENSNFUG00015012634	csrp1b	TRUE	missing
ENSNFUG00015008155	ENSNFUG00015008155	TRUE	missing
ENSNFUG00015008804	casq1a	TRUE	missing
ENSNFUG00015019467	anxa4	TRUE	missing
ENSNFUG00015015855	trim101	TRUE	missing
ENSNFUG00015018827	BCMO1A	TRUE	missing
ENSNFUG00015006275	adamts16	TRUE	missing
ENSNFUG00015005751	IQGAP1	TRUE	missing
ENSNFUG00015022965	ENSNFUG00015022965	TRUE	missing
ENSNFUG00015020686	rasgef1bb	TRUE	missing
ENSNFUG00015020418	LAYN	TRUE	missing
ENSNFUG00015002937	ENSNFUG00015002937	TRUE	missing
ENSNFUG00015007631	smarcd3b	TRUE	missing
ENSNFUG00015007541	ENSNFUG00015007541	TRUE	missing
ENSNFUG00015013186	hectd2	TRUE	missing
ENSNFUG00015020529	mcf2la	TRUE	missing
ENSNFUG00015022151	slc10a4	TRUE	missing
ENSNFUG00015004706	PPP2CA	TRUE	missing
ENSNFUG00015020150	MYOM3	TRUE	missing
ENSNFUG00015018157	ENSNFUG00015018157	TRUE	missing
ENSNFUG00015006914	ENSNFUG00015006914	TRUE	missing
ENSNFUG00015001205	OLA.14942	TRUE	missing
ENSNFUG00015020654	NR4A1	TRUE	missing
ENSNFUG00015013184	HP1BP3	TRUE	missing
ENSNFUG00015009250	lmo7b	TRUE	missing
ENSNFUG00015023173	IRF5	TRUE	missing
ENSNFUG00015010480	MATCAP1	TRUE	missing
ENSNFUG00015021052	ENSNFUG00015021052	TRUE	missing
ENSNFUG00015010862	AND1	TRUE	missing
ENSNFUG00015020013	ISYNA1	TRUE	missing
ENSNFUG00015015129	ENSNFUG00015015129	TRUE	missing
ENSNFUG00015003664	smtnl1	TRUE	missing
ENSNFUG00015011764	ENSNFUG00015011764	TRUE	missing
ENSNFUG00015008722	pabpc1b	TRUE	missing
ENSNFUG00015011662	spaca4l	TRUE	missing
ENSNFUG00015017190	ogdhb	TRUE	missing
ENSNFUG00015018838	CPT1B	TRUE	missing
ENSNFUG00015010228	FAM110B	TRUE	missing
ENSNFUG00015023095	Nfu_g_1_015341	TRUE	missing
ENSNFUG00015007894	Nfu_g_1_020251	TRUE	missing
ENSNFUG00015025344	USP1	TRUE	missing
ENSNFUG00015000080	tent5ab	TRUE	missing
ENSNFUG00015014208	ENSNFUG00015014208	TRUE	missing
ENSNFUG00015012084	uacab	TRUE	missing
ENSNFUG00015007263	VAT1	TRUE	missing
ENSNFUG00015020187	PPFIBP2	TRUE	missing
ENSNFUG00015005407	tspan2b	TRUE	missing
ENSNFUG00015016753	OGFR	TRUE	missing
ENSNFUG00015016748	meox2a	TRUE	missing
ENSNFUG00015018494	kcnip3b	TRUE	missing
ENSNFUG00015020746	RRAS2	TRUE	missing
ENSNFUG00015016597	CTHRC1	TRUE	missing
ENSNFUG00015009193	ENSNFUG00015009193	TRUE	missing
ENSNFUG00015017272	SFRP2	TRUE	missing
ENSNFUG00015005272	PACSIN2	TRUE	missing
ENSNFUG00015012301	sncga	TRUE	missing
ENSNFUG00015021768	JUND	TRUE	missing
ENSNFUG00015015642	ENSNFUG00015015642	TRUE	missing
ENSNFUG00015023329	cryz	TRUE	missing
ENSNFUG00015004252	ENSNFUG00015004252	TRUE	missing
ENSNFUG00015002982	C1QTNF6A	TRUE	missing
ENSNFUG00015005090	phtf2	TRUE	missing
ENSNFUG00015014734	PAPD7	TRUE	missing
ENSNFUG00015014709	ENSNFUG00015014709	TRUE	missing
ENSNFUG00015008425	nptnb	TRUE	missing
ENSNFUG00015012598	rgs16	TRUE	missing
ENSNFUG00015009973	si:ch73-91k6.2	TRUE	missing
ENSNFUG00015009961	ENSNFUG00015009961	TRUE	missing
ENSNFUG00015008294	scinla	TRUE	missing
ENSNFUG00015021207	C2ORF40	TRUE	missing
ENSNFUG00015007634	ENSNFUG00015007634	TRUE	missing
ENSNFUG00015003307	rpl35a	TRUE	missing
ENSNFUG00015021673	slc9a1b	TRUE	missing
ENSNFUG00015011496	PLOD2	TRUE	missing
ENSNFUG00015012077	igfn1.2	TRUE	missing
ENSNFUG00015005458	CPZ	TRUE	missing
ENSNFUG00015004011	asb2a.1	TRUE	missing
ENSNFUG00015015438	postnb	TRUE	missing
ENSNFUG00015021014	MEGF6	TRUE	missing
ENSNFUG00015000474	hsp90ab1	TRUE	missing
ENSNFUG00015006074	mib2	TRUE	missing
ENSNFUG00015023369	col11a1a	TRUE	missing
ENSNFUG00015016932	HBEGFA	TRUE	missing
ENSNFUG00015011577	PIK3R3	TRUE	missing
ENSNFUG00015000299	LONRF3	TRUE	missing
ENSNFUG00015001947	b4galt1l	TRUE	missing
ENSNFUG00015019589	mlf1	TRUE	missing
ENSNFUG00015024534	ENSNFUG00015024534	TRUE	missing
ENSNFUG00015000523	ENSNFUG00015000523	TRUE	missing
ENSNFUG00015014696	C1QA	TRUE	missing
ENSNFUG00015020695	WAS	TRUE	missing
ENSNFUG00015018279	ENSNFUG00015018279	TRUE	missing
ENSNFUG00015011335	mef2aa	TRUE	missing
ENSNFUG00015015574	snai1a	TRUE	missing
ENSNFUG00015020888	COL9A1	TRUE	missing
ENSNFUG00015000872	si:dkey-28e7.3	TRUE	missing
ENSNFUG00015018118	CH1073-291C23.1	TRUE	missing
ENSNFUG00015011393	slc22a13a	TRUE	missing
ENSNFUG00015000118	shank1	TRUE	missing
ENSNFUG00015018072	mcm9	TRUE	missing
ENSNFUG00015022686	ARNTL2	TRUE	missing
ENSNFUG00015022034	retreg1	TRUE	missing
ENSNFUG00015011872	ENSNFUG00015011872	TRUE	missing
ENSNFUG00015010635	loxl3b	TRUE	missing
ENSNFUG00015003325	utrn	TRUE	missing
ENSNFUG00015007450	scn1lab	TRUE	missing
ENSNFUG00015012977	si:dkey-74k8.3	TRUE	missing
ENSNFUG00015002305	ENSNFUG00015002305	TRUE	missing
ENSNFUG00015007203	NEK5	TRUE	missing
ENSNFUG00015017760	ENSNFUG00015017760	TRUE	missing
ENSNFUG00015015291	Nfu_g_1_022743	TRUE	missing
ENSNFUG00015016829	abhd6b	TRUE	missing
ENSNFUG00015002591	capn2b	TRUE	missing
ENSNFUG00015025126	aatkb	TRUE	missing
ENSNFUG00015008027	aebp1	TRUE	missing
ENSNFUG00015025064	ENSNFUG00015025064	TRUE	missing
ENSNFUG00015006171	COL18A1	TRUE	missing
ENSNFUG00015014219	ENSNFUG00015014219	TRUE	missing
ENSNFUG00015016105	ENSNFUG00015016105	TRUE	missing
ENSNFUG00015020808	errfi1a	TRUE	missing
ENSNFUG00015009794	PHOSPHO2	TRUE	missing
ENSNFUG00015014335	fkbp7	TRUE	missing
ENSNFUG00015010960	rnf165b	TRUE	missing
ENSNFUG00015022104	rbl2	TRUE	missing
ENSNFUG00015000137	AJUBA	TRUE	missing
ENSNFUG00015018271	CSRP1A	TRUE	missing
ENSNFUG00015003421	FIGF	TRUE	missing
ENSNFUG00015017412	FRS2B	TRUE	missing
ENSNFUG00015014225	ENSNFUG00015014225	TRUE	missing
ENSNFUG00015016308	sub1b	TRUE	missing
ENSNFUG00015004591	LHFPL2A	TRUE	missing
ENSNFUG00015010059	ENSNFUG00015010059	TRUE	missing
ENSNFUG00015021815	FAM65C	TRUE	missing
ENSNFUG00015007536	bphl	TRUE	missing
ENSNFUG00015017651	PLK3	TRUE	missing
ENSNFUG00015014540	ENSNFUG00015014540	TRUE	missing
ENSNFUG00015009257	FBLIM1	TRUE	missing
ENSNFUG00015016051	ITGBL1	TRUE	missing
ENSNFUG00015023750	ENSNFUG00015023750	TRUE	missing
ENSNFUG00015017837	EGFL7	TRUE	missing
ENSNFUG00015013407	LIX1L	TRUE	missing
ENSNFUG00015008655	ENSNFUG00015008655	TRUE	missing
ENSNFUG00015008537	ENSNFUG00015008537	TRUE	missing
ENSNFUG00015006833	KLHL9	TRUE	missing
ENSNFUG00015009203	nrap	TRUE	missing
ENSNFUG00015005736	ENSNFUG00015005736	missing	TRUE
ENSNFUG00015020903	ENSNFUG00015020903	missing	TRUE
ENSNFUG00015020294	ppp1r27b	missing	TRUE
ENSNFUG00015004106	pmt	missing	TRUE
ENSNFUG00015023386	ENSNFUG00015023386	missing	TRUE
ENSNFUG00015006568	cd151	missing	TRUE
ENSNFUG00015004311	GPI	missing	TRUE
ENSNFUG00015010155	ALDOAA	missing	TRUE
ENSNFUG00015014758	eno3	missing	TRUE
ENSNFUG00015012207	BX640584.1	missing	TRUE
ENSNFUG00015001071	tpi1b	missing	TRUE
ENSNFUG00015000775	atp2a1	missing	TRUE
ENSNFUG00015002376	GAPDH	missing	TRUE
ENSNFUG00015000654	ENSNFUG00015000654	missing	TRUE
ENSNFUG00015023780	MYH6	missing	TRUE
ENSNFUG00015022688	zgc:136858	missing	TRUE
ENSNFUG00015007835	casq2	missing	TRUE
ENSNFUG00015025392	pgm1	missing	TRUE
ENSNFUG00015017322	ENSNFUG00015017322	missing	TRUE
ENSNFUG00015021536	ENSNFUG00015021536	missing	TRUE
ENSNFUG00015013578	gpd1b	missing	TRUE
ENSNFUG00015003507	ISOC2	missing	TRUE
ENSNFUG00015023109	ASNS	missing	TRUE
ENSNFUG00015025050	KCNJ2	missing	TRUE
ENSNFUG00015012246	AFAP1L2	missing	TRUE
ENSNFUG00015020263	ENSNFUG00015020263	missing	TRUE
ENSNFUG00015001540	ENSNFUG00015001540	missing	TRUE
ENSNFUG00015011193	hsp90aa1.1	missing	TRUE
ENSNFUG00015013707	ENSNFUG00015013707	missing	TRUE
ENSNFUG00015004919	asb5a	missing	TRUE
ENSNFUG00015015830	ENSNFUG00015015830	missing	TRUE
ENSNFUG00015003113	hspa8b	missing	TRUE
ENSNFUG00015019151	ANXA1A	missing	TRUE
ENSNFUG00015000003	ENSNFUG00015000003	missing	TRUE
ENSNFUG00015023325	ugp2a	missing	TRUE
ENSNFUG00015019958	PHYH	missing	TRUE
ENSNFUG00015016501	ENSNFUG00015016501	missing	TRUE
ENSNFUG00015005680	Nfu_g_1_002855	missing	TRUE
ENSNFUG00015009807	pgam2	missing	TRUE
ENSNFUG00015025265	PMP22	missing	TRUE
ENSNFUG00015003986	TNNT3	missing	TRUE
ENSNFUG00015018269	PRRT4	missing	TRUE
ENSNFUG00015019104	TECRB	missing	TRUE
ENSNFUG00015009320	CCNG1	missing	TRUE
ENSNFUG00015019840	ENSNFUG00015019840	missing	TRUE
ENSNFUG00015020126	TIMM44	missing	TRUE
ENSNFUG00015010138	cahz	missing	TRUE
ENSNFUG00015018700	pkmb	missing	TRUE
ENSNFUG00015012478	PGK1	missing	TRUE
ENSNFUG00015003005	PPARAA	missing	TRUE
ENSNFUG00015016440	ENSNFUG00015016440	missing	TRUE
ENSNFUG00015021141	chdh	missing	TRUE
ENSNFUG00015019767	DNAJB1A	missing	TRUE
ENSNFUG00015024594	sox7	missing	TRUE
ENSNFUG00015004042	filip1b	missing	TRUE
ENSNFUG00015007598	Nfu_g_1_007730	missing	TRUE
ENSNFUG00015024215	SSPN	missing	TRUE
ENSNFUG00015011281	pfkmb	missing	TRUE
ENSNFUG00015022001	NDUFA4	missing	TRUE
ENSNFUG00015013048	hspa12b	missing	TRUE
ENSNFUG00015019412	ENSNFUG00015019412	missing	TRUE
ENSNFUG00015023584	DAPL1	missing	TRUE
