## Supplementary material for "Sexually Dimorphic Response to Dietary Restriction-induced Longevity and Muscle Rejuvenation in *Nothobranchius furzeri*": TableS18

gene_id	gene_name	E_OCFvsOCM	H_OIFFvsOIFM
ENSNFUG00015008908	ENSNFUG00015008908	TRUE	TRUE
ENSNFUG00015022836	ENSNFUG00015022836	TRUE	TRUE
ENSNFUG00015018816	CALB2A	TRUE	TRUE
ENSNFUG00015009773	nefma	TRUE	TRUE
ENSNFUG00015017484	mphosph10	TRUE	TRUE
ENSNFUG00015015786	neflb	TRUE	TRUE
ENSNFUG00015010598	Nfu_g_1_021778	TRUE	TRUE
ENSNFUG00015002204	TSR1	TRUE	TRUE
ENSNFUG00015023830	CYP19A1B	TRUE	TRUE
ENSNFUG00015017486	slc1a2b	TRUE	TRUE
ENSNFUG00015016677	flj13639	TRUE	TRUE
ENSNFUG00015005797	COLQ	TRUE	TRUE
ENSNFUG00015005507	slc6a11b	TRUE	TRUE
ENSNFUG00015004936	NAT8L	TRUE	TRUE
ENSNFUG00015014441	Nfu_g_1_009468	TRUE	TRUE
ENSNFUG00015013564	PSMD2	TRUE	TRUE
ENSNFUG00015009789	NEFL	TRUE	TRUE
ENSNFUG00015008082	si:ch211-251b21.1	TRUE	TRUE
ENSNFUG00015012613	SNAP25	TRUE	TRUE
ENSNFUG00015011236	HAPLN2	TRUE	TRUE
ENSNFUG00015014714	PLP1B	TRUE	TRUE
ENSNFUG00015024058	Nfu_g_1_009071	TRUE	TRUE
ENSNFUG00015001229	GFAP	TRUE	TRUE
ENSNFUG00015020704	SLC43A2A	TRUE	TRUE
ENSNFUG00015002158	chga	TRUE	TRUE
ENSNFUG00015003853	ENSNFUG00015003853	TRUE	TRUE
ENSNFUG00015002228	crybb1	TRUE	TRUE
ENSNFUG00015007977	WDR3	TRUE	TRUE
ENSNFUG00015022266	ATP1B2B	TRUE	TRUE
ENSNFUG00015004381	grin1a	TRUE	TRUE
ENSNFUG00015002612	atp1a3b	TRUE	TRUE
ENSNFUG00015009839	CPLX2L	TRUE	TRUE
ENSNFUG00015002742	ckbb	TRUE	TRUE
ENSNFUG00015014789	GRWD1	TRUE	TRUE
ENSNFUG00015014055	VSNL1A	TRUE	TRUE
ENSNFUG00015005177	map1aa	TRUE	TRUE
ENSNFUG00015004319	PPRC1	TRUE	TRUE
ENSNFUG00015011263	BCAN	TRUE	TRUE
ENSNFUG00015006251	OLA.2819	TRUE	TRUE
ENSNFUG00015010315	ENSNFUG00015010315	TRUE	TRUE
ENSNFUG00015022397	CADPSB	TRUE	TRUE
ENSNFUG00015001781	soul5l	TRUE	TRUE
ENSNFUG00015003615	RRP12	TRUE	TRUE
ENSNFUG00015007549	SLC3A2	TRUE	TRUE
ENSNFUG00015004183	stxbp1a	TRUE	TRUE
ENSNFUG00015003929	ENSNFUG00015003929	TRUE	TRUE
ENSNFUG00015008936	FSD1	TRUE	TRUE
ENSNFUG00015005064	pelp1	TRUE	TRUE
ENSNFUG00015009145	atp2b3a	TRUE	TRUE
ENSNFUG00015020297	GFM1	TRUE	missing
ENSNFUG00015004867	HSPD1	TRUE	missing
ENSNFUG00015003414	TOMM40	TRUE	missing
ENSNFUG00015005986	BYSL	TRUE	missing
ENSNFUG00015023016	CPLX3	TRUE	missing
ENSNFUG00015018070	ifrd2	TRUE	missing
ENSNFUG00015024352	NLE1	TRUE	missing
ENSNFUG00015024501	AAMP	TRUE	missing
ENSNFUG00015001001	SMYD5	TRUE	missing
ENSNFUG00015004768	atp6v1e1a	TRUE	missing
ENSNFUG00015014647	ZNRD1	TRUE	missing
ENSNFUG00015013978	HSPA9	TRUE	missing
ENSNFUG00015009271	EIF4EBP1	TRUE	missing
ENSNFUG00015009614	slc4a4a	TRUE	missing
ENSNFUG00015001432	usp5	TRUE	missing
ENSNFUG00015011950	EIF4EBP3	TRUE	missing
ENSNFUG00015015382	GNL3	TRUE	missing
ENSNFUG00015003795	ghrb	TRUE	missing
ENSNFUG00015012839	ENSNFUG00015012839	TRUE	missing
ENSNFUG00015004086	psmc6	TRUE	missing
ENSNFUG00015018016	RPL7L1	TRUE	missing
ENSNFUG00015004585	ipo4	TRUE	missing
ENSNFUG00015011057	HAX1	TRUE	missing
ENSNFUG00015014119	trrap	TRUE	missing
ENSNFUG00015016749	ube3a	TRUE	missing
ENSNFUG00015020230	GNL2	TRUE	missing
ENSNFUG00015002448	FTL	TRUE	missing
ENSNFUG00015011486	impdh2	TRUE	missing
ENSNFUG00015024106	PES	TRUE	missing
ENSNFUG00015003880	PSMD14	TRUE	missing
ENSNFUG00015016034	HARS	TRUE	missing
ENSNFUG00015010218	psmd13	TRUE	missing
ENSNFUG00015011225	RNF170	TRUE	missing
ENSNFUG00015004140	PSMD8	TRUE	missing
ENSNFUG00015006938	rrs1	TRUE	missing
ENSNFUG00015000987	polr1b	TRUE	missing
ENSNFUG00015000110	ubfd1	TRUE	missing
ENSNFUG00015011445	noc4l	TRUE	missing
ENSNFUG00015011457	ENSNFUG00015011457	TRUE	missing
ENSNFUG00015013143	PSMD11B	TRUE	missing
ENSNFUG00015022428	ngrn	TRUE	missing
ENSNFUG00015018942	UTP3	TRUE	missing
ENSNFUG00015002145	LRPPRC	TRUE	missing
ENSNFUG00015016130	polr3a	TRUE	missing
ENSNFUG00015017639	PSMC1	TRUE	missing
ENSNFUG00015010902	ahsa1b	TRUE	missing
ENSNFUG00015022580	DNAJC11	TRUE	missing
ENSNFUG00015007733	ENSNFUG00015007733	TRUE	missing
ENSNFUG00015006484	CTU2	TRUE	missing
ENSNFUG00015023918	psmd6	TRUE	missing
ENSNFUG00015006875	ABHD4	TRUE	missing
ENSNFUG00015025029	NCL	TRUE	missing
ENSNFUG00015021327	KCNJ10	TRUE	missing
ENSNFUG00015015261	adck1	TRUE	missing
ENSNFUG00015009840	ACSF2	TRUE	missing
ENSNFUG00015015726	hccsb	TRUE	missing
ENSNFUG00015023114	calcoco1b	TRUE	missing
ENSNFUG00015019114	ENSNFUG00015019114	TRUE	missing
ENSNFUG00015017883	ENSNFUG00015017883	TRUE	missing
ENSNFUG00015016136	NCL	TRUE	missing
ENSNFUG00015019882	DDX24	TRUE	missing
ENSNFUG00015020347	aspg	TRUE	missing
ENSNFUG00015012105	SYT2	TRUE	missing
ENSNFUG00015004014	asb13a.1	TRUE	missing
ENSNFUG00015002387	DNAJA3A	TRUE	missing
ENSNFUG00015008760	ENSNFUG00015008760	TRUE	missing
ENSNFUG00015002131	nop2	TRUE	missing
ENSNFUG00015023380	ENSNFUG00015023380	TRUE	missing
ENSNFUG00015015217	UBXN4	TRUE	missing
ENSNFUG00015007938	DPP3	TRUE	missing
ENSNFUG00015011992	PA2G4A	TRUE	missing
ENSNFUG00015000382	etf1a	TRUE	missing
ENSNFUG00015025312	ebna1bp2	TRUE	missing
ENSNFUG00015018920	NAP1L4A	TRUE	missing
ENSNFUG00015002917	ENSNFUG00015002917	TRUE	missing
ENSNFUG00015006318	polr3e	TRUE	missing
ENSNFUG00015004047	KIAA0020	TRUE	missing
ENSNFUG00015019796	GALNT10	TRUE	missing
ENSNFUG00015020681	RAB7	TRUE	missing
ENSNFUG00015018782	ADCK4	TRUE	missing
ENSNFUG00015005747	GRSF1	TRUE	missing
ENSNFUG00015000624	RRP8	TRUE	missing
ENSNFUG00015010586	RRP1	TRUE	missing
ENSNFUG00015002121	OLA.5378	TRUE	missing
ENSNFUG00015009461	SARS	TRUE	missing
ENSNFUG00015017335	FREM1A	TRUE	missing
ENSNFUG00015013377	urb1	TRUE	missing
ENSNFUG00015002800	mtg1	TRUE	missing
ENSNFUG00015014126	ENSNFUG00015014126	TRUE	missing
ENSNFUG00015020411	ACY1	TRUE	missing
ENSNFUG00015011855	DNAJC15	TRUE	missing
ENSNFUG00015011947	eif4g1a	TRUE	missing
ENSNFUG00015010938	eif5	TRUE	missing
ENSNFUG00015010246	dhps	TRUE	missing
ENSNFUG00015014003	rps6kb1b	TRUE	missing
ENSNFUG00015019516	ufl1	TRUE	missing
ENSNFUG00015006284	MYBBP1A	TRUE	missing
ENSNFUG00015023372	FP103011.3	TRUE	missing
ENSNFUG00015007684	rnf181	TRUE	missing
ENSNFUG00015000626	SLC29A1	TRUE	missing
ENSNFUG00015017347	usp4	TRUE	missing
ENSNFUG00015006755	rrp15	TRUE	missing
ENSNFUG00015010753	RNFT2	TRUE	missing
ENSNFUG00015024944	EXOSC10	TRUE	missing
ENSNFUG00015016980	wdr75	TRUE	missing
ENSNFUG00015008597	FAM210A	TRUE	missing
ENSNFUG00015014519	PDSS2	TRUE	missing
ENSNFUG00015023911	LARP4AA	TRUE	missing
ENSNFUG00015007270	NFX1	TRUE	missing
ENSNFUG00015024213	COA3	TRUE	missing
ENSNFUG00015016445	PSMD3	TRUE	missing
ENSNFUG00015024330	MRPS30	TRUE	missing
ENSNFUG00015012142	EIF3JB	TRUE	missing
ENSNFUG00015018465	GPD1A	TRUE	missing
ENSNFUG00015010056	UBE2D2	TRUE	missing
ENSNFUG00015009863	CTSD	TRUE	missing
ENSNFUG00015002840	SDAD1	TRUE	missing
ENSNFUG00015006476	ddx55	TRUE	missing
ENSNFUG00015015222	mrps18b	TRUE	missing
ENSNFUG00015010196	NAA15	TRUE	missing
ENSNFUG00015005911	PSMC3	TRUE	missing
ENSNFUG00015025313	psmd1	TRUE	missing
ENSNFUG00015023601	POLRMT	TRUE	missing
ENSNFUG00015016246	AASS	TRUE	missing
ENSNFUG00015000475	G3BP1	TRUE	missing
ENSNFUG00015022122	dap3	TRUE	missing
ENSNFUG00015004570	NMD3	TRUE	missing
ENSNFUG00015022455	utp4	TRUE	missing
ENSNFUG00015001464	ABCE1	TRUE	missing
ENSNFUG00015005271	SLC25A30	TRUE	missing
ENSNFUG00015018254	ctps1a	TRUE	missing
ENSNFUG00015003902	NPM3	TRUE	missing
ENSNFUG00015024129	C10ORF2	TRUE	missing
ENSNFUG00015021338	NSFL1C	TRUE	missing
ENSNFUG00015019890	elp2	TRUE	missing
ENSNFUG00015025062	NPLOC4	TRUE	missing
ENSNFUG00015017619	SLC35G1	TRUE	missing
ENSNFUG00015016532	Nfu_g_1_014069	TRUE	missing
ENSNFUG00015011933	STRAP	TRUE	missing
ENSNFUG00015009727	eaf2	TRUE	missing
ENSNFUG00015020005	PIN4	TRUE	missing
ENSNFUG00015015193	UFD1L	TRUE	missing
ENSNFUG00015025364	lsg1	TRUE	missing
ENSNFUG00015004172	psmc4	TRUE	missing
ENSNFUG00015007714	SLC18A3A	TRUE	missing
ENSNFUG00015021689	ENSNFUG00015021689	TRUE	missing
ENSNFUG00015009615	BLVRA	TRUE	missing
ENSNFUG00015025406	FTSJ	TRUE	missing
ENSNFUG00015003082	EIF4A3	TRUE	missing
ENSNFUG00015003331	ABCF3	TRUE	missing
ENSNFUG00015022726	AURKAIP1	TRUE	missing
ENSNFUG00015006405	MYL12.2	TRUE	missing
ENSNFUG00015004685	txnl1	TRUE	missing
ENSNFUG00015018231	RBM28	TRUE	missing
ENSNFUG00015017425	AMD1	TRUE	missing
ENSNFUG00015021560	ENSNFUG00015021560	TRUE	missing
ENSNFUG00015008864	EIF2B5	TRUE	missing
ENSNFUG00015024139	HPDL	TRUE	missing
ENSNFUG00015024474	gpam	TRUE	missing
ENSNFUG00015000812	RAD23B	TRUE	missing
ENSNFUG00015005506	mak16	TRUE	missing
ENSNFUG00015020405	lonp1	TRUE	missing
ENSNFUG00015013033	KPNB3	TRUE	missing
ENSNFUG00015012359	SLC41A1	TRUE	missing
ENSNFUG00015018889	USP10	TRUE	missing
ENSNFUG00015000262	PDCD11	TRUE	missing
ENSNFUG00015003621	rangap1a	TRUE	missing
ENSNFUG00015015714	PSMA5	TRUE	missing
ENSNFUG00015000178	hddc2	TRUE	missing
ENSNFUG00015017413	rpf2	TRUE	missing
ENSNFUG00015018990	PSMC5	TRUE	missing
ENSNFUG00015004170	MRPL32	TRUE	missing
ENSNFUG00015016038	KCTD9	TRUE	missing
ENSNFUG00015006147	PPAN	TRUE	missing
ENSNFUG00015008222	AAGAB	TRUE	missing
ENSNFUG00015008369	NOP56	TRUE	missing
ENSNFUG00015019144	nomo	TRUE	missing
ENSNFUG00015022446	adss1	TRUE	missing
ENSNFUG00015016767	MRPS2	TRUE	missing
ENSNFUG00015014283	COX20	TRUE	missing
ENSNFUG00015024701	ssb	TRUE	missing
ENSNFUG00015010676	usp14	TRUE	missing
ENSNFUG00015013815	REXO4	TRUE	missing
ENSNFUG00015007760	UFSP2	TRUE	missing
ENSNFUG00015025089	NPM1A	TRUE	missing
ENSNFUG00015019333	PSMD7	TRUE	missing
ENSNFUG00015005105	OGDH	TRUE	missing
ENSNFUG00015022754	ENSNFUG00015022754	TRUE	missing
ENSNFUG00015004300	FBL	TRUE	missing
ENSNFUG00015004157	PSMA2	TRUE	missing
ENSNFUG00015012929	ddx27	TRUE	missing
ENSNFUG00015005990	map1lc3a	TRUE	missing
ENSNFUG00015006166	zgc:92429	TRUE	missing
ENSNFUG00015016551	dcaf13	TRUE	missing
ENSNFUG00015019622	mrps21	TRUE	missing
ENSNFUG00015010358	RHEBL1	TRUE	missing
ENSNFUG00015008645	FASTK	TRUE	missing
ENSNFUG00015002891	adsl	TRUE	missing
ENSNFUG00015003293	GRPEL1	TRUE	missing
ENSNFUG00015005798	ADIPOR2	TRUE	missing
ENSNFUG00015009127	ACADM	TRUE	missing
ENSNFUG00015004387	nol11	TRUE	missing
ENSNFUG00015005847	dkc1	TRUE	missing
ENSNFUG00015016909	dph2	TRUE	missing
ENSNFUG00015002438	NMT1A	TRUE	missing
ENSNFUG00015006559	MRPS17	TRUE	missing
ENSNFUG00015018032	ENSNFUG00015018032	TRUE	missing
ENSNFUG00015007261	prmt5	TRUE	missing
ENSNFUG00015001286	SYNGR2	TRUE	missing
ENSNFUG00015020378	fam185a	TRUE	missing
ENSNFUG00015024674	DDX52	TRUE	missing
ENSNFUG00015016319	copz2	TRUE	missing
ENSNFUG00015024177	PSMD9	TRUE	missing
ENSNFUG00015010003	CHCHD7	TRUE	missing
ENSNFUG00015002952	EMC2	TRUE	missing
ENSNFUG00015006314	slc6a5	TRUE	missing
ENSNFUG00015022091	fpgs	TRUE	missing
ENSNFUG00015011214	SART1	TRUE	missing
ENSNFUG00015005093	kcnc3a	TRUE	missing
ENSNFUG00015001104	lpin1	TRUE	missing
ENSNFUG00015019083	DDX54	TRUE	missing
ENSNFUG00015021681	ddx49	TRUE	missing
ENSNFUG00015009730	Nfu_g_1_020255	TRUE	missing
ENSNFUG00015009981	aatf	TRUE	missing
ENSNFUG00015002549	emc7	TRUE	missing
ENSNFUG00015004377	klhl38b	TRUE	missing
ENSNFUG00015012986	Nfu_g_1_000275	TRUE	missing
ENSNFUG00015005728	mthfr	TRUE	missing
ENSNFUG00015009299	CABZ01052268.1	TRUE	missing
ENSNFUG00015008869	trmt10c	TRUE	missing
ENSNFUG00015003717	DNM1L	TRUE	missing
ENSNFUG00015008937	SLC25A20	TRUE	missing
ENSNFUG00015003375	EIF2A	TRUE	missing
ENSNFUG00015012381	mpp7a	TRUE	missing
ENSNFUG00015015766	cps1	TRUE	missing
ENSNFUG00015001126	dnajc21	TRUE	missing
ENSNFUG00015025241	EIF3S10	TRUE	missing
ENSNFUG00015006361	ASNA1	TRUE	missing
ENSNFUG00015004642	PWP1	TRUE	missing
ENSNFUG00015000587	trap1	TRUE	missing
ENSNFUG00015011696	ELAC2	TRUE	missing
ENSNFUG00015006411	MKI67IP	TRUE	missing
ENSNFUG00015005078	JMY	TRUE	missing
ENSNFUG00015021156	dimt1l	TRUE	missing
ENSNFUG00015013353	DDX51	TRUE	missing
ENSNFUG00015001262	si:zfos-80g12.1	TRUE	missing
ENSNFUG00015013676	SLC35D3	TRUE	missing
ENSNFUG00015002298	ttc27	TRUE	missing
ENSNFUG00015007077	PSMB1	TRUE	missing
ENSNFUG00015020274	ZNF622	TRUE	missing
ENSNFUG00015005638	RDH13	TRUE	missing
ENSNFUG00015013354	ASCC1	TRUE	missing
ENSNFUG00015018622	psme3	TRUE	missing
ENSNFUG00015021966	MDKB	TRUE	missing
ENSNFUG00015014134	sv2bb	TRUE	missing
ENSNFUG00015002116	AIMP1	TRUE	missing
ENSNFUG00015000615	ENSNFUG00015000615	TRUE	missing
ENSNFUG00015009517	SLC7A6OS	TRUE	missing
ENSNFUG00015009918	UCHL5	TRUE	missing
ENSNFUG00015004999	lars1b	TRUE	missing
ENSNFUG00015022617	ENSNFUG00015022617	TRUE	missing
ENSNFUG00015007154	tfb2m	TRUE	missing
ENSNFUG00015009049	nop58	TRUE	missing
ENSNFUG00015010379	WDR4	TRUE	missing
ENSNFUG00015015710	COPS3	TRUE	missing
ENSNFUG00015002035	GABARAPA	TRUE	missing
ENSNFUG00015001194	psmc2	TRUE	missing
ENSNFUG00015012947	RBM34	TRUE	missing
ENSNFUG00015022938	NSUN5	TRUE	missing
ENSNFUG00015014032	eif2s2	TRUE	missing
ENSNFUG00015006512	NIPSNAP2	TRUE	missing
ENSNFUG00015012672	si:ch211-260e23.9	TRUE	missing
ENSNFUG00015017606	mrps14	TRUE	missing
ENSNFUG00015007091	RABIF	TRUE	missing
ENSNFUG00015025125	tial1	TRUE	missing
ENSNFUG00015017936	pmpca	TRUE	missing
ENSNFUG00015012040	MRPS24	TRUE	missing
ENSNFUG00015009555	POP1	TRUE	missing
ENSNFUG00015006669	rnf123	TRUE	missing
ENSNFUG00015018831	WDR82	TRUE	missing
ENSNFUG00015018996	BOP1	TRUE	missing
ENSNFUG00015022751	SDR39U1	TRUE	missing
ENSNFUG00015008539	agrn	TRUE	missing
ENSNFUG00015015447	map1lc3b	TRUE	missing
ENSNFUG00015018818	bms1	TRUE	missing
ENSNFUG00015003064	PHB	TRUE	missing
ENSNFUG00015005588	TPPP2	TRUE	missing
ENSNFUG00015020969	SURF2	TRUE	missing
ENSNFUG00015001580	alpk2	TRUE	missing
ENSNFUG00015005140	slc6a1b	TRUE	missing
ENSNFUG00015004384	IPO7	TRUE	missing
ENSNFUG00015002427	iqsec3a	TRUE	missing
ENSNFUG00015019509	NDUFAF4	TRUE	missing
ENSNFUG00015017385	nr1d4a	TRUE	missing
ENSNFUG00015002354	esm1	TRUE	missing
ENSNFUG00015010810	SLC1A5	TRUE	missing
ENSNFUG00015013807	ENSNFUG00015013807	TRUE	missing
ENSNFUG00015016443	PSMB4	TRUE	missing
ENSNFUG00015011156	plaa	TRUE	missing
ENSNFUG00015022069	trub2	TRUE	missing
ENSNFUG00015007060	IARS	TRUE	missing
ENSNFUG00015024148	OAT	TRUE	missing
ENSNFUG00015008618	seh1l	TRUE	missing
ENSNFUG00015021170	fam114a2	TRUE	missing
ENSNFUG00015012877	CYCSB	TRUE	missing
ENSNFUG00015007876	ei24	TRUE	missing
ENSNFUG00015010422	PSMA4	TRUE	missing
ENSNFUG00015005039	ENSNFUG00015005039	TRUE	missing
ENSNFUG00015009997	slc16a6b	TRUE	missing
ENSNFUG00015022628	ENSNFUG00015022628	TRUE	missing
ENSNFUG00015011984	ACADVL	TRUE	missing
ENSNFUG00015009652	SLC16A5	TRUE	missing
ENSNFUG00015021148	SCN8A	TRUE	missing
ENSNFUG00015025349	OPA1	TRUE	missing
ENSNFUG00015011599	TMIE	TRUE	missing
ENSNFUG00015017795	DNAJA2L	TRUE	missing
ENSNFUG00015017005	eprs1	TRUE	missing
ENSNFUG00015022509	ubr4	TRUE	missing
ENSNFUG00015011434	TEX10	TRUE	missing
ENSNFUG00015004495	cox15	TRUE	missing
ENSNFUG00015021895	PDCD8	TRUE	missing
ENSNFUG00015014030	EIF2AK1	TRUE	missing
ENSNFUG00015011829	METTL13	TRUE	missing
ENSNFUG00015009274	vbp1	TRUE	missing
ENSNFUG00015022888	timm17a	TRUE	missing
ENSNFUG00015021073	GEMIN5	TRUE	missing
ENSNFUG00015018477	SLC20A2	TRUE	missing
ENSNFUG00015010050	CKMT2	TRUE	missing
ENSNFUG00015024961	C1QBP	TRUE	missing
ENSNFUG00015005910	ddx18	TRUE	missing
ENSNFUG00015017991	RABGGTA	TRUE	missing
ENSNFUG00015002359	ABCB7	TRUE	missing
ENSNFUG00015015456	PA2G4B	TRUE	missing
ENSNFUG00015016851	DNAJC5AA	TRUE	missing
ENSNFUG00015003751	GPCPD1	TRUE	missing
ENSNFUG00015008393	CHRNB4	TRUE	missing
ENSNFUG00015018235	nr1d1	TRUE	missing
ENSNFUG00015024965	SRM	TRUE	missing
ENSNFUG00015011627	HIGD1A	TRUE	missing
ENSNFUG00015005188	ENSNFUG00015005188	TRUE	missing
ENSNFUG00015004816	PTGES3A	TRUE	missing
ENSNFUG00015001197	PRPF8	TRUE	missing
ENSNFUG00015020744	CSE1L	TRUE	missing
ENSNFUG00015006109	SEC23A	TRUE	missing
ENSNFUG00015021471	zgc:112185	TRUE	missing
ENSNFUG00015006425	LHX1A	TRUE	missing
ENSNFUG00015020955	Nfu_g_1_015355	TRUE	missing
ENSNFUG00015004204	sdha	TRUE	missing
ENSNFUG00015000783	EDF1	TRUE	missing
ENSNFUG00015024636	RNF14	TRUE	missing
ENSNFUG00015013339	thap4	TRUE	missing
ENSNFUG00015010186	psmd4a	TRUE	missing
ENSNFUG00015009518	si:dkey-19e4.5	TRUE	missing
ENSNFUG00015006445	cct6a	TRUE	missing
ENSNFUG00015021616	eif4e3	TRUE	missing
ENSNFUG00015021401	sos1	TRUE	missing
ENSNFUG00015021797	FAM98C	TRUE	missing
ENSNFUG00015004120	MTX1	TRUE	missing
ENSNFUG00015017051	NUP160	TRUE	missing
ENSNFUG00015000293	psmb7	TRUE	missing
ENSNFUG00015019330	klhl2	TRUE	missing
ENSNFUG00015006027	uqcc1	TRUE	missing
ENSNFUG00015017878	PSMA6	TRUE	missing
ENSNFUG00015022711	VCP	TRUE	missing
ENSNFUG00015023377	stxbp6	TRUE	missing
ENSNFUG00015012586	RRP7A	TRUE	missing
ENSNFUG00015017465	wdr43	TRUE	missing
ENSNFUG00015022048	ENSNFUG00015022048	TRUE	missing
ENSNFUG00015002927	ZGC	TRUE	missing
ENSNFUG00015022404	EXOSC6	TRUE	missing
ENSNFUG00015015232	map1ab	TRUE	missing
ENSNFUG00015011364	BX957297.2	TRUE	missing
ENSNFUG00015015305	abcb9	TRUE	missing
ENSNFUG00015022530	FAM210B	TRUE	missing
ENSNFUG00015010182	sqor	TRUE	missing
ENSNFUG00015020035	ivd	TRUE	missing
ENSNFUG00015000125	timm50	TRUE	missing
ENSNFUG00015017600	ddx56	TRUE	missing
ENSNFUG00015004398	NGDN	TRUE	missing
ENSNFUG00015004756	TIMP4	TRUE	missing
ENSNFUG00015013572	DOHH	TRUE	missing
ENSNFUG00015015299	SMIM13	TRUE	missing
ENSNFUG00015003444	CU469518.1	TRUE	missing
ENSNFUG00015014717	kpnb1	TRUE	missing
ENSNFUG00015002511	selenot2	TRUE	missing
ENSNFUG00015016242	creg1	TRUE	missing
ENSNFUG00015011046	bcap31	TRUE	missing
ENSNFUG00015000741	eif2b4	TRUE	missing
ENSNFUG00015000304	KIAA0141	TRUE	missing
ENSNFUG00015015575	PSMB2	TRUE	missing
ENSNFUG00015014553	GNL3L	TRUE	missing
ENSNFUG00015014943	sdr16c5a	TRUE	missing
ENSNFUG00015014194	si:dkey-40m6.8	TRUE	missing
ENSNFUG00015005646	RAB10	TRUE	missing
ENSNFUG00015020804	DGCR14	TRUE	missing
ENSNFUG00015014451	NR1D2B	TRUE	missing
ENSNFUG00015022619	camta1a	TRUE	missing
ENSNFUG00015022321	ENSNFUG00015022321	TRUE	missing
ENSNFUG00015004394	HEATR3	TRUE	missing
ENSNFUG00015010223	arfgap2	TRUE	missing
ENSNFUG00015003425	ENSNFUG00015003425	TRUE	missing
ENSNFUG00015003467	ATP1B3B	TRUE	missing
ENSNFUG00015021721	prmt1	TRUE	missing
ENSNFUG00015007751	rnf10	TRUE	missing
ENSNFUG00015006830	ATP2B2	TRUE	missing
ENSNFUG00015000028	ND4L	TRUE	missing
ENSNFUG00015013581	glud1b	TRUE	missing
ENSNFUG00015006969	NDUFAF1	TRUE	missing
ENSNFUG00015021391	CDH8	TRUE	missing
ENSNFUG00015017825	ENSNFUG00015017825	TRUE	missing
ENSNFUG00015017365	IL1RAPL1	TRUE	missing
ENSNFUG00015003955	ZNF407	TRUE	missing
ENSNFUG00015019358	PPP1R27	TRUE	missing
ENSNFUG00015025310	ENSNFUG00015025310	TRUE	missing
ENSNFUG00015020400	RP9	TRUE	missing
ENSNFUG00015015025	cmpk	TRUE	missing
ENSNFUG00015007234	ENSNFUG00015007234	TRUE	missing
ENSNFUG00015019470	selenot1a	TRUE	missing
ENSNFUG00015025260	COX10	TRUE	missing
ENSNFUG00015006801	ELMOD1	TRUE	missing
ENSNFUG00015009667	RBM24	TRUE	missing
ENSNFUG00015017734	lrrc73	TRUE	missing
ENSNFUG00015015413	ttyh1	TRUE	missing
ENSNFUG00015000034	ND6	TRUE	missing
ENSNFUG00015018572	SLC35F6	TRUE	missing
ENSNFUG00015011676	SPATA5L1	TRUE	missing
ENSNFUG00015022747	RNF121	TRUE	missing
ENSNFUG00015005442	PSMD12	TRUE	missing
ENSNFUG00015019078	pla2g15	TRUE	missing
ENSNFUG00015014547	VSNL1B	TRUE	missing
ENSNFUG00015008692	ENSNFUG00015008692	TRUE	missing
ENSNFUG00015009386	riok1	TRUE	missing
ENSNFUG00015014781	PSMD10	TRUE	missing
ENSNFUG00015003263	PNPT1	TRUE	missing
ENSNFUG00015012956	ZC3H15	TRUE	missing
ENSNFUG00015014413	GLSB	TRUE	missing
ENSNFUG00015022315	ERBB2	TRUE	missing
ENSNFUG00015019140	usp36	TRUE	missing
ENSNFUG00015003053	GTF3AA	TRUE	missing
ENSNFUG00015007373	DHRS1	TRUE	missing
ENSNFUG00015000230	upf3b	TRUE	missing
ENSNFUG00015010860	PSMD4B	TRUE	missing
ENSNFUG00015000906	MOCS2	TRUE	missing
ENSNFUG00015012182	PITRM1	TRUE	missing
ENSNFUG00015012528	xpot	TRUE	missing
ENSNFUG00015020648	Nfu_g_1_013198	TRUE	missing
ENSNFUG00015022139	ipo11	TRUE	missing
ENSNFUG00015013898	ATPAF2	TRUE	missing
ENSNFUG00015008612	ARF3	TRUE	missing
ENSNFUG00015024590	PINX1	TRUE	missing
ENSNFUG00015021335	OLA.10274	TRUE	missing
ENSNFUG00015010841	mrps27	TRUE	missing
ENSNFUG00015022223	hpca	TRUE	missing
ENSNFUG00015022616	tfb1m	TRUE	missing
ENSNFUG00015009539	slc7a6	TRUE	missing
ENSNFUG00015025144	ENSNFUG00015025144	TRUE	missing
ENSNFUG00015010007	pklr	TRUE	missing
ENSNFUG00015009503	TRAPPC14	TRUE	missing
ENSNFUG00015024596	tegt	TRUE	missing
ENSNFUG00015006382	MRPL15	TRUE	missing
ENSNFUG00015015862	bccip	TRUE	missing
ENSNFUG00015002991	HHIP	TRUE	missing
ENSNFUG00015021667	ENSNFUG00015021667	TRUE	missing
ENSNFUG00015013813	EIF3B	TRUE	missing
ENSNFUG00015019666	ENDOG	TRUE	missing
ENSNFUG00015000413	CHD4	TRUE	missing
ENSNFUG00015014186	TNR	TRUE	missing
ENSNFUG00015016764	SLC25A1	TRUE	missing
ENSNFUG00015005859	uba1	TRUE	missing
ENSNFUG00015005639	GPS1	TRUE	missing
ENSNFUG00015005251	chchd4a	TRUE	missing
ENSNFUG00015012179	SCO1	TRUE	missing
ENSNFUG00015023175	lrp1bb	TRUE	missing
ENSNFUG00015025462	mydgf	TRUE	missing
ENSNFUG00015002933	SLC27A1A	TRUE	missing
ENSNFUG00015025282	ZNHIT6	TRUE	missing
ENSNFUG00015002349	VARS	TRUE	missing
ENSNFUG00015021418	prkaa2	TRUE	missing
ENSNFUG00015016223	SAR1AB	TRUE	missing
ENSNFUG00015019457	cenpn	TRUE	missing
ENSNFUG00015016834	ppdpfa	TRUE	missing
ENSNFUG00015021827	nat10	TRUE	missing
ENSNFUG00015006043	tigarb	TRUE	missing
ENSNFUG00015008490	ZNF593	TRUE	missing
ENSNFUG00015017463	LDLR	TRUE	missing
ENSNFUG00015024311	FAF1	TRUE	missing
ENSNFUG00015010110	ENSNFUG00015010110	TRUE	missing
ENSNFUG00015016903	ZFP106	TRUE	missing
ENSNFUG00015025003	FXR2	TRUE	missing
ENSNFUG00015007915	CABP1A	TRUE	missing
ENSNFUG00015021459	nol7	TRUE	missing
ENSNFUG00015019522	ENSNFUG00015019522	TRUE	missing
ENSNFUG00015001485	esf1	TRUE	missing
ENSNFUG00015000651	CLUH	TRUE	missing
ENSNFUG00015004192	psmd5	TRUE	missing
ENSNFUG00015019128	SLC12A5A	TRUE	missing
ENSNFUG00015012846	CDV3	TRUE	missing
ENSNFUG00015023759	DARS	TRUE	missing
ENSNFUG00015019038	exosc2	TRUE	missing
ENSNFUG00015021460	mocs1	TRUE	missing
ENSNFUG00015015072	asmtl	TRUE	missing
ENSNFUG00015010564	ENSNFUG00015010564	TRUE	missing
ENSNFUG00015009450	mrps31	TRUE	missing
ENSNFUG00015017506	HEPACAM	TRUE	missing
ENSNFUG00015022517	RIOK2	TRUE	missing
ENSNFUG00015005628	EMC4	TRUE	missing
ENSNFUG00015020105	ZIC1	TRUE	missing
ENSNFUG00015007483	CABZ01083440.1	TRUE	missing
ENSNFUG00015008323	GLUL	TRUE	missing
ENSNFUG00015023752	nup210	TRUE	missing
ENSNFUG00015014458	TIMM21	TRUE	missing
ENSNFUG00015013866	BX571949.1	TRUE	missing
ENSNFUG00015000338	SPOCK1	TRUE	missing
ENSNFUG00015011436	gorasp1a	TRUE	missing
ENSNFUG00015001111	bxdc2	TRUE	missing
ENSNFUG00015010606	them4	TRUE	missing
ENSNFUG00015015186	crp1	TRUE	missing
ENSNFUG00015011836	elp3	TRUE	missing
ENSNFUG00015019456	GRB10A	TRUE	missing
ENSNFUG00015016709	capza1b	TRUE	missing
ENSNFUG00015000603	coq8aa	TRUE	missing
ENSNFUG00015000711	zgc:110843	TRUE	missing
ENSNFUG00015013499	isg20	TRUE	missing
ENSNFUG00015010719	NHLRC2	TRUE	missing
ENSNFUG00015021697	CHST7	TRUE	missing
ENSNFUG00015011651	slc25a3a	TRUE	missing
ENSNFUG00015004651	mrpl42	TRUE	missing
ENSNFUG00015017164	PSMB3	TRUE	missing
ENSNFUG00015020832	TSFM	TRUE	missing
ENSNFUG00015007510	GTPBP8	TRUE	missing
ENSNFUG00015021370	Nfu_g_1_013066	TRUE	missing
ENSNFUG00015017071	UTP15	TRUE	missing
ENSNFUG00015017298	ACSS3	TRUE	missing
ENSNFUG00015014760	cwc15	TRUE	missing
ENSNFUG00015010964	ENSNFUG00015010964	TRUE	missing
ENSNFUG00015012030	npepps	TRUE	missing
ENSNFUG00015019828	TM2D1	TRUE	missing
ENSNFUG00015016104	ENSNFUG00015016104	TRUE	missing
ENSNFUG00015016157	TDP1	TRUE	missing
ENSNFUG00015018073	mars1	TRUE	missing
ENSNFUG00015003337	hspa4b	TRUE	missing
ENSNFUG00015005916	ENSNFUG00015005916	TRUE	missing
ENSNFUG00015005128	rab1ba	TRUE	missing
ENSNFUG00015007172	ENSNFUG00015007172	TRUE	missing
ENSNFUG00015000600	ANO4	TRUE	missing
ENSNFUG00015015746	ERAL1	TRUE	missing
ENSNFUG00015018821	TEFA	TRUE	missing
ENSNFUG00015001123	HPRT1	TRUE	missing
ENSNFUG00015011372	ZGMRPL4	TRUE	missing
ENSNFUG00015019233	GPT2L	TRUE	missing
ENSNFUG00015003495	SCARA5	TRUE	missing
ENSNFUG00015006681	MRPL20	TRUE	missing
ENSNFUG00015015276	MRPL40	TRUE	missing
ENSNFUG00015007295	csde1	TRUE	missing
ENSNFUG00015000395	elavl2	TRUE	missing
ENSNFUG00015016200	atp1b3a	TRUE	missing
ENSNFUG00015014164	zgc:112001	TRUE	missing
ENSNFUG00015013006	PNPLA3	TRUE	missing
ENSNFUG00015010047	phtf1	TRUE	missing
ENSNFUG00015006013	EIF6	TRUE	missing
ENSNFUG00015000689	atp6v1d	TRUE	missing
ENSNFUG00015020810	MRPS16	TRUE	missing
ENSNFUG00015019255	DLAT	TRUE	missing
ENSNFUG00015008204	MRPL13	TRUE	missing
ENSNFUG00015015296	rcc1	TRUE	missing
ENSNFUG00015012796	HECTD1	TRUE	missing
ENSNFUG00015017797	MCF2L	TRUE	missing
ENSNFUG00015022844	PRR12	TRUE	missing
ENSNFUG00015000017	COX1	TRUE	missing
ENSNFUG00015007474	klhl30	TRUE	missing
ENSNFUG00015001649	zgc:165656	TRUE	missing
ENSNFUG00015007711	abcf2a	TRUE	missing
ENSNFUG00015019346	PIK3IP1	TRUE	missing
ENSNFUG00015014621	DIEXF	TRUE	missing
ENSNFUG00015016968	cdc27	TRUE	missing
ENSNFUG00015007007	ttc4	TRUE	missing
ENSNFUG00015000460	INAB	TRUE	missing
ENSNFUG00015008876	MRPL16	TRUE	missing
ENSNFUG00015022647	bsdc1	TRUE	missing
ENSNFUG00015007089	HEATR1	TRUE	missing
ENSNFUG00015019908	tmem183a	TRUE	missing
ENSNFUG00015013985	znf277	TRUE	missing
ENSNFUG00015024673	ghdc	TRUE	missing
ENSNFUG00015015657	PSMA6A	TRUE	missing
ENSNFUG00015018133	mrpl23	TRUE	missing
ENSNFUG00015011466	ENSNFUG00015011466	TRUE	missing
ENSNFUG00015007712	SURF6	TRUE	missing
ENSNFUG00015011064	xpnpep1	TRUE	missing
ENSNFUG00015001670	DDX28	TRUE	missing
ENSNFUG00015015633	DNAJB6B	TRUE	missing
ENSNFUG00015018276	MRPL3	TRUE	missing
ENSNFUG00015002616	OLA.4567	TRUE	missing
ENSNFUG00015001943	ENSNFUG00015001943	TRUE	missing
ENSNFUG00015015026	GTPBP5	TRUE	missing
ENSNFUG00015002079	GPR137C	TRUE	missing
ENSNFUG00015017003	NRD1	TRUE	missing
ENSNFUG00015017242	MID1IP1A	TRUE	missing
ENSNFUG00015018035	COX8A	TRUE	missing
ENSNFUG00015007826	apoda.1	TRUE	missing
ENSNFUG00015023652	CNBPA	TRUE	missing
ENSNFUG00015015813	acbd7	TRUE	missing
ENSNFUG00015015963	tbrg4	TRUE	missing
ENSNFUG00015023949	si:dkey-27m7.4	TRUE	missing
ENSNFUG00015008251	cand2	TRUE	missing
ENSNFUG00015023769	ATP6V1A	TRUE	missing
ENSNFUG00015018401	adi1	TRUE	missing
ENSNFUG00015001810	TUFM	TRUE	missing
ENSNFUG00015023577	ENSNFUG00015023577	TRUE	missing
ENSNFUG00015024559	ARF1L	TRUE	missing
ENSNFUG00015010761	SV2C	TRUE	missing
ENSNFUG00015015836	ADRM1	TRUE	missing
ENSNFUG00015010287	MNF1	TRUE	missing
ENSNFUG00015012269	elof1	TRUE	missing
ENSNFUG00015004820	TIMM23	TRUE	missing
ENSNFUG00015021111	gcn1	TRUE	missing
ENSNFUG00015014018	polg	TRUE	missing
ENSNFUG00015024735	ENSNFUG00015024735	TRUE	missing
ENSNFUG00015004901	nvl	TRUE	missing
ENSNFUG00015015298	cox19	TRUE	missing
ENSNFUG00015008237	WARS1	TRUE	missing
ENSNFUG00015011447	NFIB	TRUE	missing
ENSNFUG00015010357	CK2A2A	TRUE	missing
ENSNFUG00015019356	skor2	TRUE	missing
ENSNFUG00015020918	ASS1	TRUE	missing
ENSNFUG00015020693	TXNL4A	TRUE	missing
ENSNFUG00015003244	USP38	TRUE	missing
ENSNFUG00015011631	MRPL10	TRUE	missing
ENSNFUG00015020068	YARS2	TRUE	missing
ENSNFUG00015018469	APLNRB	TRUE	missing
ENSNFUG00015024544	UBR3	TRUE	missing
ENSNFUG00015004396	gar1	TRUE	missing
ENSNFUG00015018142	NDUFB10	TRUE	missing
ENSNFUG00015018480	RPS6KB2	TRUE	missing
ENSNFUG00015016259	PCMTD1	TRUE	missing
ENSNFUG00015020656	cep170ab	TRUE	missing
ENSNFUG00015011938	ppt2	TRUE	missing
ENSNFUG00015016547	p2rx5	TRUE	missing
ENSNFUG00015015006	cops8	TRUE	missing
ENSNFUG00015000999	nwd2	TRUE	missing
ENSNFUG00015002283	ACADS	TRUE	missing
ENSNFUG00015004259	ubxn1	TRUE	missing
ENSNFUG00015005217	GPR37L1B	TRUE	missing
ENSNFUG00015023824	MRPL38	TRUE	missing
ENSNFUG00015017348	mpp2a	TRUE	missing
ENSNFUG00015016230	FAM63A	TRUE	missing
ENSNFUG00015001648	guf1	TRUE	missing
ENSNFUG00015001827	GSTK1	TRUE	missing
ENSNFUG00015013561	cep89	TRUE	missing
ENSNFUG00015015476	ENSNFUG00015015476	TRUE	missing
ENSNFUG00015007655	CTSZ	TRUE	missing
ENSNFUG00015020086	ENSNFUG00015020086	TRUE	missing
ENSNFUG00015000727	FIS1	TRUE	missing
ENSNFUG00015011200	c1qtnf4	TRUE	missing
ENSNFUG00015019569	BRF2	TRUE	missing
ENSNFUG00015021233	DDT	TRUE	missing
ENSNFUG00015001033	per1b	TRUE	missing
ENSNFUG00015012760	ENSNFUG00015012760	TRUE	missing
ENSNFUG00015008078	LEPROT	TRUE	missing
ENSNFUG00015019198	MIPEP	TRUE	missing
ENSNFUG00015008482	uck2b	TRUE	missing
ENSNFUG00015018345	SLC35E4	TRUE	missing
ENSNFUG00015022680	POLR3D	TRUE	missing
ENSNFUG00015011204	C1ORF43	TRUE	missing
ENSNFUG00015002684	coq3	TRUE	missing
ENSNFUG00015005156	dlg4a	TRUE	missing
ENSNFUG00015023991	rcl1	TRUE	missing
ENSNFUG00015013361	DNAJA2	TRUE	missing
ENSNFUG00015019051	ENSNFUG00015019051	TRUE	missing
ENSNFUG00015007416	SHQ1	TRUE	missing
ENSNFUG00015019322	GSPT2	TRUE	missing
ENSNFUG00015016292	KCNF1A	TRUE	missing
ENSNFUG00015001977	man2b1	TRUE	missing
ENSNFUG00015008968	WDR55	TRUE	missing
ENSNFUG00015000153	MRPL52	TRUE	missing
ENSNFUG00015014934	UBE4B	TRUE	missing
ENSNFUG00015006233	ENSNFUG00015006233	TRUE	missing
ENSNFUG00015008967	LRRC47	TRUE	missing
ENSNFUG00015005001	CYC1	TRUE	missing
ENSNFUG00015005456	NHP2	TRUE	missing
ENSNFUG00015003443	ZNF330	TRUE	missing
ENSNFUG00015021745	WDR46	TRUE	missing
ENSNFUG00015019474	SCHIP1	TRUE	missing
ENSNFUG00015024217	BHLHE41	TRUE	missing
ENSNFUG00015014972	prpf6	TRUE	missing
ENSNFUG00015000342	FABP2	TRUE	missing
ENSNFUG00015016675	si:dkey-28b4.7	TRUE	missing
ENSNFUG00015006234	tprkb	TRUE	missing
ENSNFUG00015014920	AAR2	TRUE	missing
ENSNFUG00015009911	MAGOH	TRUE	missing
ENSNFUG00015022033	NOC2L	TRUE	missing
ENSNFUG00015020470	dbpa	TRUE	missing
ENSNFUG00015008997	NUFIP1	TRUE	missing
ENSNFUG00015000033	ND5	TRUE	missing
ENSNFUG00015002007	ASCC3	TRUE	missing
ENSNFUG00015021208	ENSNFUG00015021208	TRUE	missing
ENSNFUG00015017535	dnm1b	TRUE	missing
ENSNFUG00015008959	atp1b2a	TRUE	missing
ENSNFUG00015010328	SLC7A1	TRUE	missing
ENSNFUG00015020564	LRRC4BB	TRUE	missing
ENSNFUG00015002846	WDR45	TRUE	missing
ENSNFUG00015018199	POLD2	TRUE	missing
ENSNFUG00015004939	RSBN1L	TRUE	missing
ENSNFUG00015014395	mtch2	TRUE	missing
ENSNFUG00015002845	abca3b	TRUE	missing
ENSNFUG00015015792	CRIPT	TRUE	missing
ENSNFUG00015006317	kdm7ab	TRUE	missing
ENSNFUG00015015209	VMP1	TRUE	missing
ENSNFUG00015020684	THUMPD3	TRUE	missing
ENSNFUG00015016044	PPFIA4	TRUE	missing
ENSNFUG00015012768	foxp2	TRUE	missing
ENSNFUG00015019935	UBR1	TRUE	missing
ENSNFUG00015015111	TMEM199	TRUE	missing
ENSNFUG00015011426	SNF8	TRUE	missing
ENSNFUG00015002676	CETN3	TRUE	missing
ENSNFUG00015011193	hsp90aa1.1	TRUE	missing
ENSNFUG00015005088	igf2r	TRUE	missing
ENSNFUG00015001468	SLITRK5	TRUE	missing
ENSNFUG00015006975	RRP9	TRUE	missing
ENSNFUG00015025361	atp13a3	TRUE	missing
ENSNFUG00015023460	ENSNFUG00015023460	TRUE	missing
ENSNFUG00015001365	aspscr1	TRUE	missing
ENSNFUG00015018446	ltv1	TRUE	missing
ENSNFUG00015010469	crabp1b	TRUE	missing
ENSNFUG00015020907	PYURF	TRUE	missing
ENSNFUG00015019117	MFSD3	TRUE	missing
ENSNFUG00015020386	TUSC2B	TRUE	missing
ENSNFUG00015007505	ENSNFUG00015007505	TRUE	missing
ENSNFUG00015022431	cdc42l	TRUE	missing
ENSNFUG00015003966	ENSNFUG00015003966	TRUE	missing
ENSNFUG00015002556	CSNK2A1	TRUE	missing
ENSNFUG00015004823	BCL2L13	TRUE	missing
ENSNFUG00015022186	OLA.7388	TRUE	missing
ENSNFUG00015015271	COQ5	TRUE	missing
ENSNFUG00015019298	PYGM	TRUE	missing
ENSNFUG00015013526	PCDH17	TRUE	missing
ENSNFUG00015016189	UTP14C	TRUE	missing
ENSNFUG00015024778	G6PC3	TRUE	missing
ENSNFUG00015004831	psma3	TRUE	missing
ENSNFUG00015011233	GPN3	TRUE	missing
ENSNFUG00015004147	MARCHF7	TRUE	missing
ENSNFUG00015001855	hcn1	TRUE	missing
ENSNFUG00015004064	COG8	TRUE	missing
ENSNFUG00015000341	ENSNFUG00015000341	TRUE	missing
ENSNFUG00015023564	C22H19ORF70	TRUE	missing
ENSNFUG00015017327	CHCHD3	TRUE	missing
ENSNFUG00015016922	UCP2	TRUE	missing
ENSNFUG00015018825	CISH	TRUE	missing
ENSNFUG00015015974	selenok	TRUE	missing
ENSNFUG00015005612	nop10	TRUE	missing
ENSNFUG00015021433	ARRDC2	missing	TRUE
ENSNFUG00015024359	ENSNFUG00015024359	missing	TRUE
ENSNFUG00015014414	MYCH	missing	TRUE
ENSNFUG00015006005	PIK3R1	missing	TRUE
ENSNFUG00015006229	SIK1	missing	TRUE
ENSNFUG00015024306	SGK1	missing	TRUE
ENSNFUG00015016467	CEBPD	missing	TRUE
ENSNFUG00015025083	ENSNFUG00015025083	missing	TRUE
ENSNFUG00015022953	ENSNFUG00015022953	missing	TRUE
ENSNFUG00015021060	pfkfb3	missing	TRUE
ENSNFUG00015013427	ENSNFUG00015013427	missing	TRUE
ENSNFUG00015002237	Nfu_g_1_004472	missing	TRUE
ENSNFUG00015005142	ip6k2a	missing	TRUE
ENSNFUG00015011299	ENSNFUG00015011299	missing	TRUE
ENSNFUG00015010070	gadd45ga	missing	TRUE
ENSNFUG00015019120	KLF9	missing	TRUE
ENSNFUG00015005973	CDKN1A	missing	TRUE
ENSNFUG00015005276	slc25a25a	missing	TRUE
ENSNFUG00015019964	KLF11B	missing	TRUE
ENSNFUG00015009256	nr1d2a	missing	TRUE
ENSNFUG00015004940	ENSNFUG00015004940	missing	TRUE
ENSNFUG00015004007	TSC22D3	missing	TRUE
ENSNFUG00015015773	CEBPB	missing	TRUE
ENSNFUG00015022105	fkbp5	missing	TRUE
ENSNFUG00015024654	ENSNFUG00015024654	missing	TRUE
ENSNFUG00015024540	phactr3a	missing	TRUE
ENSNFUG00015003464	ENSNFUG00015003464	missing	TRUE
ENSNFUG00015024455	ENSNFUG00015024455	missing	TRUE
ENSNFUG00015001971	ZFP36	missing	TRUE
ENSNFUG00015020157	CSRNP1B	missing	TRUE
ENSNFUG00015016674	zgc:172323	missing	TRUE
ENSNFUG00015016466	IP6K2	missing	TRUE
ENSNFUG00015024488	CHRNA1	missing	TRUE
ENSNFUG00015009075	prodha	missing	TRUE
ENSNFUG00015017851	CHAC1	missing	TRUE
ENSNFUG00015000998	ATP1B4	missing	TRUE
ENSNFUG00015017995	tbxta	missing	TRUE
ENSNFUG00015001059	ENSNFUG00015001059	missing	TRUE
ENSNFUG00015024723	si:ch1073-396h14.1	missing	TRUE
ENSNFUG00015014069	aspm	missing	TRUE
ENSNFUG00015016935	ucp3	missing	TRUE
ENSNFUG00015004655	egf	missing	TRUE
ENSNFUG00015002836	ENSNFUG00015002836	missing	TRUE
ENSNFUG00015015776	SLC4A7	missing	TRUE
ENSNFUG00015023252	PPTC7	missing	TRUE
ENSNFUG00015010699	padi2	missing	TRUE
ENSNFUG00015010309	JPH3	missing	TRUE
ENSNFUG00015003728	tefb	missing	TRUE
ENSNFUG00015002472	capn1b	missing	TRUE
ENSNFUG00015023788	GADD45BA	missing	TRUE
ENSNFUG00015025465	NMRK2	missing	TRUE
ENSNFUG00015021674	BX927253.1	missing	TRUE
ENSNFUG00015004872	ENSNFUG00015004872	missing	TRUE
ENSNFUG00015022779	rrm1	missing	TRUE
ENSNFUG00015008808	GNAO1B	missing	TRUE
ENSNFUG00015021198	ENSNFUG00015021198	missing	TRUE
ENSNFUG00015021992	HER9	missing	TRUE
ENSNFUG00015007541	ENSNFUG00015007541	missing	TRUE
ENSNFUG00015012628	pdk2a	missing	TRUE
ENSNFUG00015021713	ARPP21	missing	TRUE
ENSNFUG00015000127	slc38a2	missing	TRUE
ENSNFUG00015006602	myca	missing	TRUE
ENSNFUG00015019122	ENSNFUG00015019122	missing	TRUE
ENSNFUG00015022664	ENSNFUG00015022664	missing	TRUE
ENSNFUG00015011643	trpa1b	missing	TRUE
ENSNFUG00015020654	NR4A1	missing	TRUE
ENSNFUG00015005196	MAP1B	missing	TRUE
ENSNFUG00015017678	matn3b	missing	TRUE
ENSNFUG00015016990	MKNK2	missing	TRUE
ENSNFUG00015025340	KIF19	missing	TRUE
ENSNFUG00015017215	gls2a	missing	TRUE
ENSNFUG00015008794	GADD45AB	missing	TRUE
ENSNFUG00015022189	sem1	missing	TRUE
ENSNFUG00015011846	abat	missing	TRUE
ENSNFUG00015016302	SNAI2	missing	TRUE
ENSNFUG00015000929	CABZ01097761.1	missing	TRUE
ENSNFUG00015009633	URP2	missing	TRUE
ENSNFUG00015006023	tubb2	missing	TRUE
ENSNFUG00015001554	sbk3	missing	TRUE
ENSNFUG00015019710	ENSNFUG00015019710	missing	TRUE
ENSNFUG00015001053	pcolceb	missing	TRUE
ENSNFUG00015007347	ENSNFUG00015007347	missing	TRUE
ENSNFUG00015011727	paplnb	missing	TRUE
ENSNFUG00015006701	malt3	missing	TRUE
ENSNFUG00015010008	ube2c	missing	TRUE
ENSNFUG00015011432	CSRNP1A	missing	TRUE
ENSNFUG00015024043	SCN8A	missing	TRUE
ENSNFUG00015007842	TGFBR3	missing	TRUE
ENSNFUG00015016414	ddx5	missing	TRUE
ENSNFUG00015019814	NR4A1	missing	TRUE
ENSNFUG00015012774	KRCP	missing	TRUE
ENSNFUG00015025244	HEYL	missing	TRUE
ENSNFUG00015002384	CHAC1	missing	TRUE
ENSNFUG00015012347	KIF4A	missing	TRUE
ENSNFUG00015003511	pbk	missing	TRUE
ENSNFUG00015021153	CALB2B	missing	TRUE
ENSNFUG00015004466	ENSNFUG00015004466	missing	TRUE
ENSNFUG00015006141	BX927253.1	missing	TRUE
ENSNFUG00015001055	FOXO3B	missing	TRUE
ENSNFUG00015021092	MYD88	missing	TRUE
ENSNFUG00015024786	klf15	missing	TRUE
ENSNFUG00015017170	KPNA2	missing	TRUE
ENSNFUG00015015338	SOX9	missing	TRUE
ENSNFUG00015018722	MAPK8IP2	missing	TRUE
ENSNFUG00015002344	ENSNFUG00015002344	missing	TRUE
ENSNFUG00015016218	ENSNFUG00015016218	missing	TRUE
ENSNFUG00015002792	ENSNFUG00015002792	missing	TRUE
ENSNFUG00015008882	ENSNFUG00015008882	missing	TRUE
ENSNFUG00015003801	SPP1	missing	TRUE
ENSNFUG00015018495	EEF1A1A	missing	TRUE
ENSNFUG00015017985	NRXN1	missing	TRUE
ENSNFUG00015019972	OLFM1	missing	TRUE
ENSNFUG00015003392	CPLX1	missing	TRUE
ENSNFUG00015007402	ENSNFUG00015007402	missing	TRUE
ENSNFUG00015020165	susd5	missing	TRUE
ENSNFUG00015008868	Nfu_g_1_019538	missing	TRUE
ENSNFUG00015016654	lin52	missing	TRUE
ENSNFUG00015009165	SORCS3	missing	TRUE
ENSNFUG00015010905	ENSNFUG00015010905	missing	TRUE
ENSNFUG00015021480	ENSNFUG00015021480	missing	TRUE
ENSNFUG00015003451	ST8SIA5	missing	TRUE
ENSNFUG00015018393	sv2ca	missing	TRUE
ENSNFUG00015002947	CU463790.1	missing	TRUE
ENSNFUG00015009195	cita	missing	TRUE
ENSNFUG00015008483	nbeaa	missing	TRUE
ENSNFUG00015023497	zdhhc20a	missing	TRUE
ENSNFUG00015019692	iqgap3	missing	TRUE
ENSNFUG00015009047	ANLN	missing	TRUE
ENSNFUG00015013438	NUF2	missing	TRUE
ENSNFUG00015003688	Nfu_g_1_007666	missing	TRUE
ENSNFUG00015024560	astn1	missing	TRUE
ENSNFUG00015021888	irx3a	missing	TRUE
ENSNFUG00015009867	cnmd	missing	TRUE
ENSNFUG00015000320	Nfu_g_1_004363	missing	TRUE
ENSNFUG00015020808	errfi1a	missing	TRUE
